# Evolution of a novel left-right asymmetry in organ size by co-option of a tissue rotation process

**DOI:** 10.1101/2022.01.16.476383

**Authors:** Bénédicte M. Lefèvre, Marine Delvigne, Aurélie Camprodon, Josué Vidal, Virginie Courtier-Orgogozo, Michael Lang

**Author notes:** corresponding authors: Michael Lang, Virginie Courtier-Orgogozo, Bénédicte M. Lefèvre.

## Abstract

Left-right asymmetries have repeatedly evolved in diverse animals and affect the position, shape or size of specific organs. How novel left-right asymmetries arise remains unknown. Here, we examined *Drosophila pachea*, where males have evolved unique asymmetric genitalia lobes and a right-sided copulation posture in the past 3-6 million years. We found that male asymmetric lobes grow in pupae during a 360° clockwise genitalia rotation, a conserved and widespread developmental process in flies. Using two complementary approaches, drug application and a CRISPR-induced MyoID mutant, we altered genitalia rotation and found that asymmetric lobe sizes depend on genitalia rotation completion, while the sidedness of lobe asymmetry is determined by the rotation direction. We then investigated the impact of genital asymmetry on copulation posture. Males with reversed genital asymmetry still mate in the typical right-sided posture, indicating that right-sided behavior is not determined by asymmetric male genitalia. Our study reveals that a novel genitalia asymmetry has evolved through the co-option of a pre-existing tissue remodeling process. Tissue rotation represents a new mechanism, through which a bilateral organ can acquire a left-right size asymmetry.

**Summary statement:** How asymmetric shapes evolve from symmetry is an important question in developmental biology. Using a juvenile hormone derivative, transgenics and CRISPR mutants in the non model species *Drosophila pachea*, we uncover that the developmental process of male genitalia rotation got co-opted during evolution of *D. pachea* to determine the extent and direction of a novel genital left-right asymmetry.
