## Supplementary Dataset 1 for "Evolution of a novel left-right asymmetry in organ size by co-option of a tissue rotation process"

session	species	stock	temperature	age_h.APF	total_nuclei	total_dividing.cells	nuclei_left.lobe	dividing.cells_left.lobe	nuclei_right.lobe	dividing.cells_right.lobe	volume_left_lobe_µm³	volume_right_lobe_µm³	cleaved.caspase3.positive.cells	cleaved.caspase3.positive.cells_left.lobe	cleaved.caspase3.positive.cells_right.lobe
IS_01	D. pachea	1698.01	25	32	5688	91	353	5	120	0	4.32E+06	NA	NA	NA	NA
IS_02	D. pachea	1698.01	25	32	8841	140	386	4	189	3	4.87E+06	NA	NA	NA	NA
IS_03	D. pachea	1698.01	25	32	7258	194	342	5	302	5	6.43E+06	NA	NA	NA	NA
IS_04	D. pachea	1698.01	25	32	7205	177	210	11	160	4	4.82E+06	NA	NA	NA	NA
IS_05	D. pachea	1698.01	25	28	3834	269	105	2	132	3	1.15E+06	NA	NA	NA	NA
IS_06	D. pachea	1698.01	25	28	4524	294	57	4	42	1	6.28E+05	NA	NA	NA	NA
IS_07	D. pachea	1698.01	25	36	6832	24	432	0	249	2	7.43E+04	3.19E+04	NA	NA	NA
IS_08	D. pachea	1698.01	25	36	9209	24	399	0	294	0	5.40E+04	3.02E+04	NA	NA	NA
IS_09	D. pachea	1698.01	25	36	9100	38	352	0	279	0	6.56E+04	3.56E+04	NA	NA	NA
IS_10	D. pachea	1698.01	25	37	8036	17	371	0	241	0	8.35E+04	2.41E+04	NA	NA	NA
IS_11	D. pachea	1698.01	25	45	8944	4	479	0	201	0	8.42E+04	3.36E+04	NA	NA	NA
IS_12	D. pachea	1698.01	25	45	9696	0	492	0	246	0	1.01E+05	4.24E+04	NA	NA	NA
IS_13	D. pachea	1698.01	25	24	2116	347	18	6	5	2	1.37E+05	NA	NA	NA	NA
IS_14	D. pachea	1698.01	25	24	1700	273	1	2	0	0	3.38E+04	NA	NA	NA	NA
IS_15	D. pachea	1698.01	25	24	2269	371	4	1	3	1	3.19E+04	NA	NA	NA	NA
IS_16	D. pachea	1698.01	25	26.5	4351	218	41	3	56	6	9.80E+03	1.01E+04	NA	NA	NA
IS_17	D. pachea	1698.01	25	26.5	5221	122	37	1	47	4	1.04E+04	4.43E+03	NA	NA	NA
IS_18	D. pachea	1698.01	25	26.5	6387	326	86	4	21	1	8.03E+03	2739	NA	NA	NA
IS_19	D. pachea	1698.01	25	26.5	3888	124	82	5	88	5	1.07E+04	8239	NA	NA	NA
IS_20	D. pachea	1698.01	25	26.5	8488	190	129	16	20	0	1.25E+04	2906	NA	NA	NA
IS_21	D. pachea	1698.01	25	31	4223	185	112	7	50	3	1.06E+04	5.69E+03	NA	NA	NA
IS_22	D. pachea	1698.01	25	31	5014	198	99	4	27	2	9870	3.02E+03	NA	NA	NA
IS_23	D. pachea	1698.01	25	31	4017	104	155	0	91	8	1.24E+04	8.39E+03	NA	NA	NA
IS_24	D. pachea	1698.01	25	31	3410	121	114	8	129	5	1.87E+04	1.05E+04	NA	NA	NA
IS_25	D. pachea	1698.01	25	31	4745	175	174	9	66	1	1.62E+04	6.59E+03	NA	NA	NA
IS_26	D. pachea	1698.01	25	31	3434	189	152	7	92	5	1.43E+04	1.16E+04	NA	NA	NA
IS_27	D. pachea	1698.01	25	34	7084	70	227	0	121	0	1.57E+04	8.45E+03	NA	NA	NA
IS_28	D. pachea	1698.01	25	34	5202	85	156	2	95	2	1.37E+04	7336	NA	NA	NA
IS_29	D. pachea	1698.01	25	34	5701	85	264	5	139	2	2.22E+04	1.00E+04	NA	NA	NA
IS_30	D. pachea	1698.01	25	34	6824	189	335	9	199	5	3.48E+04	3.47E+04	NA	NA	NA
IS_31	D. pachea	1698.01	25	38.5	7505	5	333	0	140	0	2.83E+04	1.11E+04	NA	NA	NA
IS_32	D. pachea	1698.01	25	38.5	8241	16	425	0	236	0	4.19E+04	1.82E+04	NA	NA	NA
IS_33	D. pachea	1698.01	25	38.5	9801	14	276	0	175	0	2.99E+04	1.44E+04	NA	NA	NA
IS_34	D. pachea	1698.01	25	40.5	11755	4	509	0	291	0	5.70E+04	2.61E+04	NA	NA	NA
IS_35	D. pachea	1698.01	25	40.5	9898	4	500	0	245	0	4.98E+04	2.11E+04	NA	NA	NA
IS_36	D. pachea	1698.01	25	40.5	9559	7	529	0	262	0	5.12E+04	2.40E+04	NA	NA	NA
IS_37	D. pachea	1698.01	25	40.5	8638	6	420	0	141	0	3.31E+04	1.23E+04	NA	NA	NA
IS_38	D. pachea	1698.01	25	40.5	6824	4	243	0	150	0	2.30E+04	1.13E+04	NA	NA	NA
IS_39	D. pachea	1698.01	25	40.5	7799	5	387	0	253	0	5.15E+04	2.88E+04	NA	NA	NA
IS_40	D. pachea	1698.01	25	40.5	11201	1	452	0	304	0	5.52E+04	2.49E+04	NA	NA	NA
IS_41	D. pachea	1698.01	25	40.5	11394	5	588	0	220	0	7.83E+04	3.50E+04	NA	NA	NA
IS_42	D. pachea	1698.01	25	40.5	8686	10	394	0	161	0	3.86E+04	1.47E+04	NA	NA	NA
IS_43	D. pachea	1698.01	25	43	8683	0	376	0	266	0	3.84E+04	2.35E+04	NA	NA	NA
IS_44	D. pachea	1698.01	25	43	12612	7	492	0	262	0	6.46E+04	2.81E+04	NA	NA	NA
IS_45	D. pachea	1698.01	25	43	10755	4	406	0	332	0	6.99E+04	3.53E+04	NA	NA	NA
IS_46	D. pachea	1698.01	25	43	9853	3	460	0	222	0	5.34E+04	1.98E+04	NA	NA	NA
IS_47	D. pachea	1698.01	25	46.5	7861	2	348	0	168	0	3.04E+04	1.48E+04	NA	NA	NA
IS_48	D. pachea	1698.01	25	46.5	7542	2	319	0	210	0	3.92E+04	2.34E+04	NA	NA	NA
IS_49	D. pachea	1698.01	25	46.5	8685	0	396	0	135	0	3.70E+04	1.19E+04	NA	NA	NA
IS_50	D. pachea	1698.01	25	46.5	9024	0	406	0	194	0	4.67E+04	1.63E+04	NA	NA	NA
IS_51	D. pachea	1698.01	25	46.5	8585	0	359	0	163	0	4.52E+04	1.99E+04	NA	NA	NA
IS_52	D. pachea	1698.01	25	46.5	8788	1	284	0	148	0	3.31E+04	1.63E+04	NA	NA	NA
IS_53	D. pachea	1698.01	25	48.5	15679	8	543	0	355	0	5.92E+04	3.83E+04	NA	NA	NA
IS_54	D. pachea	1698.01	25	48.5	8603	0	270	0	135	0	3.85E+04	1.45E+04	NA	NA	NA
IS_55	D. pachea	1698.01	25	48.5	11966	0	322	0	192	0	3.78E+04	2.01E+04	NA	NA	NA
IS_56	D. pachea	1698.01	25	29	2682	198	77	10	40	11	4.12E+05	No	NA	NA	NA
IS_57	D. pachea	1698.01	25	24	ND	NA	ND	NA	ND	NA	NA	NA	49	0	0
IS_58	D. pachea	1698.01	25	24	ND	NA	ND	NA	ND	NA	NA	NA	67	2	1
IS_59	D. pachea	1698.01	25	24	ND	NA	ND	NA	ND	NA	NA	NA	67	0	0
IS_60	D. pachea	1698.01	25	24	ND	NA	ND	NA	ND	NA	NA	NA	39	0	0
IS_61	D. pachea	1698.01	25	28	ND	NA	ND	NA	ND	NA	NA	NA	49	0	0
IS_62	D. pachea	1698.01	25	28	ND	NA	ND	NA	ND	NA	NA	NA	65	0	2
IS_63	D. pachea	1698.01	25	28	ND	NA	ND	NA	ND	NA	NA	NA	110	0	0
IS_64	D. pachea	1698.01	25	28	ND	NA	ND	NA	ND	NA	NA	NA	225	1	2
IS_65	D. pachea	1698.01	25	31	ND	NA	ND	NA	ND	NA	NA	NA	118	0	0
IS_66	D. pachea	1698.01	25	31	ND	NA	ND	NA	ND	NA	NA	NA	96	2	2
IS_67	D. pachea	1698.01	25	31	ND	NA	ND	NA	ND	NA	NA	NA	82	0	0
IS_68	D. pachea	1698.01	25	36	ND	NA	ND	NA	ND	NA	NA	NA	41	0	0
IS_69	D. pachea	1698.01	25	36	ND	NA	ND	NA	ND	NA	NA	NA	158	0	0
IS_70	D. pachea	1698.01	25	36	ND	NA	ND	NA	ND	NA	NA	NA	94	0	0
IS_71	D. pachea	1698.01	25	40	ND	NA	ND	NA	ND	NA	NA	NA	174	0	0
IS_72	D. pachea	1698.01	25	40	ND	NA	ND	NA	ND	NA	NA	NA	71	0	0
IS_73	D. pachea	1698.01	25	40	ND	NA	ND	NA	ND	NA	NA	NA	206	0	0
IS_74	D. pachea	1698.01	25	43	ND	NA	ND	NA	ND	NA	NA	NA	218	0	0
IS_75	D. pachea	1698.01	25	43	ND	NA	ND	NA	ND	NA	NA	NA	222	0	0
IS_76	D. pachea	1698.01	25	43	ND	NA	ND	NA	ND	NA	NA	NA	208	0	0
IS_77	D. pachea	1698.01	25	48	ND	NA	ND	NA	ND	NA	NA	NA	193	0	0
IS_78	D. pachea	1698.01	25	48	ND	NA	ND	NA	ND	NA	NA	NA	151	2	2
IS_79	D. pachea	1698.01	25	48	ND	NA	ND	NA	ND	NA	NA	NA	59	0	0
IS_80	D. pachea	1698.01	25	24	ND	NA	ND	NA	ND	NA	NA	NA	51	0	0
IS_81	D. pachea	1698.01	25	24	ND	NA	ND	NA	ND	NA	NA	NA	59	0	0
IS_82	D. pachea	1698.01	25	24	ND	NA	ND	NA	ND	NA	NA	NA	14	0	1
IS_83	D. pachea	1698.01	25	24	ND	NA	ND	NA	ND	NA	NA	NA	53	0	0
IS_84	D. pachea	1698.01	25	24	ND	NA	ND	NA	ND	NA	NA	NA	81	0	0
IS_85	D. pachea	1698.01	25	28	ND	NA	ND	NA	ND	NA	NA	NA	17	2	0
IS_86	D. pachea	1698.01	25	28	ND	NA	ND	NA	ND	NA	NA	NA	30	0	0
IS_87	D. pachea	1698.01	25	28	ND	NA	ND	NA	ND	NA	NA	NA	18	0	0
IS_88	D. pachea	1698.01	25	28	ND	NA	ND	NA	ND	NA	NA	NA	55	0	0
IS_89	D. pachea	1698.01	25	28	ND	NA	ND	NA	ND	NA	NA	NA	24	0	0
IS_90	D. pachea	1698.01	25	28	ND	NA	ND	NA	ND	NA	NA	NA	26	0	0
IS_91	D. pachea	1698.01	25	28	ND	NA	ND	NA	ND	NA	NA	NA	27	0	0
IS_92	D. pachea	1698.01	25	31	ND	NA	ND	NA	ND	NA	NA	NA	24	0	0
IS_93	D. pachea	1698.01	25	31	ND	NA	ND	NA	ND	NA	NA	NA	10	0	0
IS_94	D. pachea	1698.01	25	31	ND	NA	ND	NA	ND	NA	NA	NA	36	0	0
IS_95	D. pachea	1698.01	25	43	ND	NA	ND	NA	ND	NA	NA	NA	28	0	0
IS_96	D. pachea	1698.01	25	43	ND	NA	ND	NA	ND	NA	NA	NA	17	0	0
IS_97	D. pachea	1698.01	25	43	ND	NA	ND	NA	ND	NA	NA	NA	37	0	0
IS_98	D. pachea	1698.01	25	43	ND	NA	ND	NA	ND	NA	NA	NA	18	0	0
IS_99	D. pachea	1698.01	25	43	ND	NA	ND	NA	ND	NA	NA	NA	16	0	0
IS_100	D. pachea	1698.01	25	43	ND	NA	ND	NA	ND	NA	NA	NA	2	0	0
IS_101	D. pachea	1698.01	25	48	ND	NA	ND	NA	ND	NA	NA	NA	17	0	0
IS_102	D. pachea	1698.01	25	48	ND	NA	ND	NA	ND	NA	NA	NA	19	0	0
IS_103	D. pachea	1698.01	25	48	ND	NA	ND	NA	ND	NA	NA	NA	57	0	0
IS_104	D. pachea	1698.01	25	48	ND	NA	ND	NA	ND	NA	NA	NA	22	0	0
IS_105	D. pachea	1698.01	25	48	ND	NA	ND	NA	ND	NA	NA	NA	12	0	0
IS_106	D. pachea	1698.01	25	48	ND	NA	ND	NA	ND	NA	NA	NA	20	0	0
IS_107	D. pachea	1698.01	25	36	ND	NA	ND	NA	ND	NA	NA	NA	15	1	0
IS_108	D. pachea	1698.01	25	36	ND	NA	ND	NA	ND	NA	NA	NA	26	0	0
IS_109	D. pachea	1698.01	25	36	ND	NA	ND	NA	ND	NA	NA	NA	22	0	0
IS_110	D. pachea	1698.01	25	36	ND	NA	ND	NA	ND	NA	NA	NA	19	0	0
IS_111	D. pachea	1698.01	25	36	ND	NA	ND	NA	ND	NA	NA	NA	12	0	0
IS_112	D. pachea	1698.01	25	40	ND	NA	ND	NA	ND	NA	NA	NA	13	0	0
IS_113	D. pachea	1698.01	25	40	ND	NA	ND	NA	ND	NA	NA	NA	23	0	0
IS_114	D. pachea	1698.01	25	40	ND	NA	ND	NA	ND	NA	NA	NA	12	0	0
IS_115	D. pachea	1698.01	25	40	ND	NA	ND	NA	ND	NA	NA	NA	13	0	0
