## Supplementary Dataset 2 for "Evolution of a novel left-right asymmetry in organ size by co-option of a tissue rotation process"

Sample	stock	temperature [C]	age [h APF]	rotation angle
rot_001.tif	1698.01	25	18	0.0
rot_002.tif	1698.01	25	18	0.0
rot_003.tif	1698.01	25	18	0.0
rot_004.tif	1698.01	25	18	0.0
rot_005.tif	1698.01	25	18	3.2
rot_006.tif	1698.01	25	18	6.4
rot_007.tif	1698.01	25	20	3.4
rot_008.tif	1698.01	25	20	4.8
rot_009.tif	1698.01	25	20	5.3
rot_010.tif	1698.01	25	20	7.7
rot_011.tif	1698.01	25	20	8.1
rot_012.tif	1698.01	25	23	17.7
rot_013.tif	1698.01	25	23	21.7
rot_014.tif	1698.01	25	23	7.7
rot_015.tif	1698.01	25	23	8.8
rot_016.tif	1698.01	25	24	22.5
rot_017.tif	1698.01	25	24	33.8
rot_018.tif	1698.01	25	24	4.3
rot_019.tif	1698.01	25	24	4.6
rot_020.tif	1698.01	25	24	7.3
rot_021.tif	1698.01	25	24	9.4
rot_022.tif	1698.01	25	26	11.9
rot_023.tif	1698.01	25	26	18.2
rot_024.tif	1698.01	25	26	29.9
rot_025.tif	1698.01	25	26	30.5
rot_026.tif	1698.01	25	26	39.5
rot_027.tif	1698.01	25	26	41.0
rot_028.tif	1698.01	25	26	8.6
rot_029.tif	1698.01	25	28	24.8
rot_030.tif	1698.01	25	28	28.3
rot_031.tif	1698.01	25	28	36.2
rot_032.tif	1698.01	25	28	37.8
rot_033.tif	1698.01	25	28	39.7
rot_034.tif	1698.01	25	28	40.4
rot_035.tif	1698.01	25	28	41.9
rot_036.tif	1698.01	25	28	44.0
rot_037.tif	1698.01	25	28	45.0
rot_038.tif	1698.01	25	28	47.2
rot_039.tif	1698.01	25	28	52.4
rot_040.tif	1698.01	25	28	52.6
rot_041.tif	1698.01	25	30	41.2
rot_042.tif	1698.01	25	30	42.0
rot_043.tif	1698.01	25	30	48.2
rot_044.tif	1698.01	25	30	56.1
rot_045.tif	1698.01	25	30	69.0
rot_046.tif	1698.01	25	30	77.0
rot_047.tif	1698.01	25	30	85.1
rot_048.tif	1698.01	25	32	101.5
rot_049.tif	1698.01	25	32	103.1
rot_050.tif	1698.01	25	32	47.0
rot_051.tif	1698.01	25	32	48.8
rot_052.tif	1698.01	25	32	53.6
rot_053.tif	1698.01	25	32	58.2
rot_054.tif	1698.01	25	32	58.5
rot_055.tif	1698.01	25	32	59.7
rot_056.tif	1698.01	25	32	66.1
rot_057.tif	1698.01	25	32	67.5
rot_058.tif	1698.01	25	32	88.1
rot_059.tif	1698.01	25	32	99.3
rot_060.tif	1698.01	25	36	128.9
rot_061.tif	1698.01	25	36	147.4
rot_062.tif	1698.01	25	36	149.5
rot_063.tif	1698.01	25	36	150.4
rot_064.tif	1698.01	25	36	166.0
rot_065.tif	1698.01	25	36	211.0
rot_066.tif	1698.01	25	36	212.5
rot_067.tif	1698.01	25	36	219.2
rot_068.tif	1698.01	25	36	220.1
rot_069.tif	1698.01	25	36	94.9
rot_070.tif	1698.01	25	38	153.7
rot_071.tif	1698.01	25	38	203.2
rot_072.tif	1698.01	25	38	267.1
rot_073.tif	1698.01	25	38	276.3
rot_074.tif	1698.01	25	41	311.7
rot_075.tif	1698.01	25	41	320.7
rot_076.tif	1698.01	25	41	353.3
rot_077.tif	1698.01	25	43	309.9
rot_078.tif	1698.01	25	43	310.9
rot_079.tif	1698.01	25	43	322.2
rot_080.tif	1698.01	25	43	340.4
rot_081.tif	1698.01	25	43	347.8
rot_082.tif	1698.01	25	43	360.0
rot_083.tif	1698.01	25	43	360.0
rot_084.tif	1698.01	25	44	354.3
rot_085.tif	1698.01	25	44	356.5
rot_086.tif	1698.01	25	44	360.0
rot_087.tif	1698.01	25	44	360.0
rot_088.tif	1698.01	25	44	360.0
rot_089.tif	1698.01	25	45	339.2
rot_090.tif	1698.01	25	45	360.0
rot_091.tif	1698.01	25	45	360.0
rot_092.tif	1698.01	25	45	360.0
rot_093.tif	1698.01	25	46	339.7
rot_094.tif	1698.01	25	46	360.0
rot_095.tif	1698.01	25	46	360.0
rot_096.tif	1698.01	25	46	360.0
rot_097.tif	1698.01	25	46	360.0
rot_098.tif	1698.01	25	46	360.0
rot_099.tif	1698.01	25	47	360.0
rot_100.tif	1698.01	25	16.5	0.0
rot_101.tif	1698.01	25	16.5	0.0
rot_102.tif	1698.01	25	16.5	0.0
rot_103.tif	1698.01	25	16.5	0.0
rot_104.tif	1698.01	25	16.5	0.0
rot_105.tif	1698.01	25	16.5	0.0
rot_106.tif	1698.01	25	16.5	0.0
