## Supplementary Dataset 3 for "Evolution of a novel left-right asymmetry in organ size by co-option of a tissue rotation process"

name	species	stock	experimenter	concentration [pM]	volume applied [µL]	amount [pmol]	control_used	application	number_pupae	number_hatched
95110	D. pachea	1698.01_14.2	Aurélie	0	0.2	0	no_application	dorsal	10	9
61537	D. pachea	1698.01_14.2	Aurélie	0	0.2	0	no_application	dorsal	10	9
46833	D. pachea	1698.01_14.2	Aurélie	0	0.2	0	no_application	dorsal	10	9
67428	D. pachea	1698.01_14.2	Aurélie	0	0.2	0	acetone	dorsal	10	9
53055	D. pachea	1698.01_14.2	Aurélie	750000	0.2	0.15	NA	dorsal	11	0
57844	D. pachea	1698.01_14.2	Aurélie	750000	1	0.75	NA	dorsal	11	0
70293	D. pachea	1698.01_14.2	Aurélie	500000	1	0.5	NA	dorsal	10	0
41763	D. pachea	1698.01_14.2	Aurélie	0	1	0	acetone	dorsal	10	9
1999	D. pachea	1698.01_14.2	Aurélie	500000	1	0.5	NA	dorsal	10	0
94223	D. pachea	1698.01_14.2	Amanda	250000	1	0.25	NA	dorsal	10	1
73136	D. pachea	1698.01_14.2	Amanda	500000	1	0.5	NA	dorsal	10	1
32805	D. pachea	1698.01_14.2	Amanda	250000	1	0.25	NA	dorsal	10	1
51352	D. pachea	1698.01_14.2	Amanda	0	1	0	acetone	dorsal	10	10
35942	D. pachea	1698.01_14.2	Amanda	0	1	0	acetone	dorsal	10	10
83369	D. pachea	1698.01_14.2	Amanda	150000	1	0.15	NA	dorsal	10	6
62869	D. pachea	1698.01_14.2	Amanda	150000	1	0.15	NA	dorsal	10	7
98946	D. pachea	1698.01_14.2	Amanda	250000	1	0.25	NA	dorsal	10	0
79403	D. pachea	1698.01_14.2	Amanda	750000	1	0.75	NA	dorsal	10	0
8751	D. pachea	1698.01_14.2	Amanda	500000	1	0.5	NA	dorsal	10	1
61465	D. pachea	1698.01_14.2	Amanda	750000	1	0.75	NA	dorsal	10	1
67684	D. pachea	1698.01_14.2	Amanda	100000	1	0.1	NA	dorsal	10	10
7007	D. pachea	1698.01_14.2	Amanda	50000	1	0.05	NA	dorsal	10	10
34652	D. pachea	1698.01_14.2	Amanda	0	1	0	no_application	dorsal	10	10
5187	D. pachea	1698.01_14.2	Amanda	150000	1	0.15	NA	dorsal	10	3
89267	D. pachea	1698.01_14.2	Amanda	100000	1	0.1	NA	dorsal	10	3
51183	D. pachea	1698.01_14.2	Amanda	50000	1	0.05	NA	dorsal	10	10
41134	D. pachea	1698.01_14.2	Amanda	0	1	0	no_application	dorsal	10	10
10505	D. pachea	1698.01_14.2	Amanda	500000	1	0.5	NA	dorsal	10	0
98012	D. pachea	1698.01_14.2	Amanda	750000	1	0.75	NA	dorsal	10	0
67284	D. pachea	1698.01_14.2	Amanda	250000	1	0.25	NA	dorsal	10	0
41130	D. pachea	1698.01_14.2	Amanda	150000	1	0.15	NA	dorsal	10	0
78783	D. pachea	1698.01_14.2	Amanda	100000	1	0.1	NA	dorsal	10	2
89133	D. pachea	1698.01_14.2	Amanda	50000	1	0.05	NA	dorsal	10	10
40582	D. pachea	1698.01_14.2	Amanda	100000	1	0.1	NA	dorsal	10	9
60949	D. pachea	1698.01_14.2	Amanda	50000	1	0.05	NA	dorsal	10	10
41422	D. pachea	1698.01_14.2	Amanda	10000	1	0.01	NA	dorsal	10	10
89331	D. pachea	1698.01_14.2	Amanda	50000	1	0.05	NA	dorsal	10	10
43142	D. pachea	1698.01_14.2	Amanda	10000	1	0.01	NA	dorsal	10	10
34370	D. pachea	1698.01_14.2	Amanda	100000	1	0.1	NA	dorsal	10	3
99788	D. pachea	1698.01_14.2	Amanda	50000	1	0.05	NA	dorsal	10	8
92243	D. pachea	1698.01_14.2	Amanda	10000	1	0.01	NA	dorsal	10	10
78512	D. pachea	1698.01_14.2	Amanda	90000	1	0.09	NA	dorsal	10	10
61101	D. pachea	1698.01_14.2	Amanda	80000	1	0.08	NA	dorsal	10	10
72049	D. pachea	1698.01_14.2	Amanda	70000	1	0.07	NA	dorsal	10	10
39382	D. pachea	1698.01_14.2	Amanda	60000	1	0.06	NA	dorsal	10	10
55499	D. pachea	1698.01_14.2	Amanda	60000	1	0.06	NA	dorsal	10	10
90646	D. pachea	1698.01_14.2	Amanda	10000	1	0.01	NA	dorsal	10	10
98284	D. pachea	1698.01_14.2	Amanda	90000	1	0.09	NA	dorsal	10	10
6628	D. pachea	1698.01_14.2	Amanda	80000	1	0.08	NA	dorsal	10	10
14324	D. pachea	1698.01_14.2	Amanda	80000	1	0.08	NA	dorsal	10	10
48341	D. pachea	1698.01_14.2	Amanda	70000	1	0.07	NA	dorsal	10	10
38011	D. pachea	1698.01_14.2	Amanda	60000	1	0.06	NA	dorsal	10	10
49429	D. melanogaster	CS	Amanda	70000	1	0.07	no_application	dorsal	10	10
38532	D. melanogaster	CS	Amanda	0	1	0	no_application	dorsal	10	9
30859	D. melanogaster	CS	Amanda	0	1	0	no_application	dorsal	10	10
57390	D. melanogaster	CS	Amanda	750000	1	0.75	NA	dorsal	10	7
40044	D. melanogaster	CS	Amanda	500000	1	0.5	NA	dorsal	10	5
12540	D. melanogaster	CS	Amanda	250000	1	0.25	NA	dorsal	10	10
53605	D. pachea	1698.01_14.2	Amanda	80000	1	0.08	NA	dorsal	10	8
64472	D. pachea	1698.01_14.2	Amanda	70000	1	0.07	NA	dorsal	10	10
82108	D. pachea	1698.01_14.2	Amanda	60000	1	0.06	NA	dorsal	10	10
90737	D. melanogaster	CS	Amanda	150000	1	0.15	NA	dorsal	10	10
14015	D. melanogaster	CS	Amanda	100000	1	0.1	NA	dorsal	10	10
58899	D. pachea	1698.01_14.2	Amanda	90000	1	0.09	NA	dorsal	10	10
68052	D. pachea	1698.01_14.2	Amanda	90000	1	0.09	NA	dorsal	10	9
87705	D. pachea	1698.01_14.2	Amanda	70000	1	0.07	NA	dorsal	10
90791	D. melanogaster	CS	Amanda	90000	1	0.09	NA	dorsal	10	10
2785	D. melanogaster	CS	Aurélie	0	1	0	no_application	dorsal	10	8
83436	D. melanogaster	CS	Aurélie	0	1	0	acetone	dorsal	10	7
25931	D. melanogaster	CS	Aurélie	750000	1	0.75	NA	dorsal	10	3
4367	D. melanogaster	CS	Aurélie	500000	1	0.5	NA	dorsal	10	1
18687	D. melanogaster	CS	Aurélie	250000	1	0.25	NA	dorsal	10	2
95120	D. melanogaster	CS	Aurélie	150000	1	0.15	NA	dorsal	10	1
88413	D. melanogaster	CS	Aurélie	100000	1	0.1	NA	dorsal	10	0
50531	D. melanogaster	CS	Aurélie	50000	1	0.05	NA	dorsal	9	2
7330	D. melanogaster	CS	Aurélie	50000	1	0.05	NA	dorsal	10	0
17551	D. melanogaster	CS	Aurélie	10000	1	0.01	NA	dorsal	10	0
57649	D. melanogaster	CS	Aurélie	10000	1	0.01	NA	dorsal	10	0
9985	D. melanogaster	CS	Aurélie	90000	1	0.09	NA	dorsal	10	0
31205	D. melanogaster	CS	Aurélie	80000	1	0.08	NA	dorsal	10	2
36216	D. melanogaster	CS	Aurélie	70000	1	0.07	NA	dorsal	10	8
57545	D. melanogaster	CS	Aurélie	60000	1	0.06	NA	dorsal	10	1
42936	D. melanogaster	CS	Aurélie	750000	1	0.75	NA	dorsal	10	10
50594	D. melanogaster	CS	Aurélie	500000	1	0.5	NA	dorsal	10	8
82663	D. melanogaster	CS	Aurélie	250000	1	0.25	NA	dorsal	10	5
69243	D. melanogaster	CS	Aurélie	150000	1	0.15	NA	dorsal	10	8
91988	D. melanogaster	CS	Aurélie	0	1	0	NA	dorsal	10	9
8300	D. melanogaster	CS	Amanda	10000	1	0.01	NA	dorsal	10	10
71353	D. melanogaster	CS	Amanda	80000	1	0.08	NA	dorsal	10	10
49817	D. melanogaster	CS	Amanda	70000	1	0.07	NA	dorsal	10	10
51586	D. melanogaster	CS	Amanda	60000	1	0.06	NA	dorsal	10	9
67636	D. melanogaster	CS	Amanda	10000	1	0.01	NA	dorsal	10	10
19318	D. melanogaster	CS	Amanda	50000	1	0.05	NA	dorsal	10	9
95145	D. melanogaster	CS	Amanda	10000	1	0.01	NA	dorsal	10	10
15426	D. melanogaster	CS	Amanda	10000	1	0.01	NA	dorsal	10	10
18359	D. melanogaster	CS	Amanda	70000	1	0.07	NA	dorsal	10	9
10032	D. melanogaster	CS	Amanda	60000	1	0.06	NA	dorsal	10	9
89686	D. melanogaster	CS	Amanda	90000	1	0.09	NA	dorsal	10	10
34021	D. melanogaster	CS	Amanda	80000	1	0.08	NA	dorsal	10	10
24285	D. melanogaster	CS	Amanda	70000	1	0.07	NA	dorsal	10	10
75172	D. melanogaster	CS	Amanda	60000	1	0.06	NA	dorsal	10	10
73518	D. melanogaster	CS	Amanda	0	1	0	acetone	dorsal	10	10
36423	D. melanogaster	CS	Aurélie	0	1	0	no_application	dorsal	10	10
43638	D. melanogaster	CS	Aurélie	0	1	0	acetone	dorsal	10	10
20155	D. melanogaster	CS	Aurélie	750000	1	0.75	NA	dorsal	10	9
20156	D. melanogaster	CS	Aurélie	250000	1	0.25	NA	dorsal	10	10
20157	D. melanogaster	CS	Aurélie	150000	1	0.15	NA	dorsal	10	10
20158	D. melanogaster	CS	Aurélie	10000	1	0.01	NA	dorsal	10	10
20159	D. melanogaster	CS	Aurélie	50000	1	0.05	NA	dorsal	10	10
20160	D. melanogaster	CS	Aurélie	10000	1	0.01	NA	dorsal	10	9
20161	D. melanogaster	CS	Amanda	750000	1	0.75	NA	dorsal	10	10
20162	D. melanogaster	CS	Amanda	500000	1	0.5	NA	dorsal	10	10
42163	D. melanogaster	CS	Amanda	250000	1	0.25	NA	dorsal	10	8
6171	D. melanogaster	CS	Amanda	150000	1	0.15	NA	dorsal	10	7
65648	D. melanogaster	CS	Amanda	50000	1	0.05	NA	dorsal	10	9
13817	D. melanogaster	CS	Amanda	0	1	0	acetone	dorsal	10	10
60004	D. melanogaster	CS	Amanda	90000	1	0.09	NA	dorsal	10	10
49307	D. melanogaster	CS	Amanda	80000	1	0.08	NA	dorsal	10	10
57269	D. melanogaster	CS	Amanda	70000	1	0.07	NA	dorsal	10	9
95797	D. melanogaster	CS	Amanda	60000	1	0.06	NA	dorsal	10	10
18333	D. melanogaster	CS	Aurélie	90000	1	0.09	NA	dorsal	10	10
30405	D. melanogaster	CS	Aurélie	80000	1	0.08	NA	dorsal	10	10
66838	D. melanogaster	CS	Aurélie	850000	1	0.85	NA	dorsal	10	10
89475	D. melanogaster	CS	Amanda	850000	1	0.85	NA	dorsal	10	9
8414	D. melanogaster	CS	Aurélie	825000	1	0.825	NA	dorsal	10	10
31590	D. melanogaster	CS	Amanda	800000	1	0.8	NA	dorsal	10	10
42276	D. melanogaster	CS	Amanda	775000	1	0.775	NA	dorsal	10	10
32215	D. melanogaster	CS	Amanda	900000	1	0.9	NA	dorsal	10	6
24883	D. melanogaster	CS	Amanda	900000	1	0.9	NA	dorsal	10	5
21853	D. melanogaster	CS	Amanda	850000	1	0.85	NA	dorsal	10	9
59272	D. melanogaster	CS	Amanda	825000	1	0.825	NA	dorsal	10	10
70695	D. melanogaster	CS	Amanda	800000	1	0.8	NA	dorsal	10	7
70005	D. melanogaster	CS	Aurélie	800000	1	0.8	NA	dorsal	10	10
99872	D. melanogaster	CS	Aurélie	825000	1	0.825	NA	dorsal	10	6
90563	D. melanogaster	CS	Amanda	775000	1	0.775	NA	dorsal	10	9
87086	D. melanogaster	CS	Aurélie	775000	1	0.775	NA	dorsal	10	9
34595	D. melanogaster	CS	Aurélie	900000	1	0.9	NA	dorsal	10	8
4359	D. melanogaster	CS	Aurélie	875000	1	0.875	NA	dorsal	10	9
33808	D. melanogaster	CS	Aurélie	1244000	1	1.244	NA	dorsal	10	5
89796	D. melanogaster	CS	Aurélie	950000	1	0.95	NA	dorsal	10	10
61756	D. melanogaster	CS	Aurélie	950000	1	0.95	NA	dorsal	10	10
16985	D. melanogaster	CS	Aurélie	950000	1	0.95	NA	dorsal	10	NA
4442	D. melanogaster	CS	Aurélie	1244000	1	1.244	NA	dorsal	10	4
42701	D. melanogaster	CS	Aurélie	1244000	1	1.244	NA	dorsal	10	8
57822	D. melanogaster	CS	Amanda	875000	1	0.875	NA	dorsal	10	1
35351	D. melanogaster	CS	Amanda	875000	1	0.875	NA	dorsal	10	7
48574	13818	1698.01_14.2	Aurélie	1244000	1	1.244	NA	dorsal	10	0
55162	D. pachea	1698.01_14.2	Aurélie	950000	1	0.95	NA	dorsal	10	0
45217	D. pachea	1698.01_14.2	Aurélie	900000	1	0.9	NA	dorsal	10	0
89430	D. pachea	1698.01_14.2	Aurélie	875000	1	0.875	NA	dorsal	10	0
70557	D. pachea	1698.01_14.2	Aurélie	850000	1	0.85	NA	dorsal	10	0
9033	D. pachea	1698.01_14.2	Aurélie	825000	1	0.825	NA	dorsal	10	0
99398	D. pachea	1698.01_14.2	Aurélie	800000	1	0.8	NA	dorsal	10	0
5037	D. pachea	1698.01_14.2	Aurélie	775000	1	0.775	NA	dorsal	10	0
72298	D. pachea	1698.01_14.2	Aurélie	0	1	0	no_application	dorsal	10	10
91762	D. melanogaster	CS	Aurélie	1500000	1	1.5	NA	dorsal	10	9
30971	D. melanogaster	CS	Aurélie	1750000	1	1.75	NA	dorsal	10	2
36696	D. melanogaster	CS	Aurélie	2000000	1	2	NA	dorsal	10	7
83810	D. melanogaster	CS	Aurélie	2488000	1	2.488	NA	dorsal	10	1
85605	D. melanogaster	CS	Aurélie	3000000	1	3	NA	dorsal	10	2
22649	D. melanogaster	CS	Aurélie	4000000	1	4	NA	dorsal	10	1
80371	D. melanogaster	CS	Aurélie	5000000	1	5	NA	dorsal	10	0
22662	D. melanogaster	CS	Aurélie	1244000	1	1.244	NA	dorsal	10	8
32538	D. melanogaster	CS	Aurélie	1244000	1	1.244	NA	dorsal	10	8
55502	D. melanogaster	CS	Aurélie	1500000	1	1.5	NA	dorsal	10	8
40868	D. melanogaster	CS	Aurélie	1500000	1	1.5	NA	dorsal	10	6
89657	D. melanogaster	CS	Aurélie	1750000	1	1.75	NA	dorsal	10	7
47064	D. melanogaster	CS	Aurélie	1750000	1	1.75	NA	dorsal	10	4
13635	D. melanogaster	CS	Aurélie	2000000	1	2	NA	dorsal	10	1
46467	D. melanogaster	CS	Aurélie	2000000	1	2	NA	dorsal	10	0
42122	D. melanogaster	CS	Aurélie	2488000	1	2.488	NA	dorsal	10	4
82337	D. melanogaster	CS	Aurélie	2488000	1	2.488	NA	dorsal	10	1
47389	D. melanogaster	CS	Aurélie	3000000	1	3	NA	dorsal	10	0
98618	D. melanogaster	CS	Aurélie	4000000	1	4	NA	dorsal	10	0
91270	D. melanogaster	CS	Aurélie	5000000	1	5	NA	dorsal	10	0
4386	D. melanogaster	CS	Aurélie	3000000	1	3	NA	dorsal	10	0
69258	D. melanogaster	CS	Aurélie	4000000	1	4	NA	dorsal	10	0
88957	D. melanogaster	CS	Aurélie	5000000	1	5	NA	dorsal	10	0
14395	D. melanogaster	CS	Aurélie	1244000	1	1.244	NA	dorsal	10	5
8098	D. melanogaster	CS	Aurélie	1244000	1	1.244	NA	dorsal	10	7
38011	D. melanogaster	CS	Aurélie	1500000	1	1.5	NA	dorsal	10	4
44674	D. melanogaster	CS	Aurélie	1500000	1	1.5	NA	dorsal	10	1
80582	D. melanogaster	CS	Aurélie	1750000	1	1.75	NA	dorsal	10	0
16	D. melanogaster	CS	Aurélie	1750000	1	1.75	NA	dorsal	10	4
26074	D. melanogaster	CS	Aurélie	2000000	1	2	NA	dorsal	10	2
99147	D. melanogaster	CS	Aurélie	2000000	1	2	NA	dorsal	10	2
68443	D. pachea	1698.01_14.2	Aurélie	1750000	0.15	0.2625	NA	posterior	10	2
64552	D. pachea	1698.01_14.2	Aurélie	1750000	0.15	0.2625	NA	posterior	10	0
13386	D. pachea	1698.01_14.2	Aurélie	1750000	0.15	0.2625	NA	posterior	10	2
97173	D. pachea	1698.01_14.2	Aurélie	1750000	0.15	0.2625	NA	posterior	10	0
46930	D. pachea	1698.01_14.2	Aurélie	1750000	NA	NA	NA	posterior_moist_kimtech	10	0
66813	D. pachea	1698.01_14.2	Aurélie	1750000	NA	NA	NA	posterior_moist_kimtech	10	0
48524	D. pachea	1698.01_14.2	Aurélie	1750000	NA	NA	NA	posterior_moist_kimtech	10	3
11125	D. pachea	1698.01_14.2	Aurélie	1750000	NA	NA	NA	posterior_moist_kimtech	10	1
35163	D. pachea	1698.01_14.2	Aurélie	1500000	0.15	0.225	NA	posterior	10	0
75740	D. pachea	1698.01_14.2	Aurélie	1500000	0.15	0.225	NA	posterior	10	0
10790	D. pachea	1698.01_14.2	Aurélie	1500000	0.15	0.225	NA	posterior	10	1
11360	D. pachea	1698.01_14.2	Aurélie	1500000	0.15	0.225	NA	posterior	10	0
51123	D. pachea	1698.01_14.2	Aurélie	1500000	NA	NA	NA	posterior_moist_kimtech	10	1
12768	D. pachea	1698.01_14.2	Aurélie	1500000	NA	NA	NA	posterior_moist_kimtech	10	0
38345	D. pachea	1698.01_14.2	Aurélie	1500000	NA	NA	NA	posterior_moist_kimtech	10	0
2859	D. pachea	1698.01_14.2	Aurélie	1500000	NA	NA	NA	posterior_moist_kimtech	10	0
89254	D. pachea	1698.01_14.2	Aurélie	1244000	0.15	0.1866	NA	posterior	10	5
99621	D. pachea	1698.01_14.2	Aurélie	1244000	0.15	0.1866	NA	posterior	10	0
58557	D. pachea	1698.01_14.2	Aurélie	1244000	0.15	0.1866	NA	posterior	10	0
13762	D. pachea	1698.01_14.2	Aurélie	1244000	0.15	0.1866	NA	posterior	10	1
20156	D. pachea	1698.01_14.2	Aurélie	1244000	NA	NA	NA	posterior_moist_kimtech	10	0
10975	D. pachea	1698.01_14.2	Aurélie	1244000	NA	NA	NA	posterior_moist_kimtech	10	0
42782	D. pachea	1698.01_14.2	Aurélie	1244000	NA	NA	NA	posterior_moist_kimtech	10	0
77407	D. pachea	1698.01_14.2	Aurélie	1244000	NA	NA	NA	posterior_moist_kimtech	10	0
6913	D. melanogaster	CS	Aurélie	1500000	0.1	0.15	NA	posterior	10	7
17580	D. melanogaster	CS	Aurélie	1500000	0.1	0.15	NA	posterior	10	2
94433	D. melanogaster	CS	Aurélie	1500000	0.1	0.15	NA	posterior	10	10
59595	D. melanogaster	CS	Aurélie	1500000	0.1	0.15	NA	posterior	10	9
15414	D. melanogaster	CS	Aurélie	1500000	0.2	0.3	NA	posterior	10	7
52791	D. melanogaster	CS	Aurélie	1500000	0.2	0.3	NA	posterior	10	7
67248	D. melanogaster	CS	Aurélie	1500000	0.2	0.3	NA	posterior	10	5
27186	D. melanogaster	CS	Aurélie	1500000	0.2	0.3	NA	posterior	10	8
49348	D. melanogaster	CS	Aurélie	1500000	NA	NA	NA	posterior_moist_kimtech	10	2
56699	D. melanogaster	CS	Aurélie	0	1	0	acetone	posterior	10	5
89236	D. melanogaster	CS	Aurélie	1750000	0.1	0.175	NA	posterior	10	8
91647	D. melanogaster	CS	Aurélie	1750000	0.1	0.175	NA	posterior	10	7
69061	D. melanogaster	CS	Aurélie	1750000	0.1	0.175	NA	posterior	11	11
62409	D. melanogaster	CS	Aurélie	1750000	0.1	0.175	NA	posterior	10	10
44532	D. melanogaster	CS	Aurélie	1750000	0.2	0.35	NA	posterior	10	1
1963	D. melanogaster	CS	Aurélie	1750000	0.2	0.35	NA	posterior	10	8
93426	D. melanogaster	CS	Aurélie	1750000	0.2	0.35	NA	posterior	10	4
30713	D. melanogaster	CS	Aurélie	1750000	0.2	0.35	NA	posterior	10	7
59179	D. pachea	1698.01_14.2	Aurélie	0	1	0	acetone	dorsal	10	0
91992	D. melanogaster	CS	Aurélie	0	1	0	acetone	dorsal	10	9
5379	D. melanogaster	CS	Aurélie	1500000	NA	NA	NA	posterior_moist_kimtech	10	3
17422	D. melanogaster	CS	Aurélie	1500000	NA	NA	NA	posterior_moist_kimtech	10	2
62859	D. melanogaster	CS	Aurélie	1750000	NA	NA	NA	posterior_moist_kimtech	10	4
75099	D. melanogaster	CS	Aurélie	1750000	NA	NA	NA	posterior_moist_kimtech	10	4
77714	D. melanogaster	CS	Aurélie	1750000	NA	NA	NA	posterior_moist_kimtech	10	4
8511	D. pachea	1698.01_14.2	Aurélie	950000	0.1	0.095	NA	posterior	10	1
29961	D. pachea	1698.01_14.2	Aurélie	950000	0.1	0.095	NA	posterior	10	1
90235	D. pachea	1698.01_14.2	Aurélie	950000	0.1	0.095	NA	posterior	10	5
34301	D. pachea	1698.01_14.2	Aurélie	950000	0.1	0.095	NA	posterior	10	2
95621	D. pachea	1698.01_14.2	Aurélie	900000	0.1	0.09	NA	posterior	10	3
66777	D. pachea	1698.01_14.2	Aurélie	900000	0.1	0.09	NA	posterior	10	3
59828	D. pachea	1698.01_14.2	Aurélie	900000	0.1	0.09	NA	posterior	10	0
55990	D. pachea	1698.01_14.2	Aurélie	900000	0.1	0.09	NA	posterior	10	1
30070	D. pachea	1698.01_14.2	Aurélie	875000	0.1	0.0875	NA	posterior	10	3
40694	D. pachea	1698.01_14.2	Aurélie	875000	0.1	0.0875	NA	posterior	10	2
99751	D. pachea	1698.01_14.2	Aurélie	875000	0.1	0.0875	NA	posterior	10	2
848	D. pachea	1698.01_14.2	Aurélie	875000	0.1	0.0875	NA	posterior	10	2
48757	D. pachea	1698.01_14.2	Aurélie	0	0.1	0	acetone	posterior	10	9
24491	D. pachea	1698.01_14.2	Aurélie	0	0.1	0	acetone	posterior	10	10
7006	D. pachea	1698.01_14.2	Aurélie	700000	0.1	0.07	NA	posterior	10	7
411	D. pachea	1698.01_14.2	Aurélie	700000	0.1	0.07	NA	posterior	10	2
24884	D. pachea	1698.01_14.2	Aurélie	700000	0.1	0.07	NA	posterior	10	10
16035	D. pachea	1698.01_14.2	Aurélie	700000	0.1	0.07	NA	posterior	10	8
13699	D. pachea	1698.01_14.2	Aurélie	500000	0.1	0.05	NA	posterior	10	8
8475	D. pachea	1698.01_14.2	Aurélie	500000	0.1	0.05	NA	posterior	10	8
73512	D. pachea	1698.01_14.2	Aurélie	500000	0.1	0.05	NA	posterior	10	9
77333	D. pachea	1698.01_14.2	Aurélie	500000	0.1	0.05	NA	posterior	10	9
84695	D. pachea	1698.01_14.2	Aurélie	800000	0.1	0.08	NA	posterior	10	7
37304	D. pachea	1698.01_14.2	Aurélie	800000	0.1	0.08	NA	posterior	10	4
67251	D. pachea	1698.01_14.2	Aurélie	800000	0.1	0.08	NA	posterior	10	7
55133	D. pachea	1698.01_14.2	Aurélie	800000	0.1	0.08	NA	posterior	10	10
98532	D. pachea	1698.01_14.2	Aurélie	600000	0.1	0.06	NA	posterior	10	6
12518	D. pachea	1698.01_14.2	Aurélie	600000	0.1	0.06	NA	posterior	10	6
33950	D. pachea	1698.01_14.2	Aurélie	600000	0.1	0.06	NA	posterior	10	8
22889	D. pachea	1698.01_14.2	Aurélie	600000	0.1	0.06	NA	posterior	10	2
4151	D. pachea	1698.01_14.2	Aurélie	0	0.1	0	acetone	posterior	10	10
94205	D. pachea	1698.01_14.2	Aurélie	400000	0.1	0.04	NA	posterior	10	10
445	D. pachea	1698.01_14.2	Aurélie	400000	0.1	0.04	NA	posterior	10	9
85804	D. pachea	1698.01_14.2	Aurélie	400000	0.1	0.04	NA	posterior	10	8
10365	D. pachea	1698.01_14.2	Aurélie	400000	0.1	0.04	NA	posterior	10	9
78870	D. pachea	1698.01_14.2	Aurélie	300000	0.1	0.03	NA	posterior	10	9
49255	D. pachea	1698.01_14.2	Aurélie	300000	0.1	0.03	NA	posterior	10	10
32797	D. pachea	1698.01_14.2	Aurélie	300000	0.1	0.03	NA	posterior	10	9
965	D. pachea	1698.01_14.2	Aurélie	300000	0.1	0.03	NA	posterior	10	9
45923	D. pachea	1698.01_14.2	Aurélie	0	0.1	0	acetone	posterior	10	10
62019	D. pachea	1698.01_14.2	Maelys_Flavie	200000	0.1	0.02	NA	posterior	10	9
46671	D. pachea	1698.01_14.2	Maelys_Flavie	200000	0.1	0.02	NA	posterior	10	7
82469	D. pachea	1698.01_14.2	Maelys_Flavie	200000	0.1	0.02	NA	posterior	10	8
62501	D. pachea	1698.01_14.2	Maelys_Flavie	100000	0.1	0.01	NA	posterior	10	8
95439	D. pachea	1698.01_14.2	Maelys_Flavie	100000	0.1	0.01	NA	posterior	10	7
47049	D. pachea	1698.01_14.2	Maelys_Flavie	100000	0.1	0.01	NA	posterior	10	8
31382	D. pachea	1698.01_14.2	Maelys_Flavie	200000	0.1	0.02	NA	posterior	10	8
59478	D. pachea	1698.01_14.2	Maelys_Flavie	200000	0.1	0.02	NA	posterior	10	8
53682	D. pachea	1698.01_14.2	Maelys_Flavie	200000	0.1	0.02	NA	posterior	10	9
40394	D. pachea	1698.01_14.2	Maelys_Flavie	200000	0.1	0.02	NA	posterior	10	9
2531	D. pachea	1698.01_14.2	Maelys_Flavie	200000	0.1	0.02	NA	posterior	10	5
79540	D. pachea	1698.01_14.2	Maelys_Flavie	100000	0.1	0.01	NA	posterior	10	9
33163	D. pachea	1698.01_14.2	Maelys_Flavie	100000	0.1	0.01	NA	posterior	10	6
81801	D. pachea	1698.01_14.2	Maelys_Flavie	100000	0.1	0.01	NA	posterior	10	9
49013	D. pachea	1698.01_14.2	Maelys_Flavie	700000	0.1	0.07	NA	posterior	10	9
65464	D. pachea	1698.01_14.2	Maelys_Flavie	700000	0.1	0.07	NA	posterior	10	6
17561	D. pachea	1698.01_14.2	Maelys_Flavie	700000	0.1	0.07	NA	posterior	10	6
63359	D. pachea	1698.01_14.2	Maelys_Flavie	700000	0.1	0.07	NA	posterior	10	5
3062	D. pachea	1698.01_14.2	Maelys_Flavie	700000	0.1	0.07	NA	posterior	10	5
84648	D. pachea	1698.01_14.2	Maelys_Flavie	700000	0.1	0.07	NA	posterior	10	2
68985	D. pachea	1698.01_14.2	Maelys_Flavie	200000	0.1	0.02	NA	posterior	10	9
30857	D. pachea	1698.01_14.2	Maelys_Flavie	200000	0.1	0.02	NA	posterior	10	10
16928	D. pachea	1698.01_14.2	Maelys_Flavie	100000	0.1	0.01	NA	posterior	10	10
6281	D. pachea	1698.01_14.2	Maelys_Flavie	100000	0.1	0.01	NA	posterior	10	10
2182	D. pachea	1698.01_14.2	Maelys_Flavie	100000	0.1	0.01	NA	posterior	10	9
62116	D. pachea	1698.01_14.2	Maelys_Flavie	100000	0.1	0.01	NA	posterior	10	9
95475	D. pachea	1698.01_14.2	Maelys_Flavie	300000	0.1	0.03	NA	posterior	10	5
43395	D. pachea	1698.01_14.2	Maelys_Flavie	300000	0.1	0.03	NA	posterior	10	7
57205	D. pachea	1698.01_14.2	Maelys_Flavie	300000	0.1	0.03	NA	posterior	10	10
34405	D. melanogaster	CS	Maelys_Flavie	500000	0.1	0.05	NA	posterior	10	9
10388	D. melanogaster	CS	Maelys_Flavie	500000	0.1	0.05	NA	posterior	10	7
22963	D. melanogaster	CS	Maelys_Flavie	500000	0.1	0.05	NA	posterior	10	10
21443	D. melanogaster	CS	Maelys_Flavie	500000	0.1	0.05	NA	posterior	10	9
48095	D. melanogaster	CS	Maelys_Flavie	500000	0.1	0.05	NA	posterior	10	8
88272	D. melanogaster	CS	Maelys_Flavie	500000	0.1	0.05	NA	posterior	10	10
83737	D. melanogaster	CS	Maelys_Flavie	500000	0.1	0.05	NA	posterior	10	10
68313	D. melanogaster	CS	Maelys_Flavie	500000	0.1	0.05	NA	posterior	10	10
6098	D. pachea	1698.01_14.2	Maelys_Flavie	0	0.1	0	acetone	posterior	10	10
62284	D. pachea	1698.01_14.2	Maelys_Flavie	0	0.1	0	acetone	posterior	10	8
66227	D. pachea	1698.01_14.2	Maelys_Flavie	0	0.1	0	NA	posterior	10	10
95338	D. pachea	1698.01_14.2	Maelys_Flavie	0	0.1	0	NA	posterior	10	8
91569	D. pachea	1698.01_14.2	Maelys_Flavie	300000	0.1	0.03	NA	posterior	10	7
28202	D. pachea	1698.01_14.2	Maelys_Flavie	300000	0.1	0.03	NA	posterior	10	4
47144	D. pachea	1698.01_14.2	Maelys_Flavie	300000	0.1	0.03	NA	posterior	10	9
76694	D. pachea	1698.01_14.2	Maelys_Flavie	500000	0.1	0.05	NA	posterior	10	5
81736	D. pachea	1698.01_14.2	Maelys_Flavie	500000	0.1	0.05	NA	posterior	10	2
60223	D. pachea	1698.01_14.2	Maelys_Flavie	500000	0.1	0.05	NA	posterior	10	6
54674	D. pachea	1698.01_14.2	Maelys_Flavie	400000	0.1	0.04	NA	posterior	10	5
78296	D. pachea	1698.01_14.2	Maelys_Flavie	400000	0.1	0.04	NA	posterior	10	5
55086	D. pachea	1698.01_14.2	Maelys_Flavie	400000	0.1	0.04	NA	posterior	10	9
95719	D. pachea	1698.01_14.2	Maelys_Flavie	400000	0.1	0.04	NA	posterior	10	8
12372	D. pachea	1698.01_14.2	Maelys_Flavie	400000	0.1	0.04	NA	posterior	10	2
19679	D. pachea	1698.01_14.2	Maelys_Flavie	400000	0.1	0.04	NA	posterior	10	7
75218	D. melanogaster	CS	Maelys_Flavie	0	0.1	0	NA	posterior	10	7
14167	D. melanogaster	CS	Maelys_Flavie	0	0.1	0	NA	posterior	10	6
34125	D. melanogaster	CS	Maelys_Flavie	0	0.1	0	acetone	posterior	10	8
57550	D. melanogaster	CS	Maelys_Flavie	0	0.1	0	acetone	posterior	10	8
57051	D. melanogaster	CS	Maelys_Flavie	500000	0.1	0.05	NA	posterior	10	7
65312	D. melanogaster	CS	Maelys_Flavie	500000	0.1	0.05	NA	posterior	10	8
7615	D. melanogaster	CS	Maelys_Flavie	1500000	0.1	0.15	NA	posterior	10	4
24336	D. melanogaster	CS	Maelys_Flavie	1500000	0.1	0.15	NA	posterior	10	4
27136	D. pachea	1698.01_14.2	Maelys_Flavie	1500000	0.1	0.15	NA	posterior	10	0
69853	D. pachea	1698.01_14.2	Maelys_Flavie	1500000	0.1	0.15	NA	posterior	10	1
95585	D. pachea	1698.01_14.2	Maelys_Flavie	1500000	0.1	0.15	NA	posterior	10	0
93720	D. pachea	1698.01_14.2	Maelys_Flavie	1500000	0.1	0.15	NA	posterior	10	3
7604	D. pachea	1698.01_14.2	Maelys_Flavie	1500000	0.1	0.15	NA	posterior	10	2
80525	D. pachea	1698.01_14.2	Maelys_Flavie	1500000	0.1	0.15	NA	posterior	10	0
69598	D. pachea	1698.01_14.2	Maelys_Flavie	0	0.1	0	acetone	posterior	10	9
49207	D. pachea	1698.01_14.2	Maelys_Flavie	0	0.1	0	acetone	posterior	10	9
45792	D. pachea	1698.01_14.2	Maelys_Flavie	0	0.1	0	NA	posterior	10	9
5756	D. pachea	1698.01_14.2	Maelys_Flavie	0	0.1	0	NA	posterior	10	9
10135	D. pachea	1698.01_14.2	Maelys_Flavie	500000	0.1	0.05	NA	posterior	10	6
96815	D. pachea	1698.01_14.2	Maelys_Flavie	500000	0.1	0.05	NA	posterior	10	2
57387	D. pachea	1698.01_14.2	Maelys_Flavie	500000	0.1	0.05	NA	posterior	10	6
16044	D. pachea	1698.01_14.2	Maelys_Flavie	600000	0.1	0.06	NA	posterior	10	9
9000	D. pachea	1698.01_14.2	Maelys_Flavie	600000	0.1	0.06	NA	posterior	10	8
62353	D. pachea	1698.01_14.2	Maelys_Flavie	600000	0.1	0.06	NA	posterior	10	8
66253	D. pachea	1698.01_14.2	Maelys_Flavie	600000	0.1	0.06	NA	posterior	10	7
25736	D. pachea	1698.01_14.2	Maelys_Flavie	600000	0.1	0.06	NA	posterior	10	8
38089	D. pachea	1698.01_14.2	Maelys_Flavie	600000	0.1	0.06	NA	posterior	10	7
50145	D. pachea	1698.01_14.2	Maelys_Flavie	950000	0.1	0.095	NA	posterior	10	1
2002	D. pachea	1698.01_14.2	Maelys_Flavie	950000	0.1	0.095	NA	posterior	10	0
45559	D. pachea	1698.01_14.2	Maelys_Flavie	950000	0.1	0.095	NA	posterior	10	0
71675	D. melanogaster	CS	Maelys_Flavie	0	0.1	0	acetone	posterior	10	9
9114	D. melanogaster	CS	Maelys_Flavie	0	0.1	0	acetone	posterior	10	NA
99752	D. melanogaster	CS	Maelys_Flavie	0	0.1	0	NA	posterior	10	9
92931	D. melanogaster	CS	Maelys_Flavie	0	0.1	0	NA	posterior	10	NA
45518	D. melanogaster	CS	Maelys_Flavie	1500000	0.1	0.15	NA	posterior	10	6
82198	D. melanogaster	CS	Maelys_Flavie	1500000	0.1	0.15	NA	posterior	10	2
41764	D. melanogaster	CS	Maelys_Flavie	1500000	0.1	0.15	NA	posterior	10	3
65190	D. melanogaster	CS	Maelys_Flavie	1500000	0.1	0.15	NA	posterior	10	0
24686	D. melanogaster	CS	Maelys_Flavie	1500000	0.1	0.15	NA	posterior	10	4
86026	D. melanogaster	CS	Maelys_Flavie	1500000	0.1	0.15	NA	posterior	10	2
15043	D. melanogaster	CS	Maelys_Flavie	1500000	0.1	0.15	NA	posterior	10	1
29008	D. melanogaster	CS	Maelys_Flavie	1500000	0.1	0.15	NA	posterior	10	2
97848	D. melanogaster	CS	Maelys_Flavie	2500000	0.1	0.25	NA	posterior	10	3
75346	D. melanogaster	CS	Maelys_Flavie	2500000	0.1	0.25	NA	posterior	10	0
11113	D. melanogaster	CS	Maelys_Flavie	2500000	0.1	0.25	NA	posterior	10	2
16988	D. melanogaster	CS	Maelys_Flavie	2500000	0.1	0.25	NA	posterior	10	0
58495	D. melanogaster	CS	Maelys_Flavie	2500000	0.1	0.25	NA	posterior	10	2
42756	D. melanogaster	CS	Maelys_Flavie	2500000	0.1	0.25	NA	posterior	10	1
90767	D. melanogaster	CS	Maelys_Flavie	2500000	0.1	0.25	NA	posterior	10	2
39389	D. pachea	1698.01_14.2	Maelys_Flavie	950000	0.1	0.095	NA	posterior	10	0
14815	D. pachea	1698.01_14.2	Maelys_Flavie	950000	0.1	0.095	NA	posterior	10	2
48861	D. pachea	1698.01_14.2	Maelys_Flavie	950000	0.1	0.095	NA	posterior	10	1
66682	D. pachea	1698.01_14.2	Maelys_Flavie	800000	0.1	0.08	NA	posterior	10	0
41489	D. pachea	1698.01_14.2	Maelys_Flavie	800000	0.1	0.08	NA	posterior	10	0
38653	D. pachea	1698.01_14.2	Maelys_Flavie	800000	0.1	0.08	NA	posterior	10	0
95427	D. pachea	1698.01_14.2	Maelys_Flavie	800000	0.1	0.08	NA	posterior	10	0
69444	D. melanogaster	CS	Maelys_Flavie	2500000	0.1	0.25	NA	posterior	10	2
46332	D. melanogaster	CS	Maelys_Flavie	2500000	0.1	0.25	NA	posterior	10	3
71491	D. melanogaster	CS	Maelys_Flavie	2500000	0.1	0.25	NA	posterior	10	1
83317	D. melanogaster	CS	Maelys_Flavie	1750000	0.1	0.175	NA	posterior	10	8
55139	D. melanogaster	CS	Maelys_Flavie	1750000	0.1	0.175	NA	posterior	10	7
42890	D. melanogaster	CS	Maelys_Flavie	1750000	0.1	0.175	NA	posterior	10	3
43203	D. melanogaster	CS	Maelys_Flavie	1750000	0.1	0.175	NA	posterior	10	3
16800	D. melanogaster	CS	Maelys_Flavie	1750000	0.1	0.175	NA	posterior	10	1
61168	D. melanogaster	CS	Maelys_Flavie	1750000	0.1	0.175	NA	posterior	10	4
92303	D. melanogaster	CS	Maelys_Flavie	1750000	0.1	0.175	NA	posterior	10	1
72668	D. melanogaster	CS	Maelys_Flavie	1750000	0.1	0.175	NA	posterior	10	1
27055	D. pachea	1698.01_14.2	Maelys_Flavie	0	0.1	0	acetone	posterior	10	10
65881	D. pachea	1698.01_14.2	Maelys_Flavie	0	0.1	0	acetone	posterior	10	10
52095	D. melanogaster	CS	Maelys_Flavie	1000000	0.1	0.1		posterior	10	10
75334	D. melanogaster	CS	Maelys_Flavie	1000000	0.1	0.1	NA	posterior	10	9
60434	D. melanogaster	CS	Maelys_Flavie	1000000	0.1	0.1	NA	posterior	10	8
65223	D. melanogaster	CS	Maelys_Flavie	1000000	0.1	0.1	NA	posterior	10	9
94707	D. melanogaster	CS	Maelys_Flavie	1000000	0.1	0.1	NA	posterior	10	10
84113	D. melanogaster	CS	Maelys_Flavie	1000000	0.1	0.1	NA	posterior	10	10
64115	D. melanogaster	CS	Maelys_Flavie	1000000	0.1	0.1	NA	posterior	10	9
64057	D. melanogaster	CS	Maelys_Flavie	1000000	0.1	0.1	NA	posterior	10	6
75631	D. melanogaster	CS	Maelys_Flavie	1000000	0.1	0.1	NA	posterior	10	10
29524	D. melanogaster	CS	Maelys_Flavie	1000000	0.1	0.1	NA	posterior	10	9
74173	D. melanogaster	CS	Maelys_Flavie	0	0.1	0	NA	posterior	10	10
12791	D. melanogaster	CS	Maelys_Flavie	1750000	0.1	0.175	NA	posterior	10	0
17353	D. melanogaster	CS	Maelys_Flavie	1750000	0.1	0.175	NA	posterior	10	0
27105	D. melanogaster	CS	Maelys_Flavie	2000000	0.1	0.2	NA	posterior	10	0
51848	D. melanogaster	CS	Maelys_Flavie	2000000	0.1	0.2	NA	posterior	10	0
11099	D. melanogaster	CS	Maelys_Flavie	2000000	0.1	0.2	NA	posterior	10	0
34402	D. melanogaster	CS	Maelys_Flavie	2000000	0.1	0.2	NA	posterior	10	0
15854	D. melanogaster	CS	Maelys_Flavie	2000000	0.1	0.2	NA	posterior	10	0
51533	D. melanogaster	CS	Maelys_Flavie	2000000	0.1	0.2	NA	posterior	10	0
10604	D. melanogaster	CS	Maelys_Flavie	2000000	0.1	0.2	NA	posterior	10	0
32490	D. melanogaster	CS	Maelys_Flavie	2000000	0.1	0.2	NA	posterior	10	0
63937	D. pachea	1698.01_14.2	Maelys_Flavie	0	0.1	0	NA	posterior	10	0
64461	D. pachea	1698.01_14.2	Maelys_Flavie	0	0.1	0	NA	posterior	10	0
69890	D. pachea	1698.01_14.2	Maelys_Flavie	0	0.1	0	acetone	posterior	10	0
12620	D. pachea	1698.01_14.2	Maelys_Flavie	0	0.1	0	acetone	posterior	10	0
70255	D. pachea	1698.01_14.2	Maelys_Flavie	1000000	0.1	0.1	NA	posterior	10	0
69571	D. pachea	1698.01_14.2	Maelys_Flavie	800000	0.1	0.08	NA	posterior	10	0
56851	D. pachea	1698.01_14.2	Maelys_Flavie	800000	0.1	0.08	NA	posterior	10	0
93839	D. pachea	1698.01_14.2	Maelys_Flavie	800000	0.1	0.08	NA	posterior	10	0
59350	D. pachea	1698.01_14.2	Maelys_Flavie	800000	0.1	0.08	NA	posterior	10	0
30260	D. melanogaster	CS	Maelys_Flavie	0	0.1	0	NA	posterior	10	4
96889	D. melanogaster	CS	Maelys_Flavie	0	0.1	0	acetone	posterior	10	2
13275	D. melanogaster	CS	Maelys_Flavie	2000000	0.1	0.2	NA	posterior	10	0
92155	D. melanogaster	CS	Maelys_Flavie	2000000	0.1	0.2	NA	posterior	10	1
171035	D. pachea	1698.01_14.2	Aurélie	600000	0.1	0.06	NA	posterior	110	NA
249915	D. pachea	1698.01_14.2	Aurélie	600000	0.1	0.06	NA	posterior	10	7
328795	D. pachea	1698.01_14.2	Aurélie	600000	0.1	0.06	NA	posterior	10	8
407675	D. pachea	1698.01_14.2	Aurélie	600000	0.1	0.06	NA	posterior	10	9
486555	D. pachea	1698.01_14.2	Aurélie	600000	0.1	0.06	NA	posterior	10	9
565435	D. pachea	1698.01_14.2	Aurélie	600000	0.1	0.06	NA	posterior	10	4
644315	D. pachea	1698.01_14.2	Aurélie	600000	0.1	0.06	NA	posterior	10	6
723195	D. pachea	1698.01_14.2	Aurélie	600000	0.1	0.06	NA	posterior	10	8
802075	D. pachea	1698.01_14.2	Aurélie	600000	0.1	0.06	NA	posterior	10	3
880955	D. pachea	1698.01_14.2	Aurélie	600000	0.1	0.06	NA	posterior	10	6
959835	D. pachea	1698.01_14.2	Aurélie	600000	0.1	0.06	NA	posterior	10	5
1038715	D. pachea	1698.01_14.2	Aurélie	600000	0.1	0.06	NA	posterior	10	3
1117595	D. pachea	1698.01_14.2	Aurélie	600000	0.1	0.06	NA	posterior	10	3
1196475	D. pachea	1698.01_14.2	Aurélie	600000	0.1	0.06	NA	posterior	10	3
1275355	D. pachea	1698.01_14.2	Aurélie	600000	0.1	0.06	NA	posterior	10	3
1354235	D. pachea	1698.01_14.2	Aurélie	600000	0.1	0.06	NA	posterior	10	3
1433115	D. pachea	1698.01_14.2	Aurélie	600000	0.1	0.06	NA	posterior	10	4
