## Supplementary Dataset 4 for "Evolution of a novel left-right asymmetry in organ size by co-option of a tissue rotation process"

individual	Species	stock	treatment.group	pyriproxyfen.conc.nM	pyriproxifen.vol..µL	application	rotation.aquisition.until.approx...degree.	rotation.direction	adult.hatched	Male.genitalia.identifiable	genitalia.orientation	lateral_spines_observed	left_lobe_surstylus_um	right_lobe_surstylus_um	phallus_gonopore	genotype
001_ppf	D. pachea	1698.01_14.2	exp	600	0.1	posterior	NA	NA	Yes	Yes	323.785	ND	64.2611683848797	58.3505154639175	NA	0
002_ppf	D. pachea	1698.01_14.2	exp	600	0.1	posterior	NA	NA	Yes	Yes	343.833	ND	NA	NA	NA	0
003_ppf	D. pachea	1698.01_14.2	exp	600	0.1	posterior	NA	NA	Yes	Yes	304.484	ND	96.1512027491409	64.7651775486827	NA	0
004_ppf	D. pachea	1698.01_14.2	exp	600	0.1	posterior	NA	NA	Yes	Yes	311.52	ND	88.6483390607102	75.9679266895762	NA	0
005_ppf	D. pachea	1698.01_14.2	exp	600	0.1	posterior	NA	NA	Yes	Yes	332.831	ND	84.3184421534937	72.2222222222222	NA	0
006_ppf	D. pachea	1698.01_14.2	exp	600	0.1	posterior	NA	NA	Yes	Yes	289.849	ND	41.0882016036655	47.6632302405498	NA	0
007_ppf	D. pachea	1698.01_14.2	exp	600	0.1	posterior	NA	NA	Yes	Yes	206.83	ND	16.0137457044674	29.5990836197022	NA	0
008_ppf	D. pachea	1698.01_14.2	exp	600	0.1	posterior	NA	NA	Yes	Yes	346.419	ND	77.8465063001146	45.2233676975945	NA	0
009_ppf	D. pachea	1698.01_14.2	exp	700	0.1	posterior	NA	NA	Yes	Yes	328.39	ND	66.368843069874	55.360824742268	NA	0
010_ppf	D. pachea	1698.01_14.2	exp	700	0.1	posterior	NA	NA	Yes	Yes	311.771	ND	62.5429553264605	52.0274914089347	NA	0
011_ppf	D. pachea	1698.01_14.2	exp	700	0.1	posterior	NA	NA	Yes	Yes	331.821	ND	99.2096219931272	65.7502863688431	NA	0
012_ppf	D. pachea	1698.01_14.2	exp	700	0.1	posterior	NA	NA	Yes	Yes	337.123	ND	63.9977090492554	53.4593356242841	NA	0
013_ppf	D. pachea	1698.01_14.2	exp	700	0.1	posterior	NA	NA	Yes	Yes	337.521	ND	82.0962199312715	68.9919816723941	NA	0
014_ppf	D. pachea	1698.01_14.2	exp	700	0.1	posterior	NA	NA	Yes	Yes	327.853	ND	104.238258877434	75.3837342497136	NA	0
015_ppf	D. pachea	1698.01_14.2	exp	700	0.1	posterior	NA	NA	Yes	Yes	333.287	ND	78.5199196122473	60.3853883437759	NA	0
016_ppf	D. pachea	1698.01_14.2	exp	600	0.1	posterior	NA	NA	Yes	Yes	145.58	ND	55.6	54.3	NA	0
017_ppf	D. pachea	1698.01_14.2	exp	600	0.1	posterior	NA	NA	Yes	Yes	328.713	ND	40.05	49.35	NA	0
018_ppf	D. pachea	1698.01_14.2	exp	600	0.1	posterior	NA	NA	Yes	Yes	315.257	ND	74.5	50.7	NA	0
019_ppf	D. pachea	1698.01_14.2	exp	600	0.1	posterior	NA	NA	Yes	Yes	325.642	ND	87	47.8	NA	0
020_ppf	D. pachea	1698.01_14.2	exp	600	0.1	posterior	NA	NA	Yes	Yes	346.669	ND	117.6	83.9	NA	0
021_ppf	D. pachea	1698.01_14.2	exp	600	0.1	posterior	NA	NA	Yes	Yes	204.202	ND	NA	NA	NA	0
022_ppf	D. pachea	1698.01_14.2	exp	600	0.1	posterior	NA	NA	Yes	Yes	349.289	ND	134.5	83	NA	0
023_ppf	D. pachea	1698.01_14.2	exp	600	0.1	posterior	NA	NA	Yes	Yes	327.905	ND	72.45	50	NA	0
024_ppf	D. pachea	1698.01_14.2	exp	600	0.1	posterior	NA	NA	Yes	Yes	346.602	ND	107.4	73.6	NA	0
025_ppf	D. pachea	1698.01_14.2	exp	600	0.1	posterior	NA	NA	Yes	Yes	265.015	ND	24.3	29.4	NA	0
026_ppf	D. pachea	1698.01_14.2	exp	600	0.1	posterior	NA	NA	Yes	Yes	262.731	ND	20.5	24.3	NA	0
027_ppf	D. pachea	1698.01_14.2	exp	600	0.1	posterior	NA	NA	Yes	Yes	327.446	ND	92.05	66.95	NA	0
028_ppf	D. pachea	1698.01_14.2	exp	600	0.1	posterior	NA	NA	Yes	Yes	305.348	ND	42.55	NA	NA	0
029_ppf	D. pachea	1698.01_14.2	exp	600	0.1	posterior	NA	NA	Yes	Yes	192.801	ND	NA	NA	NA	0
030_ppf	D. pachea	1698.01_14.2	exp	600	0.1	posterior	NA	NA	Yes	Yes	348.863	ND	97.25	49.15	NA	0
031_ppf	D. pachea	1698.01_14.2	exp	600	0.1	posterior	NA	NA	Yes	Yes	305.684	ND	35.6	27.85	NA	0
032_ppf	D. pachea	1698.01_14.2	exp	600	0.1	posterior	NA	NA	Yes	Yes	277.258	ND	18.5	23.4	NA	0
033_ppf	D. pachea	1698.01_14.2	exp	600	0.1	posterior	NA	NA	Yes	Yes	193.356	ND	NA	NA	NA	0
034_ppf	D. pachea	1698.01_14.2	exp	600	0.1	posterior	NA	NA	Yes	Yes	306.84	ND	52.3	43.5	NA	0
035_ppf	D. pachea	1698.01_14.2	exp	600	0.1	posterior	NA	NA	Yes	Yes	298.043	ND	29.4	38.3	NA	0
036_ppf	D. pachea	1698.01_14.2	exp	600	0.1	posterior	NA	NA	Yes	Yes	309.85	ND	46.1	42	NA	0
037_ppf	D. pachea	1698.01_14.2	exp	600	0.1	posterior	NA	NA	Yes	Yes	321.052	ND	60.85	45.95	NA	0
038_ppf	D. pachea	1698.01_14.2	exp	600	0.1	posterior	NA	NA	Yes	Yes	125.125	ND	NA	NA	NA	0
039_ppf	D. pachea	1698.01_14.2	exp	600	0.1	posterior	NA	NA	Yes	Yes	332.909	ND	83.35	57.1	NA	0
040_ppf	D. pachea	1698.01_14.2	exp	600	0.1	posterior	NA	NA	Yes	Yes	344.28	ND	94.1	54.3	NA	0
041_ppf	D. pachea	1698.01_14.2	exp	600	0.1	posterior	NA	NA	Yes	Yes	287.702	ND	34	29.4	NA	0
042_ppf	D. pachea	1698.01_14.2	exp	600	0.1	posterior	NA	NA	Yes	Yes	285.91	ND	39.4	NA	NA	0
043_ppf	D. pachea	1698.01_14.2	exp	600	0.1	posterior	NA	NA	Yes	Yes	324.777	ND	63.4	40.95	NA	0
044_ppf	D. pachea	1698.01_14.2	exp	600	0.1	posterior	NA	NA	Yes	Yes	323.5	ND	92.1	85.15	NA	0
045_ppf	D. pachea	1698.01_14.2	exp	600	0.1	posterior	NA	NA	Yes	Yes	326.154	ND	89.85	42.5	NA	0
046_ppf	D. pachea	1698.01_14.2	exp	600	0.1	posterior	NA	NA	Yes	Yes	306.963	ND	58.15	50	NA	0
047_ppf	D. pachea	1698.01_14.2	exp	600	0.1	posterior	NA	NA	Yes	Yes	224.875	ND	NA	NA	NA	0
048_ppf	D. pachea	1698.01_14.2	exp	600	0.1	posterior	NA	NA	Yes	Yes	345.733	ND	100.95	74.9	NA	0
049_ppf	D. pachea	1698.01_14.2	exp	600	0.1	posterior	NA	NA	Yes	Yes	340.73	ND	49.25	31.8	NA	0
050_ppf	D. pachea	1698.01_14.2	exp	600	0.1	posterior	NA	NA	Yes	Yes	352.838	ND	93.2	46.5	NA	0
051_ppf	D. pachea	1698.01_14.2	exp	600	0.1	posterior	NA	NA	Yes	Yes	346.496	ND	76.9	67.05	NA	0
052_ppf	D. pachea	1698.01_14.2	exp	600	0.1	posterior	NA	NA	Yes	Yes	358.49	ND	120.25	74	NA	0
053_ppf	D. pachea	1698.01_14.2	exp	600	0.1	posterior	NA	NA	Yes	Yes	343.884	ND	89.6	NA	NA	0
054_ppf	D. pachea	1698.01_14.2	exp	600	0.1	posterior	NA	NA	Yes	Yes	355.762	ND	92.05	41.85	NA	0
055_ppf	D. pachea	1698.01_14.2	exp	600	0.1	posterior	NA	NA	Yes	Yes	318.061	ND	65.1	61.25	NA	0
056_ppf	D. pachea	1698.01_14.2	ctrl	0	0.1	posterior	NA	NA	Yes	Yes	356.219	ND	126.2	64.1	NA	0
057_ppf	D. pachea	1698.01_14.2	ctrl	0	0.1	posterior	NA	NA	Yes	Yes	357.464	ND	131.4	71.7	NA	0
058_ppf	D. pachea	1698.01_14.2	ctrl	0	0.1	posterior	NA	NA	Yes	Yes	351.351	ND	121.35	74.1	NA	0
059_ppf	D. pachea	1698.01_14.2	ctrl	0	0.1	posterior	NA	NA	Yes	Yes	354.762	ND	167.2	95.2	NA	0
060_ppf	D. pachea	1698.01_14.2	ctrl	0	0.1	posterior	NA	NA	Yes	Yes	353.122	ND	155.95	89.3	NA	0
061_ppf	D. pachea	1698.01_14.2	ctrl	0	0.1	posterior	NA	NA	Yes	Yes	354.107	ND	98.8	63.9	NA	0
062_ppf	D. pachea	1698.01_14.2	ctrl	0	0.1	posterior	NA	NA	Yes	Yes	353.703	ND	136.7	78.8	NA	0
063_ppf	D. pachea	1698.01_14.2	ctrl	0	0.1	posterior	NA	NA	Yes	Yes	354.421	ND	103.25	55.25	NA	0
064_ppf	D. pachea	1698.01_14.2	ctrl	0	0.1	posterior	NA	NA	Yes	Yes	351.328	ND	137.45	78.35	NA	0
065_ppf	D. pachea	1698.01_14.2	ctrl	0	0.1	posterior	NA	NA	Yes	Yes	355.74	ND	87.4	61.75	NA	0
066_ppf	D. pachea	1698.01_14.2	ctrl	0	0.1	posterior	NA	NA	Yes	Yes	357.096	ND	124	82.25	NA	0
067_ppf	D. pachea	1698.01_14.2	ctrl	0	0.1	posterior	NA	NA	Yes	Yes	350.343	ND	110.5	71.05	NA	0
068_ppf	D. pachea	1698.01_14.2	ctrl	0	0.1	posterior	NA	NA	Yes	Yes	357.023	ND	159.55	86.2	NA	0
069_ppf	D. pachea	1698.01_14.2	ctrl	0	0.1	posterior	NA	NA	Yes	Yes	355.067	ND	96.3	56.05	NA	0
070_ppf	D. pachea	1698.01_14.2	ctrl	0	0.1	posterior	NA	NA	Yes	Yes	356.835	ND	156	97.25	NA	0
071_ppf	D. pachea	1698.01_14.2	ctrl	0	0.1	posterior	NA	NA	Yes	Yes	355.982	ND	135.55	82.25	NA	0
072_mag	D. pachea	1698.01_14.2	wt	NA	NA	NA	NA	NA	Yes	Yes	359.883	Yes	172.6	91.1	NA	0
073_mag	D. pachea	cross	het	NA	NA	NA	NA	NA	Yes	Yes	351.169	Yes	156.65	86.3	NA	1
074_mag	D. pachea	cross	het	NA	NA	NA	NA	NA	Yes	Yes	1.735	right	165	94.75	NA	1
075_mag	D. pachea	cross	het	NA	NA	NA	NA	NA	Yes	Yes	356.436	Yes	174.6	77.6	NA	1
076_mag	D. pachea	1698.01_14.2	wt	NA	NA	NA	NA	NA	Yes	Yes	357.223	Yes	135.35	61.75	NA	0
077_mag	D. pachea	1698.01_14.2	wt	NA	NA	NA	NA	NA	Yes	Yes	354.31	Yes	141.55	82.6	NA	0
078_mag	D. pachea	cross	het	NA	NA	NA	NA	NA	Yes	Yes	355.966	Yes	146.8	90.85	NA	1
079_mag	D. pachea	cross	het	NA	NA	NA	NA	NA	Yes	Yes	358.058	Yes	118.6	76.05	NA	1
080_mag	D. pachea	cross	het	NA	NA	NA	NA	NA	Yes	Yes	358.903	Yes	171.3	70.45	NA	1
081_mag	D. pachea	cross	het	NA	NA	NA	NA	NA	Yes	Yes	358.289	left	153.35	97	NA	1
082_mag	D. pachea	1698.01_14.2	wt	NA	NA	NA	NA	NA	Yes	Yes	1.694	right	NA	95.4	NA	0
083_mag	D. pachea	1698.01_14.2	wt	NA	NA	NA	NA	NA	Yes	Yes	352.245	Yes	173.95	90.3	NA	0
084_mag	D. pachea	cross	het	NA	NA	NA	NA	NA	Yes	Yes	353.889	Yes	153.55	72.9	NA	1
085_mag	D. pachea	1698.01_14.2	wt	NA	NA	NA	NA	NA	Yes	Yes	358.078	left	105.35	70.9	NA	0
086_mag	D. pachea	1698.01_14.2	wt	NA	NA	NA	NA	NA	Yes	Yes	4.286	Yes	151.9	89.7	NA	0
087_mag	D. pachea	1698.01_14.2	wt	NA	NA	NA	NA	NA	Yes	Yes	354.828	Yes	162.3	89.45	NA	0
088_mag	D. pachea	cross	het	NA	NA	NA	NA	NA	Yes	Yes	1.068	Yes	152.1	81.1	NA	1
089_mag	D. pachea	cross	het	NA	NA	NA	NA	NA	Yes	Yes	356.831	Yes	153.65	85.15	NA	1
090_mag	D. pachea	cross	het	NA	NA	NA	NA	NA	Yes	Yes	356.352	Yes	138.5	67.9	NA	1
091_mag	D. pachea	cross	het	NA	NA	NA	NA	NA	Yes	Yes	353.745	left	164.7	NA	NA	1
092_mag	D. pachea	cross	het	NA	NA	NA	NA	NA	Yes	Yes	354.378	right	173.9	73.15	NA	1
093_mag	D. pachea	cross	het	NA	NA	NA	NA	NA	Yes	Yes	356.832	Yes	172.05	93.05	NA	1
094_mag	D. pachea	1698.01_14.2	wt	NA	NA	NA	NA	NA	Yes	Yes	355.451	Yes	136.8	89.6	NA	0
095_mag	D. pachea	1698.01_14.2	wt	NA	NA	NA	NA	NA	Yes	Yes	2.874	Yes	175.3	90.4	NA	0
096_mag	D. pachea	cross	het	NA	NA	NA	NA	NA	Yes	Yes	354.752	Yes	157.25	82.95	NA	1
097_mag	D. pachea	cross	het	NA	NA	NA	NA	NA	Yes	Yes	355.142	right	NA	83.35	NA	1
098_mag	D. pachea	1698.01_14.2	wt	NA	NA	NA	NA	NA	Yes	Yes	357.325	Yes	133.85	71.75	NA	0
099_mag	D. pachea	1698.01_14.2	wt	NA	NA	NA	NA	NA	Yes	Yes	355.092	left	171.4	86.1	NA	0
100_mag	D. pachea	1698.01_14.2	wt	NA	NA	NA	NA	NA	Yes	Yes	355.656	Yes	177.6	95.85	NA	0
101_mag	D. pachea	cross	het	NA	NA	NA	NA	NA	Yes	Yes	353.471	Yes	143.6	75.7	NA	1
102_mag	D. pachea	cross	het	NA	NA	NA	NA	NA	Yes	Yes	352.331	Yes	152.75	74.8	NA	1
103_mag	D. pachea	1698.01_14.2	wt	NA	NA	NA	NA	NA	Yes	Yes	354.159	left	153.15	97.95	NA	0
104_mag	D. pachea	1698.01_14.2	wt	NA	NA	NA	NA	NA	Yes	Yes	1.663	Yes	161	91.75	NA	0
105_mag	D. pachea	cross	het	NA	NA	NA	NA	NA	Yes	Yes	358.652	Yes	138.9	72.15	NA	1
106_mag	D. pachea	cross	het	NA	NA	NA	NA	NA	Yes	Yes	355.527	Yes	163.65	83.05	NA	1
107_mag	D. pachea	cross	het	NA	NA	NA	NA	NA	Yes	Yes	355.953	Yes	173.15	85.35	NA	1
108_mag	D. pachea	1698.01_14.2	wt	NA	NA	NA	NA	NA	Yes	Yes	358.653	right	127.8	73.9	NA	0
109_mag	D. pachea	cross	het	NA	NA	NA	NA	NA	Yes	Yes	353.372	Yes	145.5	90	NA	1
110_mag	D. pachea	cross	het	NA	NA	NA	NA	NA	Yes	Yes	355.202	Yes	124.55	NA	NA	1
111_mag	D. pachea	1698.01_14.2	wt	NA	NA	NA	NA	NA	Yes	Yes	356.044	Yes	162.55	92.25	NA	0
112_mag	D. pachea	cross	het	NA	NA	NA	NA	NA	Yes	Yes	355.122	Yes	153.8	78.25	NA	1
113_mag	D. pachea	cross	het	NA	NA	NA	NA	NA	Yes	Yes	358.96	Yes	153.65	79.8	NA	1
114_mag	D. pachea	1698.01_14.2	wt	NA	NA	NA	NA	NA	Yes	Yes	356.878	Yes	132.95	NA	NA	0
115_mag	D. pachea	cross	het	NA	NA	NA	NA	NA	Yes	Yes	358.008	Yes	146.55	71.15	NA	1
116_mag	D. pachea	1698.01_14.2	wt	NA	NA	NA	NA	NA	Yes	Yes	357.157	Yes	147.85	85	NA	0
117_mag	D. pachea	1698.01_14.2	wt	NA	NA	NA	NA	NA	Yes	Yes	356.446	Yes	120.2	69.35	NA	0
118_mag	D. pachea	cross	het	NA	NA	NA	NA	NA	Yes	Yes	357.039	Yes	128.8	58.15	NA	1
119_mag	D. pachea	1698.01_14.2	wt	NA	NA	NA	NA	NA	Yes	Yes	353.185	Yes	165.8	81.95	NA	0
120_mag	D. pachea	myoID	mut	NA	NA	NA	NA	NA	Yes	Yes	249.456	left	62.95	67.4	left	2
121_mag	D. pachea	myoID	mut	NA	NA	NA	NA	NA	Yes	Yes	3.29	Yes	60.4	145.05	left	2
122_mag	D. pachea	myoID	mut	NA	NA	NA	NA	NA	Yes	Yes	142.001	Yes	65.9	113.3	left	2
123_mag	D. pachea	cross	het	NA	NA	NA	NA	NA	Yes	Yes	358.451	left	163.2	88	right	1
124_mag	D. pachea	myoID	mut	NA	NA	NA	NA	NA	Yes	Yes	150.523	Yes	108.15	119.65	NI	2
125_mag	D. pachea	myoID	mut	NA	NA	NA	NA	NA	Yes	Yes	15.125	Yes	60.1	116.95	left	2
126_mag	D. pachea	myoID	mut	NA	NA	NA	NA	NA	Yes	Yes	185.43	Yes	39.9	93.3	left	2
127_mag	D. pachea	cross	het	NA	NA	NA	NA	NA	Yes	Yes	357.872	Yes	136.8	82	right	1
128_mag	D. pachea	myoID	mut	NA	NA	NA	NA	NA	Yes	Yes	39.994	No	65.65	130.25	NI	2
129_mag	D. pachea	myoID	mut	NA	NA	NA	NA	NA	Yes	Yes	262.206	No	54.8	100.35	NA	2
130_mag	D. pachea	cross	het	NA	NA	NA	NA	NA	Yes	Yes	357	Yes	154.95	74.8	right	1
131_mag	D. pachea	myoID	mut	NA	NA	NA	NA	NA	Yes	Yes	7.552	Yes	75.65	129.05	left	2
132_mag	D. pachea	myoID	mut	NA	NA	NA	NA	NA	Yes	Yes	52.764	No	79.65	140.95	NI	2
133_mag	D. pachea	myoID	mut	NA	NA	NA	NA	NA	Yes	Yes	74.183	No	79	113.35	NI	2
134_mag	D. pachea	cross	het	NA	NA	NA	NA	NA	Yes	Yes	352.64	Yes	175.1	103.9	NA	1
135_mag	D. pachea	myoID	mut	NA	NA	NA	NA	NA	Yes	Yes	95.65	No	85.05	124.4	left	2
136_mag	D. pachea	cross	het	NA	NA	NA	NA	NA	Yes	Yes	334.058	Yes	142.2	84.7	right	1
137_mag	D. pachea	myoID	mut	NA	NA	NA	NA	NA	Yes	Yes	25.425	No	71.15	112	left	2
138_mag	D. pachea	myoID	mut	NA	NA	NA	NA	NA	Yes	Yes	98.269	Yes	58.8	106.75	left	2
139_mag	D. pachea	myoID	mut	NA	NA	NA	NA	NA	Yes	Yes	137.263	No	49.3	101.1	left	2
140_mag	D. pachea	cross	het	NA	NA	NA	NA	NA	Yes	Yes	349.735	Yes	NA	69.95	right	1
141_mag	D. pachea	cross	het	NA	NA	NA	NA	NA	Yes	Yes	352.693	Yes	153.65	77	right	1
142_mag	D. pachea	myoID	mut	NA	NA	NA	NA	NA	Yes	Yes	120.365	right	58.15	116.7	left	2
143_mag	D. pachea	myoID	mut	NA	NA	NA	NA	NA	Yes	Yes	51.281	Yes	71.95	121.25	left	2
144_mag	D. pachea	myoID	mut	NA	NA	NA	NA	NA	Yes	Yes	7.72	Yes	55.4	136.5	left	2
145_mag	D. pachea	myoID	mut	NA	NA	NA	NA	NA	Yes	Yes	72.486	No	64.05	128.3	left	2
146_mag	D. pachea	myoID	mut	NA	NA	NA	NA	NA	Yes	Yes	112.216	No	61.5	124	left	2
147_mag	D. pachea	myoID	mut	NA	NA	NA	NA	NA	Yes	Yes	132.914	No	72.95	111.35	left	2
148_mag	D. pachea	cross	het	NA	NA	NA	NA	NA	Yes	Yes	353.669	Yes	127.15	65.95	right	1
149_mag	D. pachea	myoID	mut	NA	NA	NA	NA	NA	Yes	Yes	154.443	No	77.1	128.25	left	2
150_mag	D. pachea	myoID	mut	NA	NA	NA	NA	NA	Yes	Yes	23.806	Yes	48.45	124.9	left	2
151_mag	D. pachea	cross	het	NA	NA	NA	NA	NA	Yes	Yes	357.854	Yes	161.95	93.3	right	1
152_mag	D. pachea	myoID	mut	NA	NA	NA	NA	NA	Yes	Yes	44.799	No	45.45	133.4	left	2
153_mag	D. pachea	myoID	mut	NA	NA	NA	NA	NA	Yes	Yes	159.191	No	77.85	105.25	left	2
154_mag	D. pachea	myoID	mut	NA	NA	NA	NA	NA	Yes	Yes	12.314	Yes	79	155.4	left	2
155_mag	D. pachea	myoID	mut	NA	NA	NA	NA	NA	Yes	Yes	18.078	Yes	71.3	136.6	left	2
156_mag	D. pachea	myoID	mut	NA	NA	NA	NA	NA	Yes	Yes	116.064	No	71.35	126.1	left	2
157_mag	D. pachea	myoID	mut	NA	NA	NA	NA	NA	Yes	Yes	6.115	Yes	76.3	148.45	left	2
158_mag	D. pachea	cross	het	NA	NA	NA	NA	NA	Yes	Yes	1.728	Yes	151.3	85.4	right	1
159_mag	D. pachea	myoID	mut	NA	NA	NA	NA	NA	Yes	Yes	82.725	No	65.8	121.05	left	2
160_mag	D. pachea	myoID	mut	NA	NA	NA	NA	NA	Yes	Yes	115.1	No	63.15	119.35	left	2
161_mag	D. pachea	myoID	mut	NA	NA	NA	NA	NA	Yes	Yes	16.214	Yes	52.45	151.7	left	2
162_mag	D. pachea	myoID	mut	NA	NA	NA	NA	NA	Yes	Yes	31.817	Yes	50.65	129.4	left	2
163_mag	D. pachea	myoID	mut	NA	NA	NA	NA	NA	Yes	Yes	8.598	Yes	73.3	141.3	NA	2
164_mag	D. pachea	myoID	mut	NA	NA	NA	NA	NA	Yes	Yes	43.886	No	54.7	119.7	NA	2
165_mag	D. pachea	myoID	mut	NA	NA	NA	NA	NA	Yes	Yes	37.787	No	76.45	131.25	NA	2
166_mag	D. pachea	myoID	mut	NA	NA	NA	NA	NA	Yes	Yes	82.843	No	58.7	119.75	NA	2
167_mag	D. pachea	myoID	mut	NA	NA	NA	NA	NA	Yes	Yes	57.111	No	68.5	130.4	NA	2
168_dev	D. pachea	1698.01_14.2	wt	NA	NA	NA	360	clockwise	No	Yes	0.471	Yes	150.4	80.9	NA	0
169_dev	D. pachea	cross	het	NA	NA	NA	90	clockwise	No	Yes	358.104	Yes	138.5	76.15	NA	1
171_dev	D. pachea	1698.01_14.2	wt	NA	NA	NA	0	NA	No	NA	NA	NA	NA	NA	NA	0
172_dev	D. pachea	1698.01_14.2	wt	NA	NA	NA	45	clockwise	No	NA	NA	NA	NA	NA	NA	0
176_dev	D. pachea	1698.01_14.2	wt	NA	NA	NA	45	clockwise	No	NA	NA	NA	NA	NA	NA	0
177_dev	D. pachea	1698.01_14.2	wt	NA	NA	NA	45	clockwise	No	Yes	0.577	Yes	154.4	75.15	NA	0
182_dev	D. pachea	1698.01_14.2	wt	NA	NA	NA	0	NA	No	NA	NA	NA	NA	NA	NA	0
183_dev	D. pachea	cross	het	NA	NA	NA	90	clockwise	Yes	Yes	359.376	Yes	157.25	87.65	NA	1
184_dev	D. pachea	1698.01_14.2	wt	NA	NA	NA	90	clockwise	No	No	NA	NA	NA	NA	NA	0
186_dev	D. pachea	1698.01_14.2	wt	NA	NA	NA	90	clockwise	No	NA	NA	NA	NA	NA	NA	0
188_dev	D. pachea	cross	het	NA	NA	NA	270	clockwise	Yes	Yes	357.064	No	118.1	66.9	NA	1
189_dev	D. pachea	cross	het	NA	NA	NA	0	no rotation observed	No	NA	NA	NA	NA	NA	NA	1
196_dev	D. pachea	1698.01_14.2	wt	NA	NA	NA	300	clockwise	Yes	Yes	0.561	Yes	171.35	79.65	NA	0
198_dev	D. pachea	1698.01_14.2	wt	NA	NA	NA	300	clockwise	No	NA	NA	NA	NA	NA	NA	0
201_dev	D. pachea	1698.01_14.2	wt	NA	NA	NA	350	clockwise	No	NA	NA	NA	NA	NA	NA	0
204_dev	D. pachea	1698.01_14.2	wt	NA	NA	NA	NA	NA	No	Yes	358.701	left	135.65	75.5	NA	0
205_dev	D. pachea	1698.01_14.2	wt	NA	NA	NA	90	clockwise	No	NA	NA	NA	NA	NA	NA	0
210_dev	D. pachea	cross	het	NA	NA	NA	360	clockwise	Yes	Yes	352.52	Yes	145.15	71.85	NA	1
217_dev	D. pachea	cross	het	NA	NA	NA	360	clockwise	Yes	Yes	359.146	Yes	141.5	77.35	NA	1
218_dev	D. pachea	myoID	mut	NA	NA	NA	60	counter-clockwise	Yes	Yes	29.819	right	60.95	81.4	NA	2
219_dev	D. pachea	1698.01_14.2	wt	NA	NA	NA	360	clockwise	Yes	Yes	10.118	Yes	167.55	85.3	NA	0
221_dev	D. pachea	1698.01_14.2	wt	NA	NA	NA	360	clockwise	No	NA	NA	NA	NA	NA	NA	0
223_dev	D. pachea	myoID	mut	NA	NA	NA	0	no rotation observed	No	NA	NA	NA	NA	NA	NA	2
224_dev	D. pachea	cross	het	NA	NA	NA	360	clockwise	Yes	Yes	355.558	right	154.05	94.15	NA	1
226_dev	D. pachea	cross	het	NA	NA	NA	360	clockwise	Yes	Yes	359.284	right	168.15	90.05	NA	1
228_dev	D. pachea	cross	het	NA	NA	NA	0	no rotation observed	No	NA	NA	NA	NA	NA	NA	1
232_dev	D. pachea	1698.01_14.2	wt	NA	NA	NA	350	clockwise	Yes	Yes	358.64	Yes	148.4	83.85	NA	0
233_dev	D. pachea	myoID	mut	NA	NA	NA	180	counter-clockwise	No	NA	NA	NA	NA	NA	NA	2
235_dev	D. pachea	myoID	mut	NA	NA	NA	310	counter-clockwise	Yes	No	NA	No	76.8	83.25	NA	2
236_dev	D. pachea	cross	het	NA	NA	NA	320	clockwise	Yes	Yes	355.956	Yes	170.55	95.15	NA	1
237_dev	D. pachea	cross	het	NA	NA	NA	330	clockwise	Yes	Yes	353.173	Yes	135.95	89.6	NA	1
239_dev	D. pachea	1698.01_14.2	wt	NA	NA	NA	330	clockwise	No	Yes	355.792	Yes	134.4	61.8	NA	0
240_dev	D. pachea	cross	het	NA	NA	NA	360	clockwise	Yes	Yes	355.206	Yes	173.45	91.05	NA	1
242_dev	D. pachea	cross	het	NA	NA	NA	NA	NA	Yes	Yes	353.08	Yes	148.1	94.9	NA	1
243_dev	D. pachea	1698.01_14.2	wt	NA	NA	NA	20	clockwise	No	NA	NA	NA	NA	NA	NA	0
245_dev	D. pachea	1698.01_14.2	wt	NA	NA	NA	340	clockwise	Yes	Yes	354.848	Yes	151.45	68.9	NA	0
248_dev	D. pachea	1698.01_14.2	wt	NA	NA	NA	350	clockwise	Yes	Yes	355.001	Yes	147.6	79.15	NA	0
249_dev	D. pachea	cross	het	NA	NA	NA	360	clockwise	Yes	Yes	355.065	Yes	148.6	70.5	NA	1
251_dev	D. pachea	myoID	mut	NA	NA	NA	355	counter-clockwise	No	NA	NA	NA	NA	NA	NA	2
252_dev	D. pachea	cross	het	NA	NA	NA	360	clockwise	Yes	Yes	355.737	Yes	135.2	79.25	NA	1
253_dev	D. pachea	cross	het	NA	NA	NA	360	clockwise	Yes	Yes	357.925	Yes	153.25	76.05	NA	1
255_dev	D. pachea	myoID	mut	NA	NA	NA	60	counter-clockwise	No	Yes	8.846	Yes	57.95	140.4	NA	2
256_dev	D. pachea	cross	het	NA	NA	NA	360	clockwise	No	Yes	351.875	Yes	135.15	75.3	NA	1
257_dev	D. pachea	myoID	mut	NA	NA	NA	60	counter-clockwise	Yes	Yes	30.594	Yes	85.25	138.5	NA	2
258_dev	D. pachea	1698.01_14.2	wt	NA	NA	NA	250	clockwise	No	NA	NA	NA	NA	NA	NA	0
261_dev	D. pachea	cross	het	NA	NA	NA	360	clockwise	Yes	Yes	358.388	Yes	158.45	80.75	NA	1
262_dev	D. pachea	myoID	mut	NA	NA	NA	360	counter-clockwise	Yes	Yes	4.753	Yes	66.85	171	NA	2
263_dev	D. pachea	myoID	mut	NA	NA	NA	0	no rotation observed	No	NA	NA	NA	NA	NA	NA	2
264_dev	D. pachea	1698.01_14.2	wt	NA	NA	NA	360	clockwise	No	Yes	353.557	Yes	128.35	67.1	NA	0
265_dev	D. pachea	cross	het	NA	NA	NA	360	clockwise	No	Yes	357.914	Yes	141.6	74.75	NA	1
267_dev	D. pachea	myoID	mut	NA	NA	NA	350	counter-clockwise	No	NA	NA	NA	NA	NA	NA	2
270_dev	D. pachea	cross	het	NA	NA	NA	0	no rotation observed	No	NA	NA	NA	NA	NA	NA	1
274_dev	D. pachea	cross	het	NA	NA	NA	360	clockwise	No	Yes	345.126	Yes	105.6	54.55	NA	1
275_dev	D. pachea	myoID	mut	NA	NA	NA	0	no rotation observed	No	NA	NA	NA	NA	NA	NA	2
276_dev	D. pachea	cross	het	NA	NA	NA	30	clockwise	No	NA	NA	NA	NA	NA	NA	1
281_dev	D. pachea	myoID	mut	NA	NA	NA	160	counter-clockwise	Yes	Yes	70.214	No	83.4	99.15	NA	2
282_dev	D. pachea	myoID	mut	NA	NA	NA	90	counter-clockwise	No	Yes	20.001	No	60.95	126.8	NA	2
283_dev	D. pachea	myoID	mut	NA	NA	NA	270	counter-clockwise	No	NA	NA	NA	NA	NA	NA	2
286_dev	D. pachea	cross	het	NA	NA	NA	360	clockwise	No	Yes	358.947	Yes	114.6	57.8	NA	1
289_dev	D. pachea	cross	het	NA	NA	NA	350	clockwise	Yes	Yes	356.905	Yes	154.95	81.25	NA	1
291_dev	D. pachea	cross	het	NA	NA	NA	350	clockwise	No	Yes	354.839	Yes	145.55	87.35	NA	1
296_dev	D. pachea	cross	het	NA	NA	NA	20	clockwise	No	NA	NA	NA	NA	NA	NA	1
299_dev	D. pachea	cross	het	NA	NA	NA	350	clockwise	No	NA	NA	NA	NA	NA	NA	1
302_dev	D. pachea	cross	het	NA	NA	NA	180	clockwise	No	NA	NA	NA	NA	NA	NA	1
309_dev	D. pachea	myoID	mut	NA	NA	NA	0	no rotation observed	No	NA	NA	NA	NA	NA	NA	2
312_dev	D. pachea	cross	het	NA	NA	NA	180	clockwise	No	NA	NA	NA	NA	NA	NA	1
313_dev	D. pachea	cross	het	NA	NA	NA	20	clockwise	No	NA	NA	NA	NA	NA	NA	1
314_dev	D. pachea	myoID	mut	NA	NA	NA	0	no rotation observed	No	NA	NA	NA	NA	NA	NA	2
315_dev	D. pachea	myoID	mut	NA	NA	NA	0	no rotation observed	No	NA	NA	NA	NA	NA	NA	2
316_dev	D. pachea	cross	het	NA	NA	NA	10	clockwise	No	NA	NA	NA	NA	NA	NA	1
319_dev	D. pachea	cross	het	NA	NA	NA	0	no rotation observed	No	NA	NA	NA	NA	NA	NA	1
320_dev	D. pachea	cross	het	NA	NA	NA	360	clockwise	Yes	Yes	349.99	Yes	171.7	92.5	NA	1
323_dev	D. pachea	cross	het	NA	NA	NA	180	clockwise	No	NA	NA	NA	NA	NA	NA	1
331_dev	D. pachea	cross	het	NA	NA	NA	360	clockwise	Yes	Yes	354.499	Yes	167.6	93.8	NA	1
333_dev	D. pachea	myoID	mut	NA	NA	NA	260	counter-clockwise	No	NA	NA	NA	NA	NA	NA	2
334_dev	D. pachea	cross	het	NA	NA	NA	0	no rotation observed	No	NA	NA	NA	NA	NA	NA	1
335_dev	D. pachea	cross	het	NA	NA	NA	360	clockwise	Yes	Yes	355.221	Yes	147.5	66.9	NA	1
336_dev	D. pachea	myoID	mut	NA	NA	NA	350	counter-clockwise	No	NA	NA	NA	NA	NA	NA	2
338_dev	D. pachea	myoID	mut	NA	NA	NA	160	counter-clockwise	Yes	Yes	116.932	right	96.9	127.3	NA	2
339_dev	D. pachea	cross	het	NA	NA	NA	360	clockwise	No	Yes	357.721	Yes	164.15	90.25	NA	1
340_dev	D. pachea	myoID	mut	NA	NA	NA	180	counter-clockwise	Yes	Yes	9.954	No	37.05	107.95	NA	2
341_dev	D. pachea	myoID	mut	NA	NA	NA	0	no rotation observed	No	NA	NA	NA	NA	NA	NA	2
343_dev	D. pachea	cross	het	NA	NA	NA	360	clockwise	Yes	Yes	355.136	Yes	109.8	61.65	NA	1
344_dev	D. pachea	myoID	mut	NA	NA	NA	350	counter-clockwise	No	NA	NA	NA	NA	NA	NA	2
345_dev	D. pachea	myoID	mut	NA	NA	NA	20	counter-clockwise	Yes	Yes	9.088	Yes	87.35	157.9	NA	2
346_dev	D. pachea	cross	het	NA	NA	NA	180	clockwise	No	No	NA	left	133.3	83.75	NA	1
347_dev	D. pachea	myoID	mut	NA	NA	NA	320	counter-clockwise	No	NA	NA	NA	NA	NA	NA	2
348_dev	D. pachea	cross	het	NA	NA	NA	360	clockwise	No	NA	7.179	Yes	158.4	71.9	NA	1
349_cop	D. pachea	myoID	mut	NA	NA	NA	NA	NA	Yes	Yes	134.366	No	44	114	NA	2
350_cop	D. pachea	myoID	mut	NA	NA	NA	NA	NA	Yes	Yes	181.876	No	89.25	83.1	NA	2
351_cop	D. pachea	myoID	mut	NA	NA	NA	NA	NA	Yes	Yes	15.329	NA	NA	NA	NA	2
352_cop	D. pachea	myoID	mut	NA	NA	NA	NA	NA	Yes	Yes	104.564	No	65.45	116.3	NA	2
353_cop	D. pachea	myoID	mut	NA	NA	NA	NA	NA	Yes	Yes	116.524	NA	NA	NA	NA	2
355_cop	D. pachea	myoID	mut	NA	NA	NA	NA	NA	Yes	Yes	78.811	NA	NA	NA	NA	2
356_cop	D. pachea	NA	NA	NA	NA	NA	NA	NA	Yes	NA	NA	NA	NA	NA	NA	NA
357_cop	D. pachea	myoID	mut	NA	NA	NA	NA	NA	Yes	Yes	216.838	Yes	85.9	116.9	NA	2
358_cop	D. pachea	myoID	mut	NA	NA	NA	NA	NA	Yes	Yes	87.887	No	91.15	126.75	NA	2
359_cop	D. pachea	myoID	mut	NA	NA	NA	NA	NA	Yes	Yes	95.838	right	47.65	97.05	NA	2
360_cop	D. pachea	myoID	mut	NA	NA	NA	NA	NA	Yes	Yes	124.329	Yes	59.45	119.05	NA	2
362_cop	D. pachea	myoID	mut	NA	NA	NA	NA	NA	Yes	Yes	80.202	No	74.7	104.65	NA	2
363_cop	D. pachea	NA	NA	NA	NA	NA	NA	NA	Yes	NA	NA	NA	NA	NA	NA	NA
364_cop	D. pachea	myoID	mut	NA	NA	NA	NA	NA	Yes	Yes	150.509	right	48.15	104	NA	2
365_cop	D. pachea	1698.01_14.2	wt	NA	NA	NA	NA	NA	Yes	Yes	357.598	Yes	161.6	81.45	right	0
367_cop	D. pachea	1698.01_14.2	wt	NA	NA	NA	NA	NA	Yes	Yes	358.959	Yes	166.05	75.55	NA	0
368_cop	D. pachea	1698.01_14.2	wt	NA	NA	NA	NA	NA	Yes	Yes	358.693	Yes	155.95	82.55	right	0
373_cop	D. pachea	1698.01_14.2	wt	NA	NA	NA	NA	NA	Yes	NA	357.955	NA	NA	NA	right	0
374_cop	D. pachea	1698.01_14.2	wt	NA	NA	NA	NA	NA	Yes	Yes	358.125	Yes	156.55	81.85	right	0
375_cop	D. pachea	1698.01_14.2	wt	NA	NA	NA	NA	NA	Yes	Yes	356.385	Yes	130.1	67.05	right	0
376_cop	D. pachea	1698.01_14.2	wt	NA	NA	NA	NA	NA	Yes	Yes	357.512	Yes	146.95	81.4	right	0
377_cop	D. pachea	myoID	mut	NA	NA	NA	NA	NA	Yes	Yes	4.669	Yes	58.7	71.6	NA	2
378_cop	D. pachea	1698.01_14.2	wt	NA	NA	NA	NA	NA	Yes	Yes	359.757	Yes	124.2	68.85	right	0
379_cop	D. pachea	myoID	mut	NA	NA	NA	NA	NA	Yes	Yes	33.773	No	41.75	68	left	2
380_cop	D. pachea	myoID	mut	NA	NA	NA	NA	NA	Yes	Yes	37.626	Yes	73.85	99.95	NA	2
381_cop	D. pachea	myoID	mut	NA	NA	NA	NA	NA	Yes	Yes	33.746	Yes	86.2	139.5	NA	2
382_cop	D. pachea	myoID	mut	NA	NA	NA	NA	NA	Yes	Yes	19.759	Yes	92.2	124.8	NA	2
383_cop	D. pachea	1698.01_14.2	wt	NA	NA	NA	NA	NA	Yes	Yes	355.236	Yes	92.9	50.1	right	0
384_cop	D. pachea	1698.01_14.2	wt	NA	NA	NA	NA	NA	Yes	Yes	358.208	Yes	142.7	71.5	right	0
386_cop	D. pachea	1698.01_14.2	wt	NA	NA	NA	NA	NA	Yes	Yes	354.364	Yes	164.05	94.4	right	0
389_cop	D. pachea	1698.01_14.2	wt	NA	NA	NA	NA	NA	Yes	Yes	356.02	NA	NA	NA	NA	0
390_cop	D. pachea	1698.01_14.2	wt	NA	NA	NA	NA	NA	Yes	Yes	1.425	Yes	NA	85.1	right	0
391_cop	D. pachea	1698.01_14.2	wt	NA	NA	NA	NA	NA	Yes	Yes	356.793	Yes	127.9	81.7	right	0
393_cop	D. pachea	1698.01_14.2	wt	NA	NA	NA	NA	NA	Yes	Yes	359.315	Yes	136.1	69.8	right	0
395_cop	D. pachea	cross	het	NA	NA	NA	NA	NA	Yes	Yes	358.641	Yes	147.25	75.1	NA	1
396_cop	D. pachea	NA	NA	NA	NA	NA	NA	NA	Yes	Yes	356.024	Yes	130.4	57.1	NA	NA
399_cop	D. pachea	1698.01_14.2	wt	NA	NA	NA	NA	NA	Yes	Yes	355.31	Yes	NA	93.2	NA	0
401_cop	D. pachea	NA	NA	NA	NA	NA	NA	NA	Yes	Yes	NA	NA	NA	NA	NA	NA
402_cop	D. pachea	NA	NA	NA	NA	NA	NA	NA	Yes	Yes	356.594	Yes	167.2	87.15	NA	NA
403_cop	D. pachea	cross	het	NA	NA	NA	NA	NA	Yes	Yes	356.098	Yes	143	74	NA	1
405_cop	D. pachea	NA	NA	NA	NA	NA	NA	NA	Yes	Yes	11.864	Yes	27.7	77.15	NA	NA
417_cop	D. pachea	cross	het	NA	NA	NA	NA	NA	Yes	Yes	357.217	Yes	97.4	44	NA	1
419_cop	D. pachea	myoID	mut	NA	NA	NA	NA	NA	Yes	Yes	49.234	No	97.95	169.2	NA	2
420_cop	D. pachea	myoID	mut	NA	NA	NA	NA	NA	Yes	Yes	16.717	Yes	51.8	121.85	NA	2
421_cop	D. pachea	myoID	mut	NA	NA	NA	NA	NA	Yes	Yes	45.389	Yes	61.55	102.75	NA	2
424_cop	D. pachea	cross	het	NA	NA	NA	NA	NA	Yes	Yes	358.469	Yes	152.35	83.35	NA	1
428_cop	D. pachea	NA	NA	NA	NA	NA	NA	NA	Yes	Yes	358.803	Yes	149.15	69.1	NA	NA
429_cop	D. pachea	cross	het	NA	NA	NA	NA	NA	Yes	Yes	359.479	Yes	146.15	58.9	NA	1
432_cop	D. pachea	cross	het	NA	NA	NA	NA	NA	Yes	Yes	358.7	Yes	143.7	79.15	NA	1
436_cop	D. pachea	cross	het	NA	NA	NA	NA	NA	Yes	Yes	358.941	Yes	NA	75.45	NA	1
439_cop	D. pachea	cross	het	NA	NA	NA	NA	NA	Yes	Yes	358.872	Yes	119.3	64.75	NA	1
440_cop	D. pachea	cross	het	NA	NA	NA	NA	NA	Yes	Yes	358.697	Yes	132.35	65.6	NA	1
445_cop	D. pachea	cross	het	NA	NA	NA	NA	NA	Yes	Yes	356.849	Yes	152.45	73.25	NA	1
446_cop	D. pachea	myoID	mut	NA	NA	NA	NA	NA	Yes	Yes	6.079	Yes	65.7	116.1	NA	2
447_cop	D. pachea	myoID	mut	NA	NA	NA	NA	NA	Yes	Yes	11.903	Yes	79.65	126.65	NA	2
448_cop	D. pachea	myoID	mut	NA	NA	NA	NA	NA	Yes	Yes	12.725	Yes	71.15	105.1	NA	2
449_cop	D. pachea	myoID	mut	NA	NA	NA	NA	NA	Yes	Yes	7.641	Yes	77.05	109.15	NA	2
450_cop	D. pachea	myoID	mut	NA	NA	NA	NA	NA	Yes	Yes	50.618	No	70.8	134.6	NA	2
451_cop	D. pachea	myoID	mut	NA	NA	NA	NA	NA	Yes	Yes	27.523	Yes	70.6	104.65	NA	2
452_cop	D. pachea	myoID	mut	NA	NA	NA	NA	NA	Yes	Yes	201.669	Yes	39.35	111.15	NA	2
453_cop	D. pachea	myoID	mut	NA	NA	NA	NA	NA	Yes	Yes	95.859	No	64.5	104.1	NA	2
454_cop	D. pachea	myoID	mut	NA	NA	NA	NA	NA	Yes	Yes	5.293	Yes	73.5	97.95	NA	2
455_cop	D. pachea	myoID	mut	NA	NA	NA	NA	NA	Yes	Yes	18.955	Yes	66.25	129.6	NA	2
456_cop	D. pachea	myoID	mut	NA	NA	NA	NA	NA	Yes	Yes	16.378	Yes	59.25	128.85	NA	2
457_cop	D. pachea	myoID	mut	NA	NA	NA	NA	NA	Yes	Yes	9.01	Yes	40.95	113.6	NA	2
458_cop	D. pachea	myoID	mut	NA	NA	NA	NA	NA	Yes	Yes	9.822	Yes	60.2	124.85	NA	2
459_cop	D. pachea	myoID	mut	NA	NA	NA	NA	NA	Yes	Yes	20.428	Yes	92.45	113.85	NA	2
460_cop	D. pachea	myoID	mut	NA	NA	NA	NA	NA	Yes	Yes	16.05	No	49.5	106.25	NA	2
461_cop	D. pachea	myoID	mut	NA	NA	NA	NA	NA	Yes	Yes	3.755	Yes	65.65	94.2	NA	2
464_cop	D. pachea	myoID	mut	NA	NA	NA	NA	NA	Yes	Yes	28.548	Yes	56.15	114.85	NA	2
466_cop	D. pachea	myoID	mut	NA	NA	NA	NA	NA	Yes	Yes	7.329	Yes	39.25	122.55	NA	2
472_cop	D. pachea	myoID	mut	NA	NA	NA	NA	NA	Yes	Yes	7.048	Yes	67.4	115.85	NA	2
473_cop	D. pachea	myoID	mut	NA	NA	NA	NA	NA	Yes	Yes	9.427	Yes	66.35	93.15	NA	2
482_cop	D. pachea	myoID	mut	NA	NA	NA	NA	NA	Yes	Yes	14.764	Yes	57.8	111.6	NA	2
483_cop	D. pachea	myoID	mut	NA	NA	NA	NA	NA	Yes	Yes	20.85	Yes	60.55	117.1	NA	2
