## Supplementary Dataset 5 for "Evolution of a novel left-right asymmetry in organ size by co-option of a tissue rotation process"

sample	Species	stock	collection time (at puparium formation)	dissection time	imaging time	puparium formation passed at imaging start [h]	imaging duration [h]	adult hatched	sex	time-lapse movie	genitalia in focus	acquisition end before rotation stop	considered dead before or during acquisition	genitalia image	adult genitalia visible externally
168_dev	D. pachea	1698.01_14D01	08/26/2020 15:00:00	08/27/2020 09:10:00	08/27/2020 11:30:00	20.5	22	No	male	Yes	Yes	No	No	Yes	Yes
169_dev	D. pachea	1698.01_14D01	08/26/2020 09:30:00	08/27/2020 09:10:00	08/27/2020 11:30:00	26	22	No	male	Yes	First 8 hours	Yes	No	Yes	Yes
170_dev	D. pachea	1698.01_14D01	08/26/2020 13:00:00	08/27/2020 09:25:00	08/27/2020 11:30:00	22.5	22	No	ND	No	First 8 hours	Yes	No	No	NA
171_dev	D. pachea	1698.01_14D01	08/26/2020 13:00:00	08/27/2020 09:25:00	08/27/2020 11:30:00	22.5	22	No	male	Yes	First 8 hours	Yes	No	No	NA
172_dev	D. pachea	1698.01_14D01	08/26/2020 09:30:00	08/27/2020 09:15:00	08/27/2020 11:30:00	26	22	No	male	Yes	First 8 hours	Yes	No	No	NA
173_dev	D. pachea	1698.01_14D01	08/26/2020 09:30:00	08/27/2020 09:20:00	08/27/2020 11:30:00	26	22	No	ND	Yes	First 8 hours	Yes	No	NA	NA
174_dev	D. pachea	1698.01_14D01	08/26/2020 09:30:00	08/27/2020 09:25:00	08/27/2020 11:30:00	26	22	Yes	female	No	NA	NA	NA	NA	NA
175_dev	D. pachea	1698.01_14D01	08/26/2020 14:00:00	08/27/2020 09:30:00	08/27/2020 11:30:00	21.5	22	Yes	female	Yes	First 8 hours	NA	No	NA	NA
176_dev	D. pachea	1698.01_14D01	08/26/2020 14:00:00	08/27/2020 09:30:00	08/27/2020 11:30:00	21.5	22	No	male	Yes	First 8 hours	Yes	No	NA	NA
177_dev	D. pachea	1698.01_14D01	08/26/2020 14:00:00	08/27/2020 09:30:00	08/27/2020 11:30:00	21.5	22	No	male	Yes	First 8 hours	Yes	No	Yes	Yes
178_dev	D. pachea	1698.01_14D01	08/26/2020 14:00:00	08/27/2020 09:30:00	08/27/2020 11:30:00	21.5	22	No	ND	No	NA	NA	NA	NA	NA
179_dev	D. pachea	1698.01_14D01	08/26/2020 14:00:00	08/27/2020 09:30:00	08/27/2020 11:30:00	21.5	22	No	ND	Yes	No	Yes	No	NA	NA
180_dev	D. pachea	1698.01_14D01	08/26/2020 14:00:00	08/27/2020 09:30:00	08/27/2020 11:30:00	21.5	22	No	ND	Yes	No	Yes	Yes	NA	NA
181_dev	D. pachea	1698.01_14D01	08/26/2020 14:00:00	08/27/2020 09:30:00	08/27/2020 11:30:00	21.5	22	Yes	female	Yes	No	NA	No	NA	NA
182_dev	D. pachea	1698.01_14D01	08/26/2020 09:30:00	08/27/2020 09:30:00	08/27/2020 11:30:00	26	22	No	male	Yes	First 8 hours	Yes	No	NA	NA
183_dev	D. pachea	1698.01_14D01	08/26/2020 10:15:00	08/27/2020 09:45:00	08/27/2020 11:30:00	25.25	22	Yes	male	Yes	First 8 hours	Yes	No	Yes	Yes
184_dev	D. pachea	1698.01_14D01	08/26/2020 10:15:00	08/27/2020 09:45:00	08/27/2020 11:30:00	25.25	22	No	male	Yes	First 8 hours	Yes	No	No	NA
185_dev	D. pachea	1698.01_14D01	08/26/2020 14:00:00	08/27/2020 09:50:00	08/27/2020 11:30:00	21.5	22	No	ND	Yes	No	Yes	No	NA	NA
186_dev	D. pachea	1698.01_14D01	08/26/2020 09:30:00	08/27/2020 09:50:00	08/27/2020 11:30:00	26	22	No	male	Yes	First 8 hours	Yes	No	No	NA
187_dev	D. pachea	1698.01_14D01	08/26/2020 09:30:00	08/27/2020 09:55:00	08/27/2020 11:30:00	26	22	No	female	Yes	First 8 hours	NA	No	NA	NA
188_dev	D. pachea	het DECadYFP/myoID variable	09/01/2020 21:00:00	09/02/2020 15:30:00	09/02/2020 17:45:00	20.75	16.5	Yes	male	Yes	Yes	Yes	No	Yes	Yes
189_dev	D. pachea	het DECadYFP/myoID variable	09/01/2020 19:00:00	09/02/2020 15:40:00	09/02/2020 17:45:00	22.75	16.5	No	male	Yes	visible but blurry	NA	No	No	NA
190_dev	D. pachea	het DECadYFP/myoID variable	09/01/2020 13:30:00	09/02/2020 15:45:00	09/02/2020 17:45:00	28.25	16.5	No	female	Yes	Yes	NA	No	NA	NA
191_dev	D. pachea	het DECadYFP/myoID variable	09/01/2020 18:00:00	09/02/2020 15:45:00	09/02/2020 17:45:00	23.75	16.5	Yes	female	Yes	Yes	NA	No	NA	NA
192_dev	D. pachea	het DECadYFP/myoID variable	09/01/2020 16:00:00	09/02/2020 15:50:00	09/02/2020 17:45:00	25.75	16.5	No	female	Yes	Yes	NA	No	NA	NA
193_dev	D. pachea	het DECadYFP/myoID variable	09/01/2020 13:30:00	09/02/2020 15:50:00	09/02/2020 17:45:00	28.25	16.5	No	male	Yes	no	NA	No	No	NA
194_dev	D. pachea	het DECadYFP/myoID variable	09/01/2020 15:30:00	09/02/2020 16:00:00	09/02/2020 17:45:00	26.25	16.5	No	ND	Yes	no	NA	No	No	NA
195_dev	D. pachea	het DECadYFP/myoID variable	09/01/2020 15:30:00	09/02/2020 16:00:00	09/02/2020 17:45:00	26.25	16.5	No	female	Yes	Yes	NA	No	NA	NA
196_dev	D. pachea	1698.01_DECad-YFP	09/01/2020 19:10:00	09/02/2020 16:10:00	09/02/2020 17:45:00	22.58	16.5	Yes	male	Yes	Yes	maybe	No	Yes	Yes
197_dev	D. pachea	1698.01_DECad-YFP	09/01/2020 20:00:00	09/02/2020 16:10:00	09/02/2020 17:45:00	21.75	16.5	No	female	Yes	Yes	NA	No	NA	NA
198_dev	D. pachea	1698.01_DECad-YFP	09/01/2020 20:00:00	09/02/2020 16:10:00	09/02/2020 17:45:00	21.75	16.5	No	male	Yes	Yes	maybe	No	No	NA
199_dev	D. pachea	1698.01_DECad-YFP	09/01/2020 20:00:00	09/02/2020 16:10:00	09/02/2020 17:45:00	21.75	16.5	No	female	Yes	visible but blurry	NA	No	NA	NA
200_dev	D. pachea	1698.01_DECad-YFP	09/01/2020 20:00:00	09/02/2020 16:10:00	09/02/2020 17:45:00	21.75	16.5	No	female	Yes	Yes	NA	No	NA	NA
201_dev	D. pachea	1698.01_DECad-YFP	09/01/2020 20:00:00	09/02/2020 16:10:00	09/02/2020 17:45:00	21.75	16.5	No	male	Yes	Yes	maybe	No	No	NA
202_dev	D. pachea	1698.01_DECad-YFP	09/01/2020 19:10:00	09/02/2020 16:15:00	09/02/2020 17:45:00	22.58	16.5	No	ND	Yes	No	NA	No	No	NA
203_dev	D. pachea	1698.01_DECad-YFP	09/01/2020 19:10:00	09/02/2020 16:15:00	09/02/2020 17:45:00	22.58	16.5	No	ND	Yes	No	NA	No	No	NA
204_dev	D. pachea	1698.01_DECad-YFP	09/01/2020 14:10:00	09/02/2020 16:15:00	09/02/2020 17:45:00	27.58	16.5	No	male	Yes	No	NA	No	Yes	Yes
205_dev	D. pachea	1698.01_DECad-YFP	09/01/2020 18:10:00	09/02/2020 16:20:00	09/02/2020 17:45:00	23.58	16.5	No	male	Yes	Yes	maybe	No	No	NA
206_dev	D. pachea	1698.01_DECad-YFP	09/01/2020 18:10:00	09/02/2020 16:20:00	09/02/2020 17:45:00	23.58	16.5	Yes	female	Yes	at late time points	NA	No	No	NA
207_dev	D. pachea	1698.01_DECad-YFP	09/01/2020 14:10:00	09/02/2020 16:20:00	09/02/2020 17:45:00	27.58	16.5	No	female	Yes	at late time points	NA	No	NA	NA
208_dev	D. pachea	het DECadYFP/myoID variable	09/03/2020 10:30:00	09/04/2020 15:35:00	09/04/2020 18:00:00	31.5	23.5	Yes	female	Yes	Yes	NA	No	No	NA
209_dev	D. pachea	het DECadYFP/myoID variable	09/03/2020 10:30:00	09/04/2020 15:35:00	09/04/2020 18:00:00	31.5	23.5	Yes	female	Yes	Yes	NA	No	No	NA
210_dev	D. pachea	het DECadYFP/myoID variable	09/03/2020 10:30:00	09/04/2020 15:40:00	09/04/2020 18:00:00	31.5	23.5	Yes	male	Yes	Yes	No	No	Yes	Yes
211_dev	D. pachea	het DECadYFP/myoID variable	09/03/2020 10:30:00	09/04/2020 15:40:00	09/04/2020 18:00:00	31.5	23.5	Yes	female	Yes	partially	NA	No	No	NA
212_dev	D. pachea	het DECadYFP/myoID variable	09/03/2020 10:30:00	09/04/2020 15:50:00	09/04/2020 18:00:00	31.5	23.5	Yes	female	Yes	Yes	NA	No	No	NA
213_dev	D. pachea	het DECadYFP/myoID variable	09/03/2020 10:30:00	09/04/2020 15:50:00	09/04/2020 18:00:00	31.5	23.5	Yes	female	Yes	Yes	NA	No	No	NA
214_dev	D. pachea	het DECadYFP/myoID variable	09/03/2020 10:30:00	09/04/2020 15:50:00	09/04/2020 18:00:00	31.5	23.5	Yes	female	Yes	Yes	NA	No	No	NA
215_dev	D. pachea	het DECadYFP/myoID variable	09/03/2020 16:30:00	09/04/2020 15:50:00	09/04/2020 18:00:00	25.5	23.5	Yes	female	Yes	Yes	NA	No	No	NA
216_dev	D. pachea	het DECadYFP/myoID variable	09/03/2020 17:30:00	09/04/2020 15:55:00	09/04/2020 18:00:00	24.5	23.5	No	female	Yes	Yes	NA	No	No	NA
217_dev	D. pachea	het DECadYFP/myoID variable	09/03/2020 17:30:00	09/04/2020 15:55:00	09/04/2020 18:00:00	24.5	23.5	Yes	male	Yes	visible in background	No	No	Yes	Yes
218_dev	D. pachea	het DECadYFP/myoID variable	09/03/2020 18:30:00	09/04/2020 16:00:00	09/04/2020 18:00:00	23.5	23.5	Yes	male	Yes	Yes	maybe	No	Yes	Yes
219_dev	D. pachea	het DECadYFP/myoID variable	09/03/2020 17:30:00	09/04/2020 16:00:00	09/04/2020 18:00:00	24.5	23.5	Yes	male	Yes	visible in background	No	No	Yes	Yes
220_dev	D. pachea	het DECadYFP/myoID variable	09/03/2020 17:30:00	09/04/2020 16:05:00	09/04/2020 18:00:00	24.5	23.5	No	female	Yes	Yes	NA	Yes	NA	NA
221_dev	D. pachea	het DECadYFP/myoID variable	09/03/2020 17:30:00	09/04/2020 16:05:00	09/04/2020 18:00:00	24.5	23.5	No	male	Yes	Yes	No	No	No	NA
222_dev	D. pachea	het DECadYFP/myoID variable	09/03/2020 18:30:00	09/04/2020 16:10:00	09/04/2020 18:00:00	23.5	23.5	No	female	Yes	Yes	NA	No	NA	NA
223_dev	D. pachea	het DECadYFP/myoID variable	09/03/2020 19:30:00	09/04/2020 16:15:00	09/04/2020 18:00:00	22.5	23.5	No	male	Yes	Yes	No	Yes	No	NA
224_dev	D. pachea	het DECadYFP/myoID variable	09/03/2020 19:30:00	09/04/2020 16:15:00	09/04/2020 18:00:00	22.5	23.5	Yes	male	Yes	Yes	No	No	Yes	Yes
225_dev	D. pachea	het DECadYFP/myoID variable	09/03/2020 18:30:00	09/04/2020 16:15:00	09/04/2020 18:00:00	23.5	23.5	Yes	female	Yes	Yes	NA	No	No	NA
226_dev	D. pachea	het DECadYFP/myoID variable	09/03/2020 18:30:00	09/04/2020 16:15:00	09/04/2020 18:00:00	23.5	23.5	Yes	male	Yes	Yes	No	No	Yes	Yes
227_dev	D. pachea	het DECadYFP/myoID variable	09/03/2020 20:30:00	09/04/2020 16:20:00	09/04/2020 18:00:00	21.5	23.5	Yes	female	Yes	Yes	NA	No	No	NA
228_dev	D. pachea	het DECadYFP/myoID variable	09/08/2020 17:30:00	09/09/2020 17:20:00	09/09/2020 18:45:00	25.25	15.5	No	male	Yes	Yes	No	Yes	NA	NA
229_dev	D. pachea	het DECadYFP/myoID variable	09/08/2020 18:30:00	09/09/2020 17:20:00	09/09/2020 18:45:00	24.25	15.5	No	NA	Yes	No	NA	Yes	NA	NA
230_dev	D. pachea	het DECadYFP/myoID variable	09/08/2020 18:30:00	09/09/2020 17:20:00	09/09/2020 18:45:00	24.25	15.5	No	female	Yes	Yes	NA	Yes	NA	NA
231_dev	D. pachea	het DECadYFP/myoID variable	09/08/2020 17:30:00	09/09/2020 17:20:00	09/09/2020 18:45:00	25.25	15.5	No	female	Yes	Yes	NA	Yes	NA	NA
232_dev	D. pachea	het DECadYFP/myoID variable	09/08/2020 18:30:00	09/09/2020 17:25:00	09/09/2020 18:45:00	24.25	15.5	Yes	male	Yes	Yes	maybe	No	Yes	Yes
233_dev	D. pachea	het DECadYFP/myoID variable	09/08/2020 18:30:00	09/09/2020 17:25:00	09/09/2020 18:45:00	24.25	15.5	No	male	Yes	Yes	maybe	No	No	NA
234_dev	D. pachea	het DECadYFP/myoID variable	09/08/2020 18:30:00	09/09/2020 17:40:00	09/09/2020 18:45:00	24.25	15.5	No	ND	Yes	No	NA	No	No	NA
235_dev	D. pachea	het DECadYFP/myoID variable	09/08/2020 17:30:00	09/09/2020 17:40:00	09/09/2020 18:45:00	25.25	15.5	Yes	male	Yes	Yes		No	Yes	No
236_dev	D. pachea	het DECadYFP/myoID variable	09/08/2020 17:30:00	09/09/2020 17:40:00	09/09/2020 18:45:00	25.25	15.5	Yes	male	Yes	Yes	maybe	No	Yes	Yes
237_dev	D. pachea	het DECadYFP/myoID variable	09/08/2020 16:15:00	09/09/2020 17:45:00	09/09/2020 18:45:00	26.5	15.5	Yes	male	Yes	Yes	maybe	No	Yes	Yes
238_dev	D. pachea	het DECadYFP/myoID variable	09/08/2020 16:15:00	09/09/2020 17:45:00	09/09/2020 18:45:00	26.5	15.5	No	ND	Yes	No	NA	Yes	NA	NA
239_dev	D. pachea	het DECadYFP/myoID variable	09/08/2020 17:30:00	09/09/2020 17:45:00	09/09/2020 18:45:00	25.25	15.5	No	male	Yes	Yes	maybe	No	Yes	Yes
240_dev	D. pachea	het DECadYFP/myoID variable	09/08/2020 16:15:00	09/09/2020 17:50:00	09/09/2020 18:45:00	26.5	15.5	Yes	male	Yes	Yes	No	No	Yes	Yes
241_dev	D. pachea	het DECadYFP/myoID variable	09/08/2020 16:15:00	09/09/2020 17:50:00	09/09/2020 18:45:00	26.5	15.5	Yes	female	No	NA	NA	No	NA	NA
242_dev	D. pachea	het DECadYFP/myoID variable	09/08/2020 17:30:00	09/09/2020 17:50:00	09/09/2020 18:45:00	25.25	15.5	Yes	male	Yes	No		No	Yes	Yes
243_dev	D. pachea	1698.01_DECad-YFP	09/08/2020 16:10:00	09/09/2020 17:55:00	09/09/2020 18:45:00	26.58	15.5	No	male	Yes	Yes	maybe	No	No	NA
244_dev	D. pachea	1698.01_DECad-YFP	09/08/2020 18:00:00	09/09/2020 17:55:00	09/09/2020 18:45:00	24.75	15.5	No	female	Yes	visible but blurry	NA	No	NA	NA
245_dev	D. pachea	1698.01_DECad-YFP	09/08/2020 18:00:00	09/09/2020 17:55:00	09/09/2020 18:45:00	24.75	15.5	Yes	male	Yes	Yes	maybe	No	Yes	Yes
246_dev	D. pachea	1698.01_DECad-YFP	09/08/2020 18:00:00	09/09/2020 17:55:00	09/09/2020 18:45:00	24.75	15.5	No	female	Yes	Yes	NA	No	NA	NA
247_dev	D. pachea	1698.01_DECad-YFP	09/08/2020 16:10:00	09/09/2020 18:00:00	09/09/2020 18:45:00	26.58	15.5	No	female	Yes	at late time points	NA	No	NA	NA
248_dev	D. pachea	1698.01_DECad-YFP	09/08/2020 16:10:00	09/09/2020 18:00:00	09/09/2020 18:45:00	26.58	15.5	Yes	male	Yes	Yes	maybe	No	Yes	Yes
249_dev	D. pachea	het DECadYFP/myoID variable	09/10/2020 09:00-10:00	10/10/20 09:20 AM	10/10/20 12:28 PM	27.5	49	Yes	male	Yes	Yes	No	No	Yes	Yes
250_dev	D. pachea	het DECadYFP/myoID variable	09/10/2020 09:00-10:00	10/10/20 09:27 AM	10/10/20 12:28 PM	27.5	49	No	ND	Yes	No		Yes	NA	NA
251_dev	D. pachea	het DECadYFP/myoID variable	09/10/2020 09:00-10:00	10/10/20 09:40 AM	10/10/20 12:28 PM	27.5	49	No	male	Yes	Yes	maybe	No	No	NA
252_dev	D. pachea	het DECadYFP/myoID variable	09/10/2020 09:00-10:00	10/10/20 09:47 AM	10/10/20 12:28 PM	27.5	49	Yes	male	Yes	Yes	No	No	Yes	Yes
253_dev	D. pachea	het DECadYFP/myoID variable	09/10/2020 09:00-10:00	10/10/20 09:54 AM	10/10/20 12:28 PM	27.5	49	Yes	male	Yes	Yes	No	No	Yes	Yes
254_dev	D. pachea	het DECadYFP/myoID variable	09/10/2020 09:00-10:00	10/10/20 10:00 AM	10/10/20 12:28 PM	27.5	49	No	female	Yes	Yes	NA	No	NA	NA
255_dev	D. pachea	het DECadYFP/myoID variable	09/10/2020 09:00-10:00	10/10/20 10:08 AM	10/10/20 12:28 PM	27.5	49	No	male	Yes	Yes	maybe	No	Yes	Yes
256_dev	D. pachea	het DECadYFP/myoID variable	09/10/2020 09:00-10:00	10/10/20 10:12 AM	10/10/20 12:28 PM	27.5	49	No	male	Yes	Yes	No	No	Yes	Yes
257_dev	D. pachea	het DECadYFP/myoID variable	09/10/2020 09:00-10:00	10/10/20 10:18 AM	10/10/20 12:28 PM	27.5	49	Yes	male	Yes	Yes	maybe	No	Yes	Yes
258_dev	D. pachea	het DECadYFP/myoID variable	09/10/2020 09:00-10:00	10/10/20 10:24 AM	10/10/20 12:28 PM	27.5	49	No	male	Yes	Yes	maybe	Yes	No	NA
259_dev	D. pachea	het DECadYFP/myoID variable	09/10/2020 09:00-10:00	10/10/20 10:29 AM	10/10/20 12:28 PM	27.5	49	No	female	Yes	Yes	NA	No	NA	NA
260_dev	D. pachea	het DECadYFP/myoID variable	09/10/2020 09:00-10:00	10/10/20 10:32 AM	10/10/20 12:28 PM	27.5	49	Yes	female	Yes	Yes	NA	No	NA	NA
261_dev	D. pachea	het DECadYFP/myoID variable	09/10/2020 09:00-10:00	10/10/20 10:37 AM	10/10/20 12:28 PM	27.5	49	Yes	male	Yes	Yes	No	No	Yes	Yes
262_dev	D. pachea	het DECadYFP/myoID variable	09/10/2020 09:00-10:00	10/10/20 10:43 AM	10/10/20 12:28 PM	27.5	49	Yes	male	Yes	Yes	No	No	Yes	Yes
263_dev	D. pachea	het DECadYFP/myoID variable	09/10/2020 09:00-10:00	10/10/20 10:47 AM	10/10/20 12:28 PM	27.5	49	No	male	Yes	visible but blurry	NA	No	No	NA
264_dev	D. pachea	het DECadYFP/myoID variable	09/10/2020 09:00-10:00	10/10/20 10:54 AM	10/10/20 12:28 PM	27.5	49	No	male	Yes	Yes	No	No	Yes	Yes
265_dev	D. pachea	het DECadYFP/myoID variable	09/10/2020 09:00-10:00	10/10/20 11:00 AM	10/10/20 12:28 PM	27.5	49	No	male	Yes	Yes	No	No	Yes	Yes
266_dev	D. pachea	het DECadYFP/myoID variable	09/10/2020 09:00-10:00	10/10/20 11:05 AM	10/10/20 12:28 PM	27.5	49	Yes	female	Yes	Yes	NA	No	NA	NA
267_dev	D. pachea	het DECadYFP/myoID variable	09/10/2020 09:00-10:00	10/10/20 11:10 AM	10/10/20 12:28 PM	27.5	49	No	male	Yes	Yes	maybe	No	No	NA
268_dev	D. pachea	het DECadYFP/myoID variable	09/10/2020 09:00-10:00	10/10/20 11:20 AM	10/10/20 12:28 PM	27.5	49	No	ND	Yes	No		Yes	NA	NA
269_dev	D. pachea	het DECadYFP/myoID variable	11/10/2020 09:00 -10:00	10/12/20 09:50 AM	10/12/20 12:11 PM	27	48	Yes	female	Yes	Yes	NA	No	NA	NA
270_dev	D. pachea	het DECadYFP/myoID variable	11/10/2020 09:00 -10:00	10/12/20 09:59 AM	10/12/20 12:11 PM	27	48	No	male	Yes	Yes	maybe	No	No	NA
271_dev	D. pachea	het DECadYFP/myoID variable	11/10/2020 09:00 -10:00	10/12/20 10:05 AM	10/12/20 12:11 PM	27	48	Yes	female	Yes	Yes	NA	No	NA	NA
272_dev	D. pachea	het DECadYFP/myoID variable	11/10/2020 09:00 -10:00	10/12/20 10:10 AM	10/12/20 12:11 PM	27	48	No	female	Yes	Yes	NA	No	NA	NA
273_dev	D. pachea	het DECadYFP/myoID variable	11/10/2020 09:00 -10:00	10/12/20 10:13 AM	10/12/20 12:11 PM	27	48	Yes	female	Yes	Yes	NA	No	NA	NA
274_dev	D. pachea	het DECadYFP/myoID variable	11/10/2020 09:00 -10:00	10/12/20 10:17 AM	10/12/20 12:11 PM	27	48	No	male	Yes	Yes	No	No	Yes	Yes
275_dev	D. pachea	het DECadYFP/myoID variable	11/10/2020 09:00 -10:00	10/12/20 10:21 AM	10/12/20 12:11 PM	27	48	No	male	Yes	Yes		Yes	No	NA
276_dev	D. pachea	het DECadYFP/myoID variable	11/10/2020 09:00 -10:00	10/12/20 10:27 AM	10/12/20 12:11 PM	27	48	No	male	Yes	Yes	maybe	Yes	No	NA
277_dev	D. pachea	het DECadYFP/myoID variable	11/10/2020 10:00 -11:00	10/12/20 10:31 AM	10/12/20 12:11 PM	26	47	No	female	Yes	Yes	NA	No	NA	NA
278_dev	D. pachea	het DECadYFP/myoID variable	11/10/2020 10:00 -11:00	10/12/20 10:36 AM	10/12/20 12:11 PM	26	47	No	female	Yes	Yes	NA	No	NA	NA
279_dev	D. pachea	het DECadYFP/myoID variable	11/10/2020 09:00 -10:00	10/12/20 10:42 AM	10/12/20 12:11 PM	27	48	No	female	Yes	Yes	NA	No	NA	NA
280_dev	D. pachea	het DECadYFP/myoID variable	11/10/2020 10:00 -11:00	10/12/20 10:46 AM	10/12/20 12:11 PM	26	47	No	female	Yes	Yes	NA	No	NA	NA
281_dev	D. pachea	het DECadYFP/myoID variable	11/10/2020 10:00 -11:00	10/12/20 10:55 AM	10/12/20 12:11 PM	26	47	Yes	male	Yes	Yes	maybe	No	Yes	Yes
282_dev	D. pachea	het DECadYFP/myoID variable	11/10/2020 10:00 -11:00	10/12/20 11:03 AM	10/12/20 12:11 PM	26	47	No	male	Yes	Yes	maybe	No	Yes	Yes
283_dev	D. pachea	het DECadYFP/myoID variable	11/10/2020 10:00 -11:00	10/12/20 11:10 AM	10/12/20 12:11 PM	26	47	No	male	Yes	Yes	maybe	No	No	NA
284_dev	D. pachea	het DECadYFP/myoID variable	11/10/2020 10:00 -11:00	10/12/20 11:15 AM	10/12/20 12:11 PM	26	47	No	female	Yes	visible but blurry	NA	No	NA	NA
285_dev	D. pachea	het DECadYFP/myoID variable	11/10/2020 10:00 -11:00	10/12/20 11:20 AM	10/12/20 12:11 PM	26	47	Yes	female	Yes	Yes	NA	No	NA	NA
286_dev	D. pachea	het DECadYFP/myoID variable	11/10/2020 10:00 -11:00	10/12/20 11:23 AM	10/12/20 12:11 PM	26	47	No	male	Yes	Yes	No	No	Yes	Yes
287_dev	D. pachea	het DECadYFP/myoID variable	11/10/2020 09:00 -10:00	10/12/20 11:26 AM	10/12/20 12:11 PM	27	48	No	female	Yes	Yes	NA	No	NA	NA
288_dev	D. pachea	het DECadYFP/myoID variable	11/10/2020 09:00 -10:00	10/12/20 11:30 AM	10/12/20 12:11 PM	27	48	No	female	Yes	Yes	NA	No	NA	NA
289_dev	D. pachea	het DECadYFP/myoID variable	11/03/20 03:00 PM	11/04/20 03:26 PM	11/04/20 05:41 PM	26.5	42	Yes	male	Yes	Yes	maybe	No	Yes	Yes
290_dev	D. pachea	het DECadYFP/myoID variable	11/03/20 03:00 PM	11/04/20 03:31 PM	11/04/20 05:41 PM	26.5	42	No	ND	Yes	partially	NA	Yes	No	NA
291_dev	D. pachea	het DECadYFP/myoID variable	11/03/20 03:00 PM	11/04/20 03:40 PM	11/04/20 05:41 PM	26.5	42	No	male	Yes	visible but masked by cuticle	maybe	No	Yes	Yes
292_dev	D. pachea	het DECadYFP/myoID variable	11/03/20 03:00 PM	11/04/20 03:47 PM	11/04/20 05:41 PM	26.5	42	Yes	female	Yes	visible but masked by cuticle	NA	No	NA	NA
293_dev	D. pachea	het DECadYFP/myoID variable	11/03/20 03:00 PM	11/04/20 03:51 PM	11/04/20 05:41 PM	26.5	42	No	female	Yes	visible but masked by cuticle	NA	No	NA	NA
294_dev	D. pachea	het DECadYFP/myoID variable	11/03/20 04:00 PM	11/04/20 03:56 PM	11/04/20 05:41 PM	25.5	41	No	female	Yes	visible but masked by cuticle	NA	No	NA	NA
295_dev	D. pachea	het DECadYFP/myoID variable	11/03/20 04:00 PM	11/04/20 04:00 PM	11/04/20 05:41 PM	25.5	41	No	ND	Yes	visible but masked by cuticle	maybe	No	No	NA
296_dev	D. pachea	het DECadYFP/myoID variable	11/03/20 05:00 PM	11/04/20 04:06 PM	11/04/20 05:41 PM	24.5	40	No	male	Yes	Yes	maybe	Yes	No	NA
297_dev	D. pachea	het DECadYFP/myoID variable	11/03/20 05:00 PM	11/04/20 04:09 PM	11/04/20 05:41 PM	24.5	40	Yes	female	Yes	visible but masked by cuticle	NA	No	NA	NA
298_dev	D. pachea	het DECadYFP/myoID variable	11/03/20 05:00 PM	11/04/20 04:14 PM	11/04/20 05:41 PM	24.5	40	No	ND	Yes	visible but masked by cuticle	maybe	No	No	NA
299_dev	D. pachea	het DECadYFP/myoID variable	11/03/20 05:00 PM	11/04/20 04:20 PM	11/04/20 05:41 PM	24.5	40	No	male	Yes	visible but masked by cuticle	maybe	No	No	NA
300_dev	D. pachea	het DECadYFP/myoID variable	11/03/20 05:00 PM	11/04/20 04:24 PM	11/04/20 05:41 PM	24.5	40	Yes	female	Yes	Yes	NA	No	NA	NA
301_dev	D. pachea	het DECadYFP/myoID variable	11/03/20 05:00 PM	11/04/20 04:27 PM	11/04/20 05:41 PM	24.5	40	Yes	female	Yes	visible but masked by cuticle	NA	No	NA	NA
302_dev	D. pachea	het DECadYFP/myoID variable	11/03/20 05:00 PM	11/04/20 04:33 PM	11/04/20 05:41 PM	24.5	40	No	male	Yes	Yes	maybe	Yes	No	NA
303_dev	D. pachea	het DECadYFP/myoID variable	11/03/20 05:00 PM	11/04/20 04:37 PM	11/04/20 05:41 PM	24.5	40	No	ND	Yes	visible but masked by cuticle	NA	No	No	NA
304_dev	D. pachea	het DECadYFP/myoID variable	11/03/20 05:00 PM	11/04/20 04:40 PM	11/04/20 05:41 PM	24.5	40	No	ND	Yes	visible but masked by cuticle	NA	No	No	NA
305_dev	D. pachea	het DECadYFP/myoID variable	11/03/20 06:00 PM	11/04/20 04:46 PM	11/04/20 05:41 PM	23.5	39	Yes	female	Yes	visible but masked by cuticle	NA	No	NA	NA
306_dev	D. pachea	het DECadYFP/myoID variable	11/03/20 06:00 PM	11/04/20 04:48 PM	11/04/20 05:41 PM	23.5	39	No	female	Yes	visible but masked by cuticle	NA	No	NA	NA
307_dev	D. pachea	het DECadYFP/myoID variable	11/03/20 06:00 PM	11/04/20 04:51 PM	11/04/20 05:41 PM	23.5	39	No	female	Yes	visible but masked by cuticle	maybe	No	Yes	Yes
308_dev	D. pachea	het DECadYFP/myoID variable	11/03/20 06:00 PM	11/04/20 04:54 PM	11/04/20 05:41 PM	23.5	39	No	female	Yes	Yes	NA	No	NA	NA
309_dev	D. pachea	het DECadYFP/myoID variable	11/05/20 05:30 PM	11/06/20 04:06 PM	11/06/20 06:36 PM	25	44	No	male	Yes	partially	maybe	Yes	No	NA
310_dev	D. pachea	het DECadYFP/myoID variable	11/05/20 05:30 PM	11/06/20 04:10 PM	11/06/20 06:36 PM	25	44	No	female	Yes	Yes	NA	No	NA	NA
311_dev	D. pachea	het DECadYFP/myoID variable	11/05/20 05:30 PM	11/06/20 04:13 PM	11/06/20 06:36 PM	25	44	No	female	Yes	Yes	NA	No	NA	NA
312_dev	D. pachea	het DECadYFP/myoID variable	11/05/20 05:30 PM	11/06/20 04:18 PM	11/06/20 06:36 PM	25	44	No	male	Yes	Yes	maybe	Yes	No	NA
313_dev	D. pachea	het DECadYFP/myoID variable	11/05/20 05:30 PM	11/06/20 04:22 PM	11/06/20 06:36 PM	25	44	No	male	Yes	Yes	maybe	Yes	No	NA
314_dev	D. pachea	het DECadYFP/myoID variable	11/05/20 05:30 PM	11/06/20 04:26 PM	11/06/20 06:36 PM	25	44	No	male	Yes	Yes	maybe	Yes	No	NA
315_dev	D. pachea	het DECadYFP/myoID variable	11/05/20 05:30 PM	11/06/20 04:30 PM	11/06/20 06:36 PM	25	44	No	male	Yes	moviewith very low resolution	maybe	No	No	NA
316_dev	D. pachea	het DECadYFP/myoID variable	11/05/20 04:00 PM	11/06/20 04:34 PM	11/06/20 06:36 PM	26.5	45.5	No	male	Yes	Yes	maybe	Yes	No	NA
317_dev	D. pachea	het DECadYFP/myoID variable	11/05/20 04:00 PM	11/06/20 04:39 PM	11/06/20 06:36 PM	26.5	45.5	Yes	female	Yes	Yes	NA	No	NA	NA
318_dev	D. pachea	het DECadYFP/myoID variable	11/05/20 04:00 PM	11/06/20 04:43 PM	11/06/20 06:36 PM	26.5	45.5	Yes	female	Yes	Yes	NA	No	NA	NA
319_dev	D. pachea	het DECadYFP/myoID variable	11/05/20 04:00 PM	11/06/20 04:48 PM	11/06/20 06:36 PM	26.5	45.5	No	male	Yes	Yes	maybe	No	No	NA
320_dev	D. pachea	het DECadYFP/myoID variable	11/05/20 04:00 PM	11/06/20 04:52 PM	11/06/20 06:36 PM	26.5	45.5	Yes	male	Yes	Yes	No	No	Yes	Yes
321_dev	D. pachea	het DECadYFP/myoID variable	11/05/20 04:00 PM	11/06/20 04:56 PM	11/06/20 06:36 PM	26.5	45.5	No	female	Yes	Yes	NA	No	NA	NA
322_dev	D. pachea	het DECadYFP/myoID variable	11/05/20 04:00 PM	11/06/20 05:01 PM	11/06/20 06:36 PM	26.5	45.5	No	female	Yes	Yes	NA	No	NA	NA
323_dev	D. pachea	het DECadYFP/myoID variable	11/05/20 04:00 PM	11/06/20 05:06 PM	11/06/20 06:36 PM	26.5	45.5	No	male	Yes	Yes	maybe	Yes	No	NA
324_dev	D. pachea	het DECadYFP/myoID variable	11/05/20 04:00 PM	11/06/20 05:11 PM	11/06/20 06:36 PM	26.5	45.5	No	female	Yes	Yes	NA	No	NA	NA
325_dev	D. pachea	het DECadYFP/myoID variable	11/05/20 04:00 PM	11/06/20 05:15 PM	11/06/20 06:36 PM	26.5	45.5	No	female	Yes	Yes	NA	No	NA	NA
326_dev	D. pachea	het DECadYFP/myoID variable	11/05/20 03:00 PM	11/06/20 05:21 PM	11/06/20 06:36 PM	27.5	46.5	Yes	female	Yes	Yes	NA	No	NA	NA
327_dev	D. pachea	het DECadYFP/myoID variable	11/05/20 03:00 PM	11/06/20 05:24 PM	11/06/20 06:36 PM	27.5	46.5	Yes	female	Yes	Yes	NA	No	NA	NA
328_dev	D. pachea	het DECadYFP/myoID variable	11/05/20 03:00 PM	11/06/20 05:30 PM	11/06/20 06:36 PM	27.5	46.5	No	female	Yes	Yes	NA	No	NA	NA
329_dev	D. pachea	het DECadYFP/myoID variable	11/06/20 01:30 PM	11/07/20 12:33 PM	11/07/20 03:14 PM	26	47	No	ND	Yes	No	NA	No	No	NA
330_dev	D. pachea	het DECadYFP/myoID variable	11/06/20 01:30 PM	11/07/20 12:38 PM	11/07/20 03:14 PM	26	47	Yes	female	Yes	Yes	NA	No	NA	NA
331_dev	D. pachea	het DECadYFP/myoID variable	11/06/20 01:30 PM	11/07/20 01:02 PM	11/07/20 03:14 PM	26	47	Yes	male	Yes	Yes	No	No	Yes	Yes
332_dev	D. pachea	het DECadYFP/myoID variable	11/06/20 01:30 PM	11/07/20 01:06 PM	11/07/20 03:14 PM	26	47	No	female	Yes	Yes	NA	Yes	NA	NA
333_dev	D. pachea	het DECadYFP/myoID variable	11/06/20 01:30 PM	11/07/20 01:10 PM	11/07/20 03:14 PM	26	47	No	male	Yes	Yes	maybe	Yes	No	NA
334_dev	D. pachea	het DECadYFP/myoID variable	11/06/20 01:30 PM	11/07/20 01:15 PM	11/07/20 03:14 PM	26	47	No	male	Yes	Yes	maybe	Yes	No	NA
335_dev	D. pachea	het DECadYFP/myoID variable	11/06/20 01:30 PM	11/07/20 01:20 PM	11/07/20 03:14 PM	26	47	Yes	male	Yes	Yes	No	No	Yes	Yes
336_dev	D. pachea	het DECadYFP/myoID variable	11/06/20 01:30 PM	11/07/20 01:26 PM	11/07/20 03:14 PM	26	47	No	male	Yes	Yes	maybe	No	No	NA
337_dev	D. pachea	het DECadYFP/myoID variable	11/06/20 01:30 PM	11/07/20 01:33 PM	11/07/20 03:14 PM	26	47	Yes	female	Yes	Yes	NA	No	NA	NA
338_dev	D. pachea	het DECadYFP/myoID variable	11/06/20 01:30 PM	11/07/20 01:36 PM	11/07/20 03:14 PM	26	47	Yes	male	Yes	Yes	maybe	No	Yes	Yes
339_dev	D. pachea	het DECadYFP/myoID variable	11/06/20 01:30 PM	11/07/20 01:40 PM	11/07/20 03:14 PM	26	47	No	male	Yes	Yes	No	No	Yes	Yes
340_dev	D. pachea	het DECadYFP/myoID variable	11/06/20 01:30 PM	11/07/20 01:44 PM	11/07/20 03:14 PM	26	47	Yes	male	Yes	Yes	maybe	No	Yes	Yes
341_dev	D. pachea	het DECadYFP/myoID variable	11/06/20 01:30 PM	11/07/20 01:46 PM	11/07/20 03:14 PM	26	47	No	male	Yes	Yes		Yes	No	NA
342_dev	D. pachea	het DECadYFP/myoID variable	11/06/20 11:30 AM	11/07/20 02:12 PM	11/07/20 03:14 PM	28	49	No	female	Yes	Yes	NA	No	NA	NA
343_dev	D. pachea	het DECadYFP/myoID variable	11/06/20 01:30 PM	11/07/20 01:53 PM	11/07/20 03:14 PM	26	47	Yes	male	Yes	Yes	No	No	Yes	Yes
344_dev	D. pachea	het DECadYFP/myoID variable	11/06/20 11:30 AM	11/07/20 01:57 PM	11/07/20 03:14 PM	28	49	No	male	Yes	Yes	maybe	No	No	NA
345_dev	D. pachea	het DECadYFP/myoID variable	11/06/20 11:30 AM	11/07/20 02:00 PM	11/07/20 03:14 PM	28	49	Yes	male	Yes	Yes	maybe	No	Yes	Yes
346_dev	D. pachea	het DECadYFP/myoID variable	11/06/20 11:30 AM	11/07/20 02:04 PM	11/07/20 03:14 PM	28	49	No	male	Yes	Yes	maybe	No	Yes	No
347_dev	D. pachea	het DECadYFP/myoID variable	11/06/20 11:30 AM	11/07/20 02:08 PM	11/07/20 03:14 PM	28	49	No	male	Yes	Yes	maybe	No	No	NA
348_dev	D. pachea	het DECadYFP/myoID variable	11/06/20 01:30 PM	11/07/20 01:50 PM	11/07/20 03:14 PM	26	47	No	male	Yes	Yes	No	No	No	NA
