## Supplementary Dataset 6 for "Evolution of a novel left-right asymmetry in organ size by co-option of a tissue rotation process"

sample	random ID	experimenter	duration [sec]	duration [h:min:sec]	Date	stock female	female emerged from pupae [date]	female age [days]	stock male	male emerged from pupae [date]	male age [days]	temperature stock maintenance [?C]	temperature mating experiment [?C]	humidity [%]	movie end before copulation or copulation end	Used for comparison	reason for exclusion from comparison	used for position analysis	reason for exclusion from position analysis	courtship	licking events	Mounting attempts	stable_copulation	remark
349_cop	295624	Josue	2376	00:39:36	2020/08/04	14.2	2020/07/20 to 2020/07/22	13-15	myoID	2020/07/09	26	25	25	80	Yes	No	Premature movie end before 60 min or before a stable copulation position was achieved	NA	NA	Yes	9	3	No	NA
350_cop	489511	Josue	2389	00:39:49	2020/08/04	14.2	2020/07/20 to 2020/07/22	13-15	myoID	2020/07/09	26	25	25	80	Yes	No	Premature movie end before 60 min or before a stable copulation position was achieved	NA	NA	Yes	6	1	No	NA
351_cop	338347	Josue	3699	01:01:39	2020/08/04	14.2	2020/07/20 to 2020/07/22	13-15	myoID	2020/07/09	26	25	25	80	No	Yes	NA	No	No stable copulation position	Yes	5	1	No	NA
352_cop	439057	Josue	1379 / 2293	00:22:59 / 00:38:13	2020/08/04	14.2	2020/07/20 to 2020/07/22	13-15	myoID	2020/07/09	26	25	25	80	Yes	Yes	NA	No	No stable copulation position	Yes	3	0	No	movie interrupted for about 2 min
353_cop	380706	Josue	4965	01:22:45	2020/08/05	14.2	2020/07/20 to 2020/07/22	13-15	myoID	2020/07/02	34	25	25	80	No	Yes	NA	No	No stable copulation position	Yes	22	3	No	NA
354_cop	302764	Josue	4966	01:22:46	2020/08/05	14.2	2020/07/20 to 2020/07/22	13-15	myoID	2020/07/02	34	25	25	80	Yes	No	no courtship / copulation observed	NA	NA	No	NA	NA	No	NA
355_cop	318192	Josue	2439	00:40:39	2020/08/05	14.2	2020/07/07	29	myoID	2020/07/15	21	25	25	80	Yes	No	Premature movie end before 60 min or before a stable copulation position was achieved	NA	NA	Yes	20	9	No	NA
356_cop	376559	Josue	4876	01:21:16	2020/08/05	14.2	2020/07/07	29	myoID	2020/07/15	21	25	25	80	Yes	Yes	NA	No	No stable copulation position	Yes	18	6	No	male escaped after movie acquisition
357_cop	364359	Josue	4396	01:13:16	2020/08/05	14.2	2020/07/07	29	myoID	2020/07/15	21	25	25	80	Yes	Yes	NA	No	No stable copulation position	Yes	24	5	No	NA
358_cop	434299	Josue	4901	01:21:41	2020/08/05	14.2	2020/07/07	29	myoID	2020/07/15	21	25	25	80	Yes	Yes	NA	No	No stable copulation position	Yes	22	1	No	NA
359_cop	375788	Josue	3768	01:02:48	2020/08/06	14.2	2020/07/20 to 2020/07/22	15-17	myoID	2020/07/15	22	25	25	80	Yes	Yes	NA	No	No stable copulation position	Yes	12	4	No	NA
360_cop	358897	Josue	3773	01:02:53	2020/08/06	14.2	2020/07/20 to 2020/07/22	15-17	myoID	2020/07/15	22	25	25	80	Yes	Yes	NA	No	No stable copulation position	Yes	2	0	No	NA
361_cop	345994	Josue	5319	01:28:39	2020/08/06	14.2	2020/07/20 to 2020/07/22	15-17	myoID	2020/07/02 to 2020/07/06	31 to 35	25	25	80	Yes	No	no courtship / copulation observed	NA	NA	No	NA	NA	No	NA
362_cop	453444	Josue	3448	00:57:28	2020/08/06	14.2	2020/07/20 to 2020/07/22	15-17	myoID	2020/07/02 to 2020/07/06	31 to 35	25	25	80	Yes	Yes	NA	No	No stable copulation position	Yes	17	0	No	NA
363_cop	476095	Josue	5380	01:29:40	2020/08/06	14.2	2020/07/20 to 2020/07/22	15-17	myoID	2020/07/02 to 2020/07/06	31 to 35	25	25	80	Yes	Yes	NA	No	No stable copulation position	Yes	16	1	No	male escaped after movie acquisition
364_cop	434677	Josue	3292	00:54:52	2020/08/06	14.2	2020/07/20 to 2020/07/22	15-17	myoID	2020/07/02 to 2020/07/06	31 to 35	25	25	80	Yes	Yes	NA	No	No stable copulation position	Yes	23	3	No	NA
365_cop	429892	Josue	3649	01:00:49	2020/08/07	14.2	2020/07/20 to 2020/07/22	16-18	1698.01_14.2	2020/07/15	23	25	25	80	Yes	Yes	NA	Yes	NA	Yes	1	1	Yes	movie end before copulation end
366_cop	266303	Josue	3650	01:00:50	2020/08/07	14.2	2020/07/20 to 2020/07/22	16-18	1698.01_14.2	2020/07/15	23	25	25	80	Yes	No	no courtship / copulation observed	NA	NA	No	NA	NA	No	NA
367_cop	280989	Josue	1809	00:30:09	2020/08/07	14.2	2020/07/20 to 2020/07/22	16-18	1698.01_14.2	2020/07/15	23	25	25	80	Yes	Yes	NA	Yes	NA	Yes	1	1	Yes	movie end before copulation end, female with damaged wing
368_cop	395148	Josue	1807	00:30:07	2020/08/07	14.2	2020/07/20 to 2020/07/22	16-18	1698.01_14.2	2020/07/15	23	25	25	80	Yes	No	Premature movie end before 60 min or before a stable copulation position was achieved	NA	NA	Yes	2	0	No	NA
369_cop	335239	Josue	3297	00:54:57	2020/08/07	14.2	2020/07/02	36	1698.01_14.2	2020/07/20 to 2020/07/22	16 to 18	25	25	80	Yes	No	no courtship / copulation observed	NA	NA	No	NA	NA	No	NA
370_cop	493340	Josue	3296	00:54:56	2020/08/07	14.2	2020/07/02	36	1698.01_14.2	2020/07/20 to 2020/07/22	16 to 18	25	25	80	Yes	No	no courtship / copulation observed	NA	NA	No	NA	NA	No	NA
371_cop	485283	Josue	2390	00:39:50	2020/08/11	14.2	02/07/20 to 06/07/20	37 to 41	1698.01_14.2	2020/07/20 to 2020/07/22	20 to 22	25	25	80	Yes	No	Premature movie end before 60 min or before a stable copulation position was achieved	NA	NA	No	NA	NA	No	NA
372_cop	396432	Josue	2391	00:39:51	2020/08/11	14.2	02/07/20 to 06/07/20	37 to 41	1698.01_14.2	2020/07/20 to 2020/07/22	20 to 22	25	25	80	Yes	No	Premature movie end before 60 min or before a stable copulation position was achieved	NA	NA	No	NA	NA	No	NA
373_cop	422272	Josue	3319	00:55:19	2020/08/11	14.2	2020/07/08	35	1698.01_14.2	2020/07/20 to 2020/07/22	20 to 22	25	25	80	No	Yes	NA	Yes	NA	Yes	19	1	Yes	NA
374_cop	378628	Josue	3320	00:55:20	2020/08/11	14.2	2020/07/08	35	1698.01_14.2	2020/07/20 to 2020/07/22	20 to 22	25	25	80	No	Yes	NA	Yes	NA	Yes	1	1	Yes	NA
375_cop	274126	Josue	3638	01:00:38	2020/08/11	14.2	2020/07/08	35	1698.01_14.2	2020/07/20 to 2020/07/22	20 to 22	25	25	80	Yes	Yes	NA	No	No stable copulation position	Yes	3	0	No	NA
376_cop	358036	Josue	3639	01:00:39	2020/08/11	14.2	2020/07/08	35	1698.01_14.2	2020/07/20 to 2020/07/22	20 to 22	25	25	80	No	Yes	NA	Yes	NA	Yes	2	1	Yes	NA
377_cop	344987	Josue	3675	01:01:15	2020/08/12	14.2	2020/07/24 to 2020/07/27	16 to 19	myoID	2020/07/24 to 2020/07/25	18 to 19	25	25	80	Yes	No	no courtship / copulation observed	NA	NA	No	NA	NA	No	NA
378_cop	428913	Josue	3676	01:01:16	2020/08/12	14.2	2020/07/08	35	1698.01_14.2	2020/07/20 to 2020/07/22	21 to 23	25	25	80	Yes	No	no courtship / copulation observed	NA	NA	No	NA	NA	No	NA
379_cop	375666	Josue	3627	01:00:27	2020/08/12	14.2	2020/07/24 to 2020/07/27	16 to 19	myoID	2020/07/27 to 2020/07/31	16 to 12	25	25	80	No	Yes	NA	No	No stable copulation position	Yes	2	1	No	male falls down on female’s right side
380_cop	272547	Josue	3626	01:00:26	2020/08/12	14.2	2020/07/24 to 2020/07/27	16 to 19	myoID	2020/07/27 to 2020/07/31	16 to 12	25	25	80	Yes	Yes	NA	No	No stable copulation position	Yes	1	0	No	NA
381_cop	376466	Josue	1803	00:30:03	2020/08/12	14.2	2020/07/24 to 2020/07/27	16 to 19	myoID	2020/07/27 to 2020/07/31	16 to 12	25	25	80	Yes	No	no courtship / copulation observed	NA	NA	No	NA	NA	No	NA
382_cop	344433	Josue	1802	00:30:02	2020/08/12	14.2	2020/07/24 to 2020/07/27	16 to 19	myoID	2020/07/27 to 2020/07/31	16 to 12	25	25	80	Yes	No	no courtship / copulation observed	NA	NA	No	NA	NA	No	NA
383_cop	256466	Josue	2921	00:48:41	2020/08/13	14.2	2020/08/04 to 2020/08/07	6 to 9	1698.01_14.2	2020/07/24 to 2020/07/27	17 to 20	25	25	80	Yes	Yes	NA	Yes	NA	Yes	1	1	Yes	recording crash at 23 min, courtship start potentially before movie start
384_cop	263603	Josue	3574	00:59:34	2020/08/13	14.2	2020/08/04 to 2020/08/07	6 to 9	1698.01_14.2	2020/07/24 to 2020/07/27	17 to 20	25	25	80	No	Yes	NA	Yes	NA	Yes	1	1	Yes	NA
385_cop	328660	Josue	1810	00:30:10	2020/08/13	14.2	2020/08/04 to 2020/08/07	6 to 9	1698.01_14.2	2020/07/24 to 2020/07/27	17 to 20	25	25	80	Yes	No	no courtship / copulation observed	NA	NA	No	NA	NA	No	NA
386_cop	428889	Josue	1807	00:30:07	2020/08/13	14.2	2020/08/03	10	1698.01_14.2	2020/07/24 to 2020/07/27	17 to 20	25	25	80	Yes	Yes	NA	Yes	NA	Yes	1	1	Yes	recording crash at 30 min
387_cop	336621	Josue	1806	00:30:06	2020/08/13	14.2	2020/08/03	10	1698.01_14.2	2020/07/24 to 2020/07/27	17 to 20	25	25	80	Yes	No	no courtship / copulation observed	NA	NA	No	NA	NA	No	NA
388_cop	289678	Josue	3643	01:00:43	2020/08/13	14.2	2020/08/03	10	1698.01_14.2	2020/07/24 to 2020/07/27	17 to 20	25	25	80	Yes	No	no courtship / copulation observed	NA	NA	No	NA	NA	No	NA
389_cop	364566	Josue	3329	00:55:29	2020/08/14	14.2	2020/08/03	11	1698.01_14.2	2020/07/24 to 2020/07/27	18 to 21	25	25	80	No	Yes	NA	Yes	NA	Yes	1	1	Yes	NA
390_cop	359079	Josue	3326	00:55:26	2020/08/14	14.2	2020/08/03	11	1698.01_14.2	2020/07/24 to 2020/07/27	18 to 21	25	25	80	No	Yes	NA	Yes	NA	Yes	1	1	Yes	NA
391_cop	495974	Josue	1815	00:30:15	2020/08/14	14.2	2020/08/03	11	1698.01_14.2	2020/07/24 to 2020/07/27	18 to 21	25	25	80	Yes	Yes	NA	Yes	NA	Yes	2	1	Yes	recording crash at 30 min / male with damaged wingin
392_cop	384373	Josue	1813	00:30:13	2020/08/14	14.2	2020/08/03	11	1698.01_14.2	2020/07/24 to 2020/07/27	18 to 21	25	25	80	Yes	No	no courtship / copulation observed	NA	NA	No	NA	NA	No	NA
393_cop	499743	Josue	1823	00:30:23	2020/08/14	14.2	2020/08/03	11	1698.01_14.2	2020/07/24 to 2020/07/27	18 to 21	25	25	80	Yes	No	no courtship / copulation observed	NA	NA	No	NA	NA	No	NA
394_cop	262287	Josue	1822	00:30:22	2020/08/14	14.2	2020/08/03	11	1698.01_14.2	2020/07/24 to 2020/07/27	18 to 21	25	25	80	Yes	No	no courtship / copulation observed	NA	NA	No	NA	NA	No	male lost, movie interrupted for about 2 min at 00:30:22
395_cop	254167	Josue	1786	00:29:46	2020/08/17	14.2	2020/08/03	14	cross	2020/08/03	14	25	25	80	Yes	Yes	NA	Yes	NA	Yes	2	1	Yes	recording crash at 30 min / male with a damaged wing
396_cop	407749	Josue	611	00:10:11	2020/08/17	14.2	2020/08/03	14	cross	2020/08/03	14	25	25	80	Yes	No	Premature movie end before 60 min or before a stable copulation position was achieved	NA	NA	Yes	5	1	No	NA
397_cop	293898	Josue	1826	00:30:26	2020/08/17	14.2	2020/08/03	14	cross	2020/08/04 to 2020/08/07	10 to 13	25	25	80	Yes	No	no courtship / copulation observed	NA	NA	No	NA	NA	No	NA
398_cop	489733	Josue	1824	00:30:24	2020/08/17	14.2		6 to 9	cross	2020/08/04 to 2020/08/07	10 to 13	25	25	80	Yes	No	Premature movie end before 60 min or before a stable copulation position was achieved	NA	NA	No	NA	NA	No	NA
399_cop	357726	Josue	1819	00:30:19	2020/08/17	14.2	2020/08/08 to 2020/08/11	6 to 9	cross	2020/08/04 to 2020/08/07	10 to 13	25	25	80	Yes	Yes	NA	Yes	NA	Yes	3	1	Yes	premature movie end
400_cop	488162	Josue	1818	00:30:18	2020/08/17	14.2	2020/08/08 to 2020/08/11	6 to 9	cross	2020/08/04 to 2020/08/07	10 to 13	25	25	80	Yes	No	female injured	NA	NA	No	NA	NA	No	NA
401_cop	336953	Josue	2876	00:47:56	2020/08/18	14.2	2020/08/08 to 2020/08/11	7 to 10	cross	2020/08/04 to 2020/08/07	11 to 14	25	25	80	Yes	Yes	NA	Yes	NA	Yes	2	1	Yes	premature movie end
402_cop	438241	Josue	1806	00:30:06	2020/08/18	14.2	2020/08/08 to 2020/08/11	7 to 10	cross	2020/08/04 to 2020/08/07	11 to 14	25	25	80	Yes	Yes	NA	Yes	NA	Yes	2	1	Yes	prematur movie end at 00:30:06
403_cop	274882	Josue	1830	00:30:30	2020/08/18	14.2	2020/08/08 to 2020/08/11	7 to 10	cross	2020/08/04 to 2020/08/07	11 to 14	25	25	80	Yes	Yes	NA	Yes	NA	Yes	1	1	Yes	recording crash at 30 min / male and female with damaged wings
404_cop	314077	Josue	1828	00:30:28	2020/08/18	14.2	2020/08/08 to 2020/08/11	7 to 10	cross	2020/08/04 to 2020/08/07	11 to 14	25	25	80	Yes	No	Premature movie end before 60 min or before a stable copulation position was achieved	NA	NA	No	NA	NA	No	NA
405_cop	381851	Josue	3541	00:59:01	2020/08/18	14.2	2020/08/08 to 2020/08/11	7 to 10	myoID	2020/08/04	14	25	25	80	Yes	Yes	NA	No	No stable copulation position	Yes	2	0	No	NA
406_cop	492317	Josue	3542	00:59:02	2020/08/18	14.2	2020/08/08 to 2020/08/11	7 to 10	myoID	2020/08/04	14	25	25	80	Yes	No	no courtship / copulation observed	NA	NA	No	NA	NA	No	NA
407_cop	477026	Josue	1971	00:32:51	2020/08/19	14.2	2020/08/08 to 2020/08/11	8 to 11	myoID	2020/08/04 to 2020/08/07	12 to 15	25	25	80	Yes	No	no courtship / copulation observed	NA	NA	No	NA	NA	No	NA
408_cop	265863	Josue	76	00:01:16	2020/08/19	14.2	2020/08/08 to 2020/08/11	8 to 11	myoID	2020/08/03	16	25	25	80	Yes	No	Premature movie end before 60 min or before a stable copulation position was achieved	NA	NA	No	NA	NA	No	NA
409_cop	391579	Josue	3438	00:57:18	2020/08/19	14.2	2020/08/08 to 2020/08/11	8 to 11	cross	2020/08/08 to 2020/08/11	8 to 11	25	25	80	Yes	No	no courtship / copulation observed	NA	NA	No	NA	NA	No	NA
410_cop	467923	Josue	3438	00:57:18	2020/08/19	14.2	2020/08/08 to 2020/08/11	8 to 11	cross	2020/08/08 to 2020/08/11	8 to 11	25	25	80	Yes	No	no courtship / copulation observed	NA	NA	No	NA	NA	No	NA
411_cop	277104	Josue	3370	00:56:10	2020/08/19	14.2	2020/08/08 to 2020/08/11	8 to 11	cross	2020/08/08 to 2020/08/11	8 to 11	25	25	80	Yes	No	no courtship / copulation observed	NA	NA	No	NA	NA	No	NA
412_cop	487277	Josue	3370	00:56:10	2020/08/19	14.2	2020/08/08 to 2020/08/11	8 to 11	cross	2020/08/08 to 2020/08/11	8 to 11	25	25	80	Yes	No	no courtship / copulation observed	NA	NA	No	NA	NA	No	NA
413_cop	389527	Josue	7308	02:01:48	2020/08/20	14.2	2020/08/08 to 2020/08/11	9 to 12	cross	2020/08/08 to 2020/08/11	9 to 12	25	25	80	Yes	No	no courtship / copulation observed	NA	NA	No	NA	NA	No	NA
414_cop	336480	Josue	7305	02:01:45	2020/08/20	14.2	2020/08/08 to 2020/08/11	9 to 12	cross	2020/08/08 to 2020/08/11	9 to 12	25	25	80	Yes	No	no courtship / copulation observed	NA	NA	No	NA	NA	No	NA
415_cop	346407	Josue	5396	01:29:56	2020/08/21	14.2	2020/08/08 to 2020/08/11	10 to 13	cross	2020/08/08 to 2020/08/11	10 to 13	25	25	80	Yes	No	no courtship / copulation observed	NA	NA	No	NA	NA	No	NA
416_cop	328060	Josue	5396	01:29:56	2020/08/21	14.2	2020/08/08 to 2020/08/11	10 to 13	cross	2020/08/08 to 2020/08/11	10 to 13	25	25	80	Yes	No	no courtship / copulation observed	NA	NA	No	NA	NA	No	NA
417_cop	380935	Josue	3911	01:05:11	2020/08/24	14.2	2020/08/15 to 2020/08/17	7 to 9	cross	2020/08/08 to 2020/08/11	13 to 16	25	25	80	No	No	video starts at copulation	NA	NA	No	0	0	Yes	NA
418_cop	413491	Josue	3912	01:05:12	2020/08/24	14.2	2020/08/15 to 2020/08/17	7 to 9	cross	2020/08/08 to 2020/08/11	13 to 16	25	25	80	Yes	No	no courtship / copulation observed	NA	NA	No	NA	NA	No	NA
419_cop	87919	Josue	2536 / 425	00:42:16 / 00:07:05	2020/08/25	14.2	2020/08/15 to 2020/08/17	8 to 10	myoID	2020/08/08 to 2020/08/11	14 to 17	25	25	80	Yes	Yes	NA	No	No stable copulation position	Yes	22	4	No	recording interrupted for about 2 min
420_cop	462226	Josue	2870	00:47:50	2020/08/25	14.2	2020/08/15 to 2020/08/17	8 to 10	myoID	2020/08/08 to 2020/08/11	14 to 17	25	25	80	No	Yes	NA	Yes	NA	Yes	7	1	Yes	NA
421_cop	306791	Josue	3667	01:01:07	2020/08/25	14.2	2020/08/15 to 2020/08/17	8 to 10	myoID	2020/08/12 to 2020/08/14	11 to 13	25	25	80	Yes	Yes	NA	No	No stable copulation position	Yes	16	4	No	NA
422_cop	333407	Josue	1839	00:30:39	2020/08/25	14.2	2020/08/15 to 2020/08/17	8 to 10	myoID	2020/08/12 to 2020/08/14	11 to 13	25	25	80	Yes	No	no courtship / copulation observed	NA	NA	No	NA	NA	No	NA
423_cop	391540	Josue	3803	01:03:23	2020/08/25	14.2	2020/08/15 to 2020/08/17	8 to 10	cross	2020/08/08 to 2020/08/11	14 to 17	25	25	80	Yes	No	no courtship / copulation observed	NA	NA	No	NA	NA	No	NA
424_cop	432678	Josue	3803 / 2137	01:03:23 / 00:35:37	2020/08/25	14.2	2020/08/15 to 2020/08/17	8 to 10	cross	2020/08/08 to 2020/08/11	14 to 17	25	25	80	No	Yes	NA	Yes	NA	Yes	1	1	Yes	recording interrupted for about 2 min
425_cop	262585	Josue	3513	00:58:33	2020/08/27	14.2	2020/08/15 to 2020/08/17	10 to 12	cross	2020/08/08 to 2020/08/11	16 to 19	25	25	80	Yes	No	no courtship / copulation observed	NA	NA	No	NA	NA	No	NA
426_cop	268040	Josue	3486	00:58:06	2020/08/27	14.2	2020/08/15 to 2020/08/17	10 to 12	cross	2020/08/08 to 2020/08/11	16 to 19	25	25	80	Yes	No	no courtship / copulation observed	NA	NA	No	NA	NA	No	NA
427_cop	336780	Josue	3676	01:01:16	2020/08/27	14.2	2020/08/15 to 2020/08/17	10 to 12	cross	2020/08/08 to 2020/08/11	16 to 19	25	25	80	Yes	No	female with a damaged wing	NA	NA	No	NA	NA	No	NA
428_cop	375979	Josue	3676	01:01:16	2020/08/27	14.2	2020/08/15 to 2020/08/17	10 to 12	cross	2020/08/08 to 2020/08/11	16 to 19	25	25	80	No	Yes	NA	No	copulation view from ventral	Yes	1	1	Yes	copulation view from ventral
429_cop	375714	Josue	1833	00:30:33	2020/08/28	14.2	2020/08/15 to 2020/08/17	11 to 13	cross	2020/08/08 to 2020/08/11	17 to 20	25	25	80	Yes	Yes	NA	Yes	NA	Yes	8	1	Yes	movie ended prematurely
430_cop	353795	Josue	1831	00:30:31	2020/08/28	14.2	2020/08/15 to 2020/08/17	11 to 13	cross	2020/08/08 to 2020/08/11	17 to 20	25	25	80	Yes	No	Premature movie end before 60 min or before a stable copulation position was achieved	NA	NA	No	NA	NA	No	NA
431_cop	437507	Josue	1814	00:30:14	2020/08/28	14.2	2020/08/15 to 2020/08/17	11 to 13	cross	2020/08/08 to 2020/08/11	17 to 20	25	25	80	Yes	No	no courtship / copulation observed	NA	NA	No	NA	NA	No	NA
432_cop	424207	Josue	1812	00:30:12	2020/08/28	14.2	2020/08/15 to 2020/08/17	11 to 13	cross	2020/08/08 to 2020/08/11	17 to 20	25	25	80	Yes	Yes	NA	Yes	NA	Yes	2	1	Yes	movie ended prematurely
433_cop	261498	Josue	3697	01:01:37	2020/08/31	14.2	2020/08/15 to 2020/08/17	14 to 16	cross	2020/08/08 to 2020/08/11	20 to 23	25	25	80	Yes	No	no courtship / copulation observed	NA	NA	No	NA	NA	No	NA
434_cop	378398	Josue	3695	01:01:35	2020/08/31	14.2	2020/08/15 to 2020/08/17	14 to 16	cross	2020/08/08 to 2020/08/11	20 to 23	25	25	80	Yes	No	no courtship / copulation observed	NA	NA	No	NA	NA	No	NA
435_cop	393869	Josue	2313	00:38:33	2020/08/31	14.2	2020/08/08 to 2020/08/11	20 to 23	cross	2020/08/08 to 2020/08/11	20 to 23	25	25	80	Yes	No	Premature movie end before 60 min or before a stable copulation position was achieved female with damaged wing	NA	NA	No	NA	NA	No	NA
436_cop	365879	Josue	2310	00:38:30	2020/08/31	14.2	2020/08/08 to 2020/08/11	20 to 23	cross	2020/08/08 to 2020/08/11	20 to 23	25	25	80	No	Yes	NA	Yes	NA	Yes	5	1	Yes	NA
437_cop	325669	Josue	3533	00:58:53	2020/09/01	14.2	2020/08/08 to 2020/08/11	21 to 24	cross	2020/08/08 to 2020/08/11	21 to 24	25	25	80	Yes	No	Premature movie end before 60 min or before a stable copulation position was achieved	NA	NA	No	NA	NA	No	NA
438_cop	359749	Josue	3974	01:06:14	2020/09/02	14.2	2020/08/12 to 2020/08/14	19 to 21	cross	2020/08/12 to 2020/08/14	19 to 21	25	25	80	Yes	No	no courtship / copulation observed	NA	NA	No	NA	NA	No	NA
439_cop	261026	Josue	3971	01:06:11	2020/09/02	14.2	2020/08/12 to 2020/08/14	19 to 21	cross	2020/08/12 to 2020/08/14	19 to 21	25	25	80	No	Yes	NA	Yes	NA	Yes	5	1	Yes	NA
440_cop	324440	Josue	4590	01:16:30	2020/09/02	14.2	2020/08/12 to 2020/08/14	19 to 21	cross	2020/08/12 to 2020/08/14	19 to 21	25	25	80	No	Yes	NA	Yes	NA	Yes	1	1	Yes	NA
441_cop	258077	Josue	4584	01:16:24	2020/09/02	14.2	2020/08/12 to 2020/08/14	19 to 21	cross	2020/08/12 to 2020/08/14	19 to 21	25	25	80	Yes	No	no courtship / copulation observed	NA	NA	No	NA	NA	No	NA
442_cop	365801	Josue	3721	01:02:01	2020/09/03	14.2	2020/08/29 to 2020/08/31	3 to 5	cross	2020/08/12 to 2020/08/14	20 to 22	25	25	80	Yes	No	no courtship / copulation observed	NA	NA	No	NA	NA	No	NA
443_cop	381907	Josue	3717	01:01:57	2020/09/03	14.2	2020/08/29 to 2020/08/31	3 to 5	cross	2020/08/12 to 2020/08/14	20 to 22	25	25	80	Yes	No	no courtship / copulation observed	NA	NA	No	NA	NA	No	NA
444_cop	431171	Josue	3645	01:00:45	2020/09/04	14.2	2020/08/29 to 2020/08/31	4 to 6	cross	2020/08/12 to 2020/08/14	21 to 23	25	25	80	Yes	No	female injured	NA	NA	No	NA	NA	No	NA
445_cop	452378	Josue	3642	01:00:42	2020/09/04	14.2	2020/08/29 to 2020/08/31	4 to 6	cross	2020/08/12 to 2020/08/14	21 to 23	25	25	80	No	Yes	NA	Yes	NA	Yes	2	1	Yes	NA
446_cop	442279	Michael	5419	01:30:19	2020/11/05	14.2	2020/10/29	7	het DECadYFP/myoID variable	2020/10/16	20	25	25	80	Yes	Yes	NA	No	No stable copulation position	Yes	21	3	No	NA
447_cop	252917	Michael	5229	01:27:09	2020/11/05	14.2	2020/10/29	7	het DECadYFP/myoID variable	2020/10/16	20	25	25	80	No	Yes	NA	Yes	NA	Yes	1	1	Yes	NA
448_cop	271748	Michael	4188	01:09:48	2020/11/05	14.2	2020/10/29	7	het DECadYFP/myoID variable	2020/10/16	20	25	25	80	Yes	Yes	NA	No	No stable copulation position	Yes	30	1	No	NA
449_cop	314986	Michael	4181	01:09:41	2020/11/05	14.2	2020/10/29	7	het DECadYFP/myoID variable	2020/10/16	20	25	25	80	Yes	Yes	NA	No	No stable copulation position	Yes	12	2	No	NA
450_cop	317682	Michael	3700	01:01:40	2020/11/05	14.2	2020/10/29	7	het DECadYFP/myoID variable	2020/10/13	23	25	25	80	Yes	Yes	NA	No	No stable copulation position	Yes	6	1	No	NA
451_cop	496939	Michael	3664	01:01:04	2020/11/05	14.2	2020/10/29	7	het DECadYFP/myoID variable	2020/10/13	23	25	25	80	Yes	Yes	NA	No	No stable copulation position	Yes	48	5	No	NA
452_cop	420686	Michael	4448	01:14:08	2020/11/05	14.2	2020/10/29	7	het DECadYFP/myoID variable	2020/10/13	23	25	25	80	Yes	Yes	NA	No	No stable copulation position	Yes	4	1	No	NA
453_cop	338298	Michael	4363	01:12:43	2020/11/05	14.2	2020/10/29	7	het DECadYFP/myoID variable	2020/10/13	23	25	25	80	Yes	Yes	NA	No	No stable copulation position	Yes	11	3	No	NA
454_cop	462940	Benedicte	4125	01:08:45	2020/12/03	14.2	2020/11/23-2020/11/26	7 to 10	myoID	2020/11/13 -2020/11/16	17 to 20	25	25	80	Yes	Yes	NA	No	No stable copulation position	Yes	18	0	No	NA
455_cop	442513	Benedicte	4013	01:06:53	2020/12/03	14.2	2020/11/23-2020/11/26	7 to 10	myoID	2020/11/13 -2020/11/16	17 to 20	25	25	80	Yes	Yes	NA	No	No stable copulation position	Yes	7	0	No	NA
456_cop	351520	Benedicte	4136	01:08:56	2020/12/07	14.2	2020/12/01-2020/12/04	4 to 7	myoID	2020/11/13 -2020/11/16	22 to 25	25	25	80	No	Yes	NA	Yes	NA	Yes	5	1	Yes	NA
457_cop	253302	Benedicte	3768	01:02:48	2020/12/07	14.2	2020/12/01-2020/12/04	4 to 7	myoID	2020/11/13 -2020/11/16	22 to 25	25	25	80	No	Yes	NA	Yes	NA	Yes	2	1	Yes	NA
458_cop	301003	Benedicte	3282	00:54:42	2020/12/07	14.2	2020/12/01-2020/12/04	4 to 7	myoID	2020/11/13 -2020/11/16	22 to 25	25	25	80	No	Yes	NA	Yes	NA	Yes	2	1	Yes	NA
459_cop	390806	Benedicte	3277	00:54:37	2020/12/07	14.2	2020/12/01-2020/12/04	4 to 7	myoID	2020/11/19	19	25	25	80	No	Yes	NA	Yes	NA	Yes	11	2	Yes	NA
460_cop	494824	Benedicte	4415	01:13:35	2020/12/10	14.2	2020/12/01-2020/12/04	7 to 10	myoID	2020/11/19	21	25	25	80	Yes	Yes	NA	No	No stable copulation position	Yes	43	20	No	NA
461_cop	434051	Benedicte	4473	01:14:33	2020/12/10	14.2	2020/12/04-2020/12/07	3 to 7	myoID	2020/11/19	21	25	25	80	No	Yes	NA	Yes	NA	Yes	31	4	Yes	NA
462_cop	451851	Benedicte	3257	00:54:17	2020/12/10	14.2	2020/12/04-2020/12/07	3 to 7	myoID	2020/11/30 to 2020/12/01	10 to 11	25	25	80	Yes	No	no courtship / copulation observed	NA	NA	No	NA	NA	No	NA
463_cop	325203	Benedicte	3261	00:54:21	2020/12/10	14.2	2020/12/04-2020/12/07	3 to 7	myoID	2020/11/30 to 2020/12/01	10 to 11	25	25	80	Yes	No	no courtship / copulation observed	NA	NA	No	NA	NA	No	NA
464_cop	443623	Benedicte	3921	01:05:21	2020/12/14	14.2	2020/12/04-2020/12/07	8 to 11	myoID	2020/11/30 to 2020/12/01	14 to 15	25	25	80	No	Yes	NA	Yes	NA	Yes	2	1	Yes	NA
465_cop	491119	Benedicte	3920	01:05:20	2020/12/14	14.2	2020/12/04-2020/12/07	8 to 11	myoID	2020/11/30 to 2020/12/01	14 to 15	25	25	80	Yes	No	no courtship / copulation observed	NA	NA	No	NA	NA	No	NA
466_cop	472476	Benedicte	3536	00:58:56	2020/12/14	14.2	2020/12/04-2020/12/07	8 to 11	myoID	2020/11/30 to 2020/12/01	14 to 15	25	25	80	No	Yes	NA	Yes	NA	Yes	2	1	Yes	NA
467_cop	295029	Benedicte	3534	00:58:54	2020/12/14	14.2	2020/12/04-2020/12/07	8 to 11	myoID	2020/12/01 to 1010/12/04	11 to 14	25	25	80	Yes	No	no courtship / copulation observed	NA	NA	No	NA	NA	No	NA
468_cop	472239	Benedicte	3667	01:01:07	2020/12/16	14.2	2020/12/04-2020/12/07	10 to 13	myoID	2020/12/01 to 1010/12/04	13 to 16	25	25	80	Yes	No	no courtship / copulation observed	NA	NA	No	NA	NA	No	NA
469_cop	345080	Benedicte	3662	01:01:02	2020/12/16	14.2	2020/12/04-2020/12/07	10 to 13	myoID	2020/12/01 to 1010/12/04	13 to 16	25	25	80	Yes	No	no courtship / copulation observed	NA	NA	No	NA	NA	No	NA
470_cop	331520	Benedicte	3583	00:59:43	2020/12/16	14.2	2020/12/04-2020/12/07	10 to 13	myoID	2020/12/01 to 1010/12/04	13 to 16	25	25	80	Yes	No	no courtship / copulation observed	NA	NA	No	NA	NA	No	NA
471_cop	269508	Benedicte	3580	00:59:40	2020/12/16	14.2	2020/12/04-2020/12/07	10 to 13	myoID	2020/12/01 to 1010/12/04	13 to 16	25	25	80	Yes	No	no courtship / copulation observed	NA	NA	No	NA	NA	No	NA
472_cop	417898	Benedicte	3521	00:58:41	2020/12/17	14.2	2020/12/04-2020/12/07	11 to 14	myoID	2020/12/01 to 1010/12/04	14 to 17	25	28	80	No	Yes	NA	Yes	NA	Yes	1	1	Yes	NA
473_cop	286596	Benedicte	3522	00:58:42	2020/12/17	14.2	2020/12/04-2020/12/07	11 to 14	myoID	2020/12/01 to 1010/12/04	14 to 17	25	28	80	Yes	Yes	NA	No	No stable copulation position	Yes	2	1	No	NA
474_cop	435328	Benedicte	4561	01:16:01	2020/12/17	14.2	2020/12/04-2020/12/07	11 to 14	myoID	2020/12/01 to 1010/12/04	14 to 17	25	28	80	Yes	No	no courtship / copulation observed	NA	NA	No	NA	NA	No	NA
475_cop	403655	Benedicte	4557	01:15:57	2020/12/17	14.2	2020/12/04-2020/12/07	11 to 14	myoID	2020/12/01 to 1010/12/04	14 to 17	25	28	80	Yes	No	no courtship / copulation observed	NA	NA	No	NA	NA	No	NA
476_cop	403023	Benedicte	3679	01:01:19	2020/12/17	14.2	2020/12/04-2020/12/07	11 to 14	myoID	2020/12/01 to 1010/12/04	14 to 17	25	28	80	Yes	No	no courtship / copulation observed	NA	NA	No	NA	NA	No	NA
477_cop	412723	Benedicte	3675	01:01:15	2020/12/17	14.2	2020/12/04-2020/12/07	11 to 14	myoID	2020/12/01 to 1010/12/04	14 to 17	25	28	80	Yes	No	no courtship / copulation observed	NA	NA	No	NA	NA	No	NA
478_cop	382376	Benedicte	3718	01:01:58	2020/12/17	14.2	2020/12/04-2020/12/07	11 to 14	myoID	2020/12/01 to 1010/12/04	14 to 17	25	28	80	Yes	No	no courtship / copulation observed	NA	NA	No	NA	NA	No	NA
479_cop	269490	Benedicte	3717	01:01:57	2020/12/17	14.2	2020/12/04-2020/12/07	11 to 14	myoID	2020/12/01 to 1010/12/04	14 to 17	25	28	80	Yes	No	no courtship / copulation observed	NA	NA	No	NA	NA	No	NA
480_cop	338702	Benedicte	3798	01:03:18	2020/12/17	14.2	2020/12/04-2020/12/07	11 to 14	myoID	2020/12/01 to 1010/12/04	14 to 17	25	28	80	Yes	No	no courtship / copulation observed	NA	NA	No	NA	NA	No	NA
481_cop	281178	Benedicte	3798	01:03:18	2020/12/17	14.2	2020/12/04-2020/12/07	11 to 14	myoID	2020/12/01 to 1010/12/04	14 to 17	25	28	80	Yes	No	no courtship / copulation observed	NA	NA	No	NA	NA	No	NA
482_cop	303887	Benedicte	3819	01:03:39	2020/12/17	14.2	2020/12/04-2020/12/07	12 to 15	myoID	2020/12/01 to 1010/12/04	15 to 18	25	28	80	Yes	Yes	NA	No	No stable copulation position	Yes	27	12	No	male with a damaged wing
483_cop	468552	Benedicte	3819	01:03:39	2020/12/17	14.2	2020/12/04-2020/12/07	12 to 15	myoID	2020/12/01 to 1010/12/04	15 to 18	25	28	80	Yes	Yes	NA	No	No stable copulation position	Yes	11	4	No	NA
