## Supplementary Dataset 8 for "Evolution of a novel left-right asymmetry in organ size by co-option of a tissue rotation process"

Image	X	Y	Point	experimenter	remark
0252917-1014.png	877	363.5	1	Michael	NA
0252917-1014.png	813	401.5	2	Michael	NA
0252917-1014.png	774	444.5	3	Michael	NA
0252917-1314.png	812	536.5	1	Michael	NA
0252917-1314.png	859	583	2	Michael	NA
0252917-1314.png	890.5	595.5	3	Michael	NA
0252917-1614.png	440	560.5	1	Michael	NA
0252917-1614.png	452	485.5	2	Michael	NA
0252917-1614.png	445.5	433.5	3	Michael	NA
0252917-1914.png	542.5	730	1	Michael	NA
0252917-1914.png	562.5	647	2	Michael	NA
0252917-1914.png	556.5	594	3	Michael	NA
0252917-714.png	952.5	583.5	1	Michael	NA
0252917-714.png	923.5	513	2	Michael	NA
0252917-714.png	874	485.5	3	Michael	NA
0253302-1089.png	784.5	883.5	1	Michael	NA
0253302-1089.png	727.5	832	2	Michael	NA
0253302-1089.png	680	815	3	Michael	NA
0253302-1389.png	808	803	1	Michael	NA
0253302-1389.png	735	794	2	Michael	NA
0253302-1389.png	686.5	790	3	Michael	NA
0253302-1689.png	810	791	1	Michael	NA
0253302-1689.png	747.5	765	2	Michael	NA
0253302-1689.png	692.5	753.5	3	Michael	NA
0253302-1989.png	260.5	549	1	Michael	NA
0253302-1989.png	334.5	546.5	2	Michael	NA
0253302-1989.png	389.5	518	3	Michael	NA
0253302-2289.png	436	842.5	1	Michael	NA
0253302-2289.png	454.5	769	2	Michael	NA
0253302-2289.png	459.5	717.5	3	Michael	NA
0253302-2589.png	787	889.5	1	Michael	NA
0253302-2589.png	790	814	2	Michael	NA
0253302-2589.png	758.5	755.5	3	Michael	NA
0254167-1173.png	358.5	237	1	Michael	NA
0254167-1173.png	385	315.5	2	Michael	NA
0254167-1173.png	413	367.5	3	Michael	NA
0254167-1473.png	606	363.5	1	Michael	NA
0254167-1473.png	524	358	2	Michael	NA
0254167-1473.png	456	365.5	3	Michael	NA
0254167-1773.png	605.5	361	1	Michael	NA
0254167-1773.png	522	355	2	Michael	NA
0254167-1773.png	458	361	3	Michael	NA
0254167-873.png	258	746.5	1	Michael	NA
0254167-873.png	250.5	665	2	Michael	NA
0254167-873.png	229	588	3	Michael	NA
0256466-1123.png	228	689	1	Michael	NA
0256466-1123.png	258.5	614	2	Michael	NA
0256466-1123.png	282.5	545	3	Michael	NA
0256466-1423.png	238	687.5	1	Michael	NA
0256466-1423.png	318.5	694.5	2	Michael	NA
0256466-1423.png	395	678.5	3	Michael	NA
0256466-1723.png	412	896	1	Michael	NA
0256466-1723.png	414	819	2	Michael	NA
0256466-1723.png	414.5	711.5	3	Michael	NA
0256466-2023.png	240	791.5	1	Michael	NA
0256466-2023.png	314	762	2	Michael	NA
0256466-2023.png	405	745.5	3	Michael	NA
0256466-2323.png	158	652	1	Michael	NA
0256466-2323.png	231	624.5	2	Michael	NA
0256466-2323.png	335	593	3	Michael	NA
0256466-523.png	332	774.5	1	Michael	NA
0256466-523.png	313	698	2	Michael	NA
0256466-523.png	287	629	3	Michael	NA
0256466-823.png	339.5	404	1	Michael	NA
0256466-823.png	339	482	2	Michael	NA
0256466-823.png	362	550	3	Michael	NA
0261026-1113.png	478	583.5	1	Michael	NA
0261026-1113.png	520	519.5	2	Michael	NA
0261026-1113.png	498.5	472	3	Michael	NA
0261026-1413.png	493	567.5	1	Michael	NA
0261026-1413.png	537	511	2	Michael	NA
0261026-1413.png	519	455.5	3	Michael	NA
0261026-1713.png	591.5	548	1	Michael	NA
0261026-1713.png	591.5	473	2	Michael	NA
0261026-1713.png	538.5	445.5	3	Michael	NA
0261026-2013.png	665	497	1	Michael	NA
0261026-2013.png	612	443.5	2	Michael	NA
0261026-2013.png	558.5	457.5	3	Michael	NA
0261026-2313.png	672	494	1	Michael	NA
0261026-2313.png	619.5	441	2	Michael	NA
0261026-2313.png	563.5	454.5	3	Michael	NA
0261026-2613.png	675	490.5	1	Michael	NA
0261026-2613.png	620	437	2	Michael	NA
0261026-2613.png	565.5	448.5	3	Michael	NA
0263603-1198.png	390	391.5	1	Michael	NA
0263603-1198.png	388	465	2	Michael	NA
0263603-1198.png	415	519.5	3	Michael	NA
0263603-1498.png	434	278	1	Michael	NA
0263603-1498.png	449.5	352	2	Michael	NA
0263603-1498.png	478.5	414.5	3	Michael	NA
0263603-1798.png	428	271	1	Michael	NA
0263603-1798.png	441.5	346	2	Michael	NA
0263603-1798.png	475.5	409.5	3	Michael	NA
0263603-2098.png	451	277.5	1	Michael	NA
0263603-2098.png	465.5	353.5	2	Michael	NA
0263603-2098.png	493.5	413.5	3	Michael	NA
0263603-2398.png	430	257	1	Michael	NA
0263603-2398.png	469	320	2	Michael	NA
0263603-2398.png	520	372.5	3	Michael	NA
0263603-2698.png	408	237	1	Michael	NA
0263603-2698.png	469	280.5	2	Michael	NA
0263603-2698.png	531	302	3	Michael	NA
0263603-298.png	557	966	1	Michael	NA
0263603-298.png	601	908	2	Michael	NA
0263603-298.png	597.5	851	3	Michael	NA
0263603-598.png	429.5	346.5	1	Michael	NA
0263603-598.png	408.5	422	2	Michael	NA
0263603-598.png	436.5	465.5	3	Michael	NA
0263603-898.png	361.5	272.5	1	Michael	NA
0263603-898.png	385.5	349.5	2	Michael	NA
0263603-898.png	431	385	3	Michael	NA
0274882-1260.png	444	423.5	1	Michael	NA
0274882-1260.png	458	349.5	2	Michael	NA
0274882-1260.png	440	320.5	3	Michael	NA
0274882-1560.png	553.5	141	1	Michael	NA
0274882-1560.png	526.5	207	2	Michael	NA
0274882-1560.png	544.5	264.5	3	Michael	NA
0274882-960.png	651.5	386.5	1	Michael	NA
0274882-960.png	627.5	320.5	2	Michael	NA
0274882-960.png	570.5	309	3	Michael	NA
0280989-1380.png	587	215.5	1	Michael	NA
0280989-1380.png	546	275	2	Michael	NA
0280989-1380.png	544.5	335	3	Michael	NA
0280989-1680.png	581.5	216.5	1	Michael	NA
0280989-1680.png	545	277.5	2	Michael	NA
0280989-1680.png	539.5	337	3	Michael	NA
0301003-1166.png	728	417	1	Michael	NA
0301003-1166.png	661	384.5	2	Michael	NA
0301003-1166.png	614.5	405.5	3	Michael	NA
0301003-1466.png	357	303	1	Michael	NA
0301003-1466.png	431	317	2	Michael	NA
0301003-1466.png	480	290.5	3	Michael	NA
0301003-1766.png	433.167	162.167	1	Michael	NA
0301003-1766.png	516.5	179.167	2	Michael	NA
0301003-1766.png	555.5	161.167	3	Michael	NA
0301003-2066.png	295.5	386.5	1	Michael	NA
0301003-2066.png	372	377.5	2	Michael	NA
0301003-2066.png	409	331.5	3	Michael	NA
0301003-566.png	635	433	1	Michael	NA
0301003-566.png	674	370.5	2	Michael	NA
0301003-566.png	649.5	320.5	3	Michael	NA
0301003-866.png	692.5	445	1	Michael	NA
0301003-866.png	656	388	2	Michael	NA
0301003-866.png	594.5	383.5	3	Michael	NA
0324440-1514.png	376	128.5	1	Michael	NA
0324440-1514.png	395	194	2	Michael	NA
0324440-1514.png	441.5	225.5	3	Michael	NA
0324440-1814.png	504.5	166	1	Michael	NA
0324440-1814.png	462	230	2	Michael	NA
0324440-1814.png	480	276	3	Michael	NA
0324440-2114.png	483.5	191	1	Michael	NA
0324440-2114.png	469.5	266	2	Michael	NA
0324440-2114.png	498.5	316.5	3	Michael	NA
0324440-2414.png	469	211	1	Michael	NA
0324440-2414.png	490	279.5	2	Michael	NA
0324440-2414.png	535	327.5	3	Michael	NA
0324440-2714.png	447.5	769.5	1	Michael	NA
0324440-2714.png	475.5	702	2	Michael	NA
0324440-2714.png	486	636	3	Michael	NA
0324440-3014.png	902.5	555	1	Michael	NA
0324440-3014.png	827	572	2	Michael	NA
0324440-3014.png	773	596.5	3	Michael	NA
0336953-1234.png	731.5	869	1	Michael	NA
0336953-1234.png	719	793.5	2	Michael	NA
0336953-1234.png	684	740.5	3	Michael	NA
0336953-1534.png	912.5	692.5	1	Michael	NA
0336953-1534.png	941	621.5	2	Michael	NA
0336953-1534.png	947.5	552	3	Michael	NA
0336953-934.png	1012	233.5	1	Michael	NA
0336953-934.png	967	290.5	2	Michael	NA
0336953-934.png	962.5	360	3	Michael	NA
0351520-2608.png	838	386	1	Michael	NA
0351520-2608.png	802.5	458.5	2	Michael	NA
0351520-2608.png	830	507	3	Michael	NA
0351520-2908.png	846.5	455	1	Michael	NA
0351520-2908.png	772.5	437	2	Michael	NA
0351520-2908.png	721	477	3	Michael	NA
0351520-3208.png	906	432.5	1	Michael	NA
0351520-3208.png	827.5	429.5	2	Michael	NA
0351520-3208.png	782	476.5	3	Michael	NA
0351520-3508.png	969.167	392.833	1	Michael	NA
0351520-3508.png	893.5	392.167	2	Michael	NA
0351520-3508.png	837.5	435.833	3	Michael	NA
0351520-3808.png	1010.833	595.5	1	Michael	NA
0351520-3808.png	962.5	532.833	2	Michael	NA
0351520-3808.png	894.167	508.833	3	Michael	NA
0357726-1042.png	800	651.5	1	Michael	NA
0357726-1042.png	724	625	2	Michael	NA
0357726-1042.png	723	555.5	3	Michael	NA
0357726-1342.png	791.5	633	1	Michael	NA
0357726-1342.png	719.5	611.5	2	Michael	NA
0357726-1342.png	721	530.5	3	Michael	NA
0358036-1216.png	1033.167	531.833	1	Michael	NA
0358036-1216.png	985.833	463.833	2	Michael	NA
0358036-1216.png	935.167	439.5	3	Michael	NA
0358036-1516.png	1034.833	535.167	1	Michael	NA
0358036-1516.png	974.833	471.5	2	Michael	NA
0358036-1516.png	925.833	446.167	3	Michael	NA
0358036-1816.png	1015.833	503.5	1	Michael	NA
0358036-1816.png	938.5	462.167	2	Michael	NA
0358036-1816.png	883.167	453.5	3	Michael	NA
0358036-2116.png	995.833	497.5	1	Michael	NA
0358036-2116.png	917.833	464.833	2	Michael	NA
0358036-2116.png	859.833	451.833	3	Michael	NA
0358036-2416.png	961.5	511.167	1	Michael	NA
0358036-2416.png	877.833	517.167	2	Michael	NA
0358036-2416.png	816.833	525.5	3	Michael	NA
0358036-2716.png	644.167	318.833	1	Michael	NA
0358036-2716.png	613.833	253.5	2	Michael	NA
0358036-2716.png	595.167	233.5	3	Michael	NA
0358036-916.png	1019.5	544.833	1	Michael	NA
0358036-916.png	980.5	473.833	2	Michael	NA
0358036-916.png	929.167	427.167	3	Michael	NA
0359079-1253.png	390.167	489.5	1	Michael	NA
0359079-1253.png	419.167	413.5	2	Michael	NA
0359079-1253.png	419.833	360.167	3	Michael	NA
0359079-1553.png	398.833	468.167	1	Michael	NA
0359079-1553.png	443.167	400.5	2	Michael	NA
0359079-1553.png	451.833	346.167	3	Michael	NA
0359079-1853.png	659.833	163.833	1	Michael	NA
0359079-1853.png	609.833	221.833	2	Michael	NA
0359079-1853.png	589.5	287.833	3	Michael	NA
0359079-353.png	487.5	598	1	Michael	NA
0359079-353.png	480.5	672	2	Michael	NA
0359079-353.png	521.5	705.5	3	Michael	NA
0359079-653.png	413.167	485.833	1	Michael	NA
0359079-653.png	435.5	406.5	2	Michael	NA
0359079-653.png	427.167	354.833	3	Michael	NA
0359079-953.png	415.833	487.167	1	Michael	NA
0359079-953.png	436.5	412.5	2	Michael	NA
0359079-953.png	433.167	355.833	3	Michael	NA
0364566-1079.png	453.833	804.167	1	Michael	NA
0364566-1079.png	477.5	728.833	2	Michael	NA
0364566-1079.png	490.167	672.5	3	Michael	NA
0364566-1379.png	484.167	598.833	1	Michael	NA
0364566-1379.png	516.5	661.833	2	Michael	NA
0364566-1379.png	554.833	697.5	3	Michael	NA
0364566-1679.png	452.833	667.5	1	Michael	NA
0364566-1679.png	520.833	622.5	2	Michael	NA
0364566-1679.png	572.833	580.833	3	Michael	NA
0364566-1979.png	414.5	758.167	1	Michael	NA
0364566-1979.png	468.5	698.167	2	Michael	NA
0364566-1979.png	511.167	640.833	3	Michael	NA
0364566-2279.png	354.167	675.833	1	Michael	NA
0364566-2279.png	414.5	723.167	2	Michael	NA
0364566-2279.png	483.5	745.167	3	Michael	NA
0364566-2579.png	390.833	766.167	1	Michael	NA
0364566-2579.png	419.833	692.833	2	Michael	NA
0364566-2579.png	455.167	615.5	3	Michael	NA
0364566-479.png	337.5	534.167	1	Michael	NA
0364566-479.png	363.5	456.5	2	Michael	NA
0364566-479.png	392.833	391.5	3	Michael	NA
0364566-779.png	444.833	798.5	1	Michael	NA
0364566-779.png	468.833	729.833	2	Michael	NA
0364566-779.png	473.833	655.5	3	Michael	NA
0365879-1013.png	434.167	286.833	1	Michael	NA
0365879-1013.png	504.5	319.167	2	Michael	NA
0365879-1013.png	571.5	337.167	3	Michael	NA
0365879-1313.png	550.167	440.167	1	Michael	NA
0365879-1313.png	594.5	380.167	2	Michael	NA
0365879-1313.png	633.5	332.5	3	Michael	NA
0365879-1613.png	424.833	534.5	1	Michael	NA
0365879-1613.png	459.167	465.5	2	Michael	NA
0365879-1613.png	488.833	407.167	3	Michael	NA
0365879-1913.png	410.833	564.833	1	Michael	NA
0365879-1913.png	450.833	498.167	2	Michael	NA
0365879-1913.png	482.5	441.5	3	Michael	NA
0365879-2213.png	365.167	594.5	1	Michael	NA
0365879-2213.png	425.167	545.167	2	Michael	NA
0365879-2213.png	479.5	497.5	3	Michael	NA
0365879-413.png	545.5	302.167	1	Michael	NA
0365879-413.png	621.5	319.833	2	Michael	NA
0365879-413.png	670.833	323.833	3	Michael	NA
0365879-713.png	549.5	392.833	1	Michael	NA
0365879-713.png	618.5	357.833	2	Michael	NA
0365879-713.png	653.167	329.5	3	Michael	NA
0375714-1092.png	719.833	557.167	1	Michael	NA
0375714-1092.png	644.5	556.167	2	Michael	NA
0375714-1092.png	607.5	564.5	3	Michael	NA
0375714-1392.png	713.167	552.833	1	Michael	NA
0375714-1392.png	638.833	550.833	2	Michael	NA
0375714-1392.png	595.5	557.833	3	Michael	NA
0375714-1692.png	720.5	554.167	1	Michael	NA
0375714-1692.png	643.5	551.5	2	Michael	NA
0375714-1692.png	599.5	547.5	3	Michael	NA
0375714-492.png	710.833	586.833	1	Michael	NA
0375714-492.png	649.167	543.5	2	Michael	NA
0375714-492.png	616.167	536.167	3	Michael	NA
0375714-792.png	708.833	587.167	1	Michael	NA
0375714-792.png	648.167	541.5	2	Michael	NA
0375714-792.png	611.167	533.833	3	Michael	NA
0375979-1202.png	NA	NA	1	Michael	ventral mating position
0375979-1202.png	NA	NA	2	Michael	ventral mating position
0375979-1202.png	NA	NA	3	Michael	ventral mating position
0375979-1502.png	NA	NA	1	Michael	ventral mating position
0375979-1502.png	NA	NA	2	Michael	ventral mating position
0375979-1502.png	NA	NA	3	Michael	ventral mating position
0375979-302.png	NA	NA	1	Michael	ventral mating position
0375979-302.png	NA	NA	2	Michael	ventral mating position
0375979-302.png	NA	NA	3	Michael	ventral mating position
0375979-602.png	NA	NA	1	Michael	ventral mating position
0375979-602.png	NA	NA	2	Michael	ventral mating position
0375979-602.png	NA	NA	3	Michael	ventral mating position
0375979-902.png	NA	NA	1	Michael	ventral mating position
0375979-902.png	NA	NA	2	Michael	ventral mating position
0375979-902.png	NA	NA	3	Michael	ventral mating position
0378628-1258.png	582.5	500.833	1	Michael	NA
0378628-1258.png	596.5	584.5	2	Michael	NA
0378628-1258.png	633.833	630.5	3	Michael	NA
0378628-1558.png	624.833	541.5	1	Michael	NA
0378628-1558.png	657.833	467.833	2	Michael	NA
0378628-1558.png	681.5	408.5	3	Michael	NA
0378628-1858.png	600.167	540.833	1	Michael	NA
0378628-1858.png	676.167	513.167	2	Michael	NA
0378628-1858.png	740.833	479.833	3	Michael	NA
0378628-2158.png	733.5	625.833	1	Michael	NA
0378628-2158.png	679.167	674.167	2	Michael	NA
0378628-2158.png	643.167	704.167	3	Michael	NA
0378628-658.png	657.5	303.5	1	Michael	NA
0378628-658.png	643.5	383.167	2	Michael	NA
0378628-658.png	668.167	443.833	3	Michael	NA
0378628-958.png	790.833	435.833	1	Michael	NA
0378628-958.png	869.833	410.5	2	Michael	NA
0378628-958.png	907.167	370.833	3	Michael	NA
0390806-1570.png	913.5	338.5	1	Michael	NA
0390806-1570.png	849	295.5	2	Michael	NA
0390806-1570.png	800.5	319	3	Michael	NA
0390806-1870.png	917.5	294.5	1	Michael	NA
0390806-1870.png	844.167	273.833	2	Michael	NA
0390806-1870.png	797.833	300.833	3	Michael	NA
0390806-2170.png	911.5	295.5	1	Michael	NA
0390806-2170.png	838.5	267.833	2	Michael	NA
0390806-2170.png	787.833	285.833	3	Michael	NA
0390806-2470.png	964.833	237.5	1	Michael	NA
0390806-2470.png	894.833	268.167	2	Michael	NA
0390806-2470.png	860.167	307.833	3	Michael	NA
0390806-2770.png	983.5	264.5	1	Michael	NA
0390806-2770.png	911.167	254.167	2	Michael	NA
0390806-2770.png	864.5	274.167	3	Michael	NA
0391423-1167.png	393.5	267.167	1	Michael	NA
0391423-1167.png	451.833	325.833	2	Michael	NA
0391423-1167.png	517.833	322.833	3	Michael	NA
0391423-1467.png	350.833	359.833	1	Michael	NA
0391423-1467.png	431.167	368.167	2	Michael	NA
0391423-1467.png	482.833	338.167	3	Michael	NA
0391423-1767.png	323.5	381.167	1	Michael	NA
0391423-1767.png	409.5	385.167	2	Michael	NA
0391423-1767.png	457.833	354.5	3	Michael	NA
0391423-567.png	646.5	307.167	1	Michael	NA
0391423-567.png	567.5	333.5	2	Michael	NA
0391423-567.png	546.833	392.167	3	Michael	NA
0391423-867.png	640.833	295.833	1	Michael	NA
0391423-867.png	562.167	325.167	2	Michael	NA
0391423-867.png	545.5	388.833	3	Michael	NA
0417898-1137.png	205	485.5	1	Michael	NA
0417898-1137.png	275	453	2	Michael	NA
0417898-1137.png	295	416	3	Michael	NA
0417898-1437.png	1014.5	501.833	1	Michael	NA
0417898-1437.png	957.167	451.5	2	Michael	NA
0417898-1437.png	903.833	464.833	3	Michael	NA
0417898-1737.png	1030.5	385.833	1	Michael	NA
0417898-1737.png	974.5	440.833	2	Michael	NA
0417898-1737.png	966.833	488.167	3	Michael	NA
0417898-537.png	843.5	469	1	Michael	NA
0417898-537.png	803.5	400.5	2	Michael	NA
0417898-537.png	752.5	403.5	3	Michael	NA
0417898-837.png	794.833	656.167	1	Michael	NA
0417898-837.png	768.167	582.5	2	Michael	NA
0417898-837.png	715.167	564.5	3	Michael	NA
0422272-1035.png	832	335	1	Michael	NA
0422272-1035.png	777.5	397	2	Michael	NA
0422272-1035.png	745	433.5	3	Michael	NA
0422272-1335.png	833.5	337.5	1	Michael	NA
0422272-1335.png	774	395.5	2	Michael	NA
0422272-1335.png	734	428	3	Michael	NA
0422272-1635.png	829.5	336.5	1	Michael	NA
0422272-1635.png	772.167	401.833	2	Michael	NA
0422272-1635.png	727.167	442.833	3	Michael	NA
0422272-1935.png	834.5	474.167	1	Michael	NA
0422272-1935.png	759.5	513.5	2	Michael	NA
0422272-1935.png	710.5	535.5	3	Michael	NA
0422272-435.png	1024.833	379.5	1	Michael	NA
0422272-435.png	943.167	363.5	2	Michael	NA
0422272-435.png	876.833	364.833	3	Michael	NA
0422272-735.png	893.833	533.833	1	Michael	NA
0422272-735.png	871.167	455.167	2	Michael	NA
0422272-735.png	838.833	413.5	3	Michael	NA
0424207-1276.png	866.5	397.167	1	Michael	NA
0424207-1276.png	792.833	384.5	2	Michael	NA
0424207-1276.png	739.833	407.5	3	Michael	NA
0424207-1576.png	850.75	397	1	Michael	NA
0424207-1576.png	775.75	385.5	2	Michael	NA
0424207-1576.png	716.75	408.25	3	Michael	NA
0424207-676.png	656.5	259	1	Michael	NA
0424207-676.png	730.5	268.5	2	Michael	NA
0424207-676.png	772.5	251.5	3	Michael	NA
0424207-976.png	871.5	343.167	1	Michael	NA
0424207-976.png	797.5	364.833	2	Michael	NA
0424207-976.png	768.167	415.167	3	Michael	NA
0426099-2220.png	261.75	374.25	1	Michael	NA
0426099-2220.png	309.25	434.75	2	Michael	NA
0426099-2220.png	339.75	484.75	3	Michael	NA
0426099-2520.png	797.5	489	1	Michael	NA
0426099-2520.png	758.75	417.75	2	Michael	NA
0426099-2520.png	734.5	386.5	3	Michael	NA
0426099-2820.png	774.75	639.25	1	Michael	NA
0426099-2820.png	850.75	640.25	2	Michael	NA
0426099-2820.png	899.75	647.5	3	Michael	NA
0426099-3120.png	413.5	798.5	1	Michael	NA
0426099-3120.png	489.25	771.5	2	Michael	NA
0426099-3120.png	566.25	761	3	Michael	NA
0426099-3420.png	360	644.75	1	Michael	NA
0426099-3420.png	408	702.25	2	Michael	NA
0426099-3420.png	443.75	756	3	Michael	NA
0426099-3720.png	449.5	700.833	1	Michael	NA
0426099-3720.png	421.5	627.167	2	Michael	NA
0426099-3720.png	418.5	547.833	3	Michael	NA
0428889-1262.png	600.5	215.75	1	Michael	NA
0428889-1262.png	668.75	254.5	2	Michael	NA
0428889-1262.png	736.25	283.5	3	Michael	NA
0428889-1562.png	897.25	389.25	1	Michael	NA
0428889-1562.png	824	353.25	2	Michael	NA
0428889-1562.png	755	349.25	3	Michael	NA
0428889-362.png	1003	325.75	1	Michael	NA
0428889-362.png	992.5	400	2	Michael	NA
0428889-362.png	1008.5	467.5	3	Michael	NA
0428889-662.png	781.5	396.25	1	Michael	NA
0428889-662.png	821.75	334.75	2	Michael	NA
0428889-662.png	809	284.75	3	Michael	NA
0428889-962.png	751.75	414.25	1	Michael	NA
0428889-962.png	779.5	346.75	2	Michael	NA
0428889-962.png	777	297	3	Michael	NA
0429892-1889.png	875.833	186.167	1	Michael	NA
0429892-1889.png	856.833	259.5	2	Michael	NA
0429892-1889.png	837.167	327.5	3	Michael	NA
0429892-2189.png	768	484.5	1	Michael	NA
0429892-2189.png	836.5	498.5	2	Michael	NA
0429892-2189.png	883	488	3	Michael	NA
0429892-2489.png	771	478	1	Michael	NA
0429892-2489.png	835.5	506	2	Michael	NA
0429892-2489.png	879	514	3	Michael	NA
0429892-2789.png	945.5	373.5	1	Michael	NA
0429892-2789.png	921	442.5	2	Michael	NA
0429892-2789.png	901	501.5	3	Michael	NA
0429892-3089.png	946	372	1	Michael	NA
0429892-3089.png	915.5	434.5	2	Michael	NA
0429892-3089.png	883.5	495.5	3	Michael	NA
0429892-3389.png	951	685	1	Michael	NA
0429892-3389.png	923	620	2	Michael	NA
0429892-3389.png	873.5	556.5	3	Michael	NA
0432678-2220.png	161.5	175	1	Michael	NA
0432678-2220.png	183.75	203.25	2	Michael	NA
0432678-2220.png	197.5	225	3	Michael	NA
0432678-2520.png	443.5	228.75	1	Michael	NA
0432678-2520.png	420	197	2	Michael	NA
0432678-2520.png	409.25	179.25	3	Michael	NA
0432678-2820.png	429.75	299.5	1	Michael	NA
0432678-2820.png	465	299.25	2	Michael	NA
0432678-2820.png	490	303.5	3	Michael	NA
0432678-3120.png	240	373.75	1	Michael	NA
0432678-3120.png	277.25	361.5	2	Michael	NA
0432678-3120.png	316	353.5	3	Michael	NA
0432678-3420.png	211.25	300.5	1	Michael	NA
0432678-3420.png	236.75	328.75	2	Michael	NA
0432678-3420.png	254	352	3	Michael	NA
0432678-3720.png	259	327.5	1	Michael	NA
0432678-3720.png	243.5	294.5	2	Michael	NA
0432678-3720.png	241.75	257.5	3	Michael	NA
0432678-4020.png	163	329	1	Michael	NA
0432678-4020.png	170.75	292.25	2	Michael	NA
0432678-4020.png	188	255.75	3	Michael	NA
0434051-2816.png	435.75	389.75	1	Michael	NA
0434051-2816.png	502.25	361.25	2	Michael	NA
0434051-2816.png	529	322	3	Michael	NA
0434051-3116.png	438.5	384.25	1	Michael	NA
0434051-3116.png	510.5	354.75	2	Michael	NA
0434051-3116.png	529	308.5	3	Michael	NA
0434051-3416.png	449	400	1	Michael	NA
0434051-3416.png	509	356	2	Michael	NA
0434051-3416.png	528.25	310	3	Michael	NA
0434051-3716.png	581.75	185.5	1	Michael	NA
0434051-3716.png	574.5	258.75	2	Michael	NA
0434051-3716.png	605.5	302	3	Michael	NA
0434051-4016.png	364.5	333.5	1	Michael	NA
0434051-4016.png	433.75	354.25	2	Michael	NA
0434051-4016.png	487.5	341.5	3	Michael	NA
0434051-4316.png	371.25	282.25	1	Michael	NA
0434051-4316.png	441.75	306	2	Michael	NA
0434051-4316.png	497.5	288.5	3	Michael	NA
0438241-1232.png	733.25	869	1	Michael	NA
0438241-1232.png	718	794.25	2	Michael	NA
0438241-1232.png	686.25	746.5	3	Michael	NA
0438241-1532.png	913.833	692.5	1	Michael	NA
0438241-1532.png	941.833	624.167	2	Michael	NA
0438241-1532.png	941.833	554.167	3	Michael	NA
0438241-932.png	1011.75	233.25	1	Michael	NA
0438241-932.png	967.25	289.75	2	Michael	NA
0438241-932.png	960.75	361.5	3	Michael	NA
0443623-1004.png	586.167	663.5	1	Michael	NA
0443623-1004.png	511.833	654.5	2	Michael	NA
0443623-1004.png	470.5	707.833	3	Michael	NA
0443623-1304.png	207.5	535	1	Michael	NA
0443623-1304.png	282.75	555.75	2	Michael	NA
0443623-1304.png	326.75	508.25	3	Michael	NA
0443623-704.png	506.833	623.167	1	Michael	NA
0443623-704.png	538.833	681.833	2	Michael	NA
0443623-704.png	611.167	695.833	3	Michael	NA
0452378-1087.png	691.5	640.5	1	Michael	NA
0452378-1087.png	637.833	583.5	2	Michael	NA
0452378-1087.png	586.167	566.5	3	Michael	NA
0452378-1387.png	690.5	295.167	1	Michael	NA
0452378-1387.png	762.833	323.167	2	Michael	NA
0452378-1387.png	810.833	342.5	3	Michael	NA
0452378-1687.png	508.833	376.167	1	Michael	NA
0452378-1687.png	590.833	382.167	2	Michael	NA
0452378-1687.png	650.167	372.833	3	Michael	NA
0452378-187.png	455	470.25	1	Michael	NA
0452378-187.png	484.75	394	2	Michael	NA
0452378-187.png	485.75	344	3	Michael	NA
0452378-1987.png	712.5	281.5	1	Michael	NA
0452378-1987.png	779.833	321.167	2	Michael	NA
0452378-1987.png	824.167	342.833	3	Michael	NA
0452378-487.png	637.5	522.75	1	Michael	NA
0452378-487.png	568.25	556	2	Michael	NA
0452378-487.png	553	592.75	3	Michael	NA
0452378-787.png	547.833	455.5	1	Michael	NA
0452378-787.png	602.833	518.167	2	Michael	NA
0452378-787.png	651.5	543.167	3	Michael	NA
0462226-1258.png	946	738.75	1	Michael	NA
0462226-1258.png	884	696	2	Michael	NA
0462226-1258.png	809	699.25	3	Michael	NA
0462226-1558.png	960.75	566.25	1	Michael	NA
0462226-1558.png	884	562	2	Michael	NA
0462226-1558.png	827.25	602.75	3	Michael	NA
0462226-1858.png	742.75	228	1	Michael	NA
0462226-1858.png	683.5	277.5	2	Michael	NA
0462226-1858.png	651.5	353	3	Michael	NA
0462226-658.png	756.5	264	1	Michael	NA
0462226-658.png	685.25	295.25	2	Michael	NA
0462226-658.png	650.25	346.25	3	Michael	NA
0462226-958.png	965.5	644.25	1	Michael	NA
0462226-958.png	889.5	652.75	2	Michael	NA
0462226-958.png	835.75	682.5	3	Michael	NA
0472476-1271.png	835.25	641.5	1	Michael	NA
0472476-1271.png	871.25	571.5	2	Michael	NA
0472476-1271.png	820.5	533.5	3	Michael	NA
0472476-1571.png	859.5	633.5	1	Michael	NA
0472476-1571.png	852	556.5	2	Michael	NA
0472476-1571.png	803.5	530.25	3	Michael	NA
0472476-1871.png	979.75	395	1	Michael	NA
0472476-1871.png	904.5	411.25	2	Michael	NA
0472476-1871.png	869.5	466.75	3	Michael	NA
0472476-2171.png	682.5	831.5	1	Michael	NA
0472476-2171.png	736.25	774.25	2	Michael	NA
0472476-2171.png	727.5	723.5	3	Michael	NA
0472476-2471.png	542.5	779	1	Michael	NA
0472476-2471.png	602.25	726.75	2	Michael	NA
0472476-2471.png	611.25	669.25	3	Michael	NA
0472476-971.png	842.25	710	1	Michael	NA
0472476-971.png	873	639.5	2	Michael	NA
0472476-971.png	829.75	599.75	3	Michael	NA
0495974-1016.png	472.25	334.75	1	Michael	NA
0495974-1016.png	546	300.25	2	Michael	NA
0495974-1016.png	571.75	264.75	3	Michael	NA
0495974-116.png	525.5	852.25	1	Michael	NA
0495974-116.png	475.25	788.5	2	Michael	NA
0495974-116.png	430.5	761	3	Michael	NA
0495974-1316.png	312	224.5	1	Michael	NA
0495974-1316.png	365.75	284.25	2	Michael	NA
0495974-1316.png	420	317.25	3	Michael	NA
0495974-1616.png	604.25	301.5	1	Michael	NA
0495974-1616.png	662.75	351.75	2	Michael	NA
0495974-1616.png	704.5	367.75	3	Michael	NA
0495974-416.png	479	323.25	1	Michael	NA
0495974-416.png	534	267.25	2	Michael	NA
0495974-416.png	542.5	226.25	3	Michael	NA
0495974-716.png	470.75	323.25	1	Michael	NA
0495974-716.png	547.5	296.75	2	Michael	NA
0495974-716.png	570.75	264.5	3	Michael	NA
0252917-714.png	954.3	582.3	1	Benedicte	NA
0252917-714.png	925	511	2	Benedicte	NA
0252917-714.png	873	486.3	3	Benedicte	NA
0252917-1014.png	876	364.7	1	Benedicte	NA
0252917-1014.png	820.7	404	2	Benedicte	NA
0252917-1014.png	774.7	448.7	3	Benedicte	NA
0252917-1314.png	813.167	535.5	1	Benedicte	NA
0252917-1314.png	850.5	578.5	2	Benedicte	NA
0252917-1314.png	882.5	591.883	3	Benedicte	NA
0252917-1614.png	441.3	560	1	Benedicte	NA
0252917-1614.png	456	486	2	Benedicte	NA
0252917-1614.png	457.3	436.7	3	Benedicte	NA
0252917-1914.png	542.7	732.7	1	Benedicte	NA
0252917-1914.png	562	648.7	2	Benedicte	NA
0252917-1914.png	555.3	596	3	Benedicte	NA
0253302-1089.png	785.7	885	1	Benedicte	NA
0253302-1089.png	731.7	834.3	2	Benedicte	NA
0253302-1089.png	687	818.3	3	Benedicte	NA
0253302-1389.png	809.7	802.3	1	Benedicte	NA
0253302-1389.png	735	794.3	2	Benedicte	NA
0253302-1389.png	693.7	793	3	Benedicte	NA
0253302-1689.png	813	793	1	Benedicte	NA
0253302-1689.png	745	767	2	Benedicte	NA
0253302-1689.png	700.3	759.7	3	Benedicte	NA
0253302-1989.png	260.3	550.3	1	Benedicte	NA
0253302-1989.png	335	545	2	Benedicte	NA
0253302-1989.png	382.3	513.7	3	Benedicte	NA
0253302-2289.png	436.3	843.7	1	Benedicte	NA
0253302-2289.png	454.3	771	2	Benedicte	NA
0253302-2289.png	459.7	723.7	3	Benedicte	NA
0253302-2589.png	787	889.7	1	Benedicte	NA
0253302-2589.png	789	818.3	2	Benedicte	NA
0253302-2589.png	761.7	762.3	3	Benedicte	NA
0254167-873.png	258	747.7	1	Benedicte	NA
0254167-873.png	252	665	2	Benedicte	NA
0254167-873.png	230	592.3	3	Benedicte	NA
0254167-1173.png	361	237.7	1	Benedicte	NA
0254167-1173.png	388.3	315.7	2	Benedicte	NA
0254167-1173.png	415	369.7	3	Benedicte	NA
0254167-1473.png	606.7	364.7	1	Benedicte	NA
0254167-1473.png	523.3	358	2	Benedicte	NA
0254167-1473.png	461.3	363.3	3	Benedicte	NA
0254167-1773.png	606	361.3	1	Benedicte	NA
0254167-1773.png	523.3	355.3	2	Benedicte	NA
0254167-1773.png	458.7	357.3	3	Benedicte	NA
0256466-523.png	333.7	775.7	1	Benedicte	NA
0256466-523.png	313	697	2	Benedicte	NA
0256466-523.png	288.3	630.3	3	Benedicte	NA
0256466-823.png	343.7	403.7	1	Benedicte	NA
0256466-823.png	344.3	487.7	2	Benedicte	NA
0256466-823.png	359.7	553.7	3	Benedicte	NA
0256466-1123.png	229.7	688.3	1	Benedicte	NA
0256466-1123.png	259.7	615.7	2	Benedicte	NA
0256466-1123.png	283	545.7	3	Benedicte	NA
0256466-1423.png	239.7	688.3	1	Benedicte	NA
0256466-1423.png	320.3	697	2	Benedicte	NA
0256466-1423.png	397	682.3	3	Benedicte	NA
0256466-1723.png	412.3	898.3	1	Benedicte	NA
0256466-1723.png	417	816.3	2	Benedicte	NA
0256466-1723.png	417.7	725	3	Benedicte	NA
0256466-2023.png	242.3	793.7	1	Benedicte	NA
0256466-2023.png	314.3	761.7	2	Benedicte	NA
0256466-2023.png	409	749.7	3	Benedicte	NA
0256466-2323.png	159	651.7	1	Benedicte	NA
0256466-2323.png	233.7	615	2	Benedicte	NA
0256466-2323.png	323.7	595	3	Benedicte	NA
0261026-1113.png	479.3	584	1	Benedicte	NA
0261026-1113.png	520	518	2	Benedicte	NA
0261026-1113.png	497.3	478	3	Benedicte	NA
0261026-1413.png	493.3	570	1	Benedicte	NA
0261026-1413.png	535.3	508.7	2	Benedicte	NA
0261026-1413.png	521.3	461.3	3	Benedicte	NA
0261026-1713.png	591.3	550	1	Benedicte	NA
0261026-1713.png	589.3	474	2	Benedicte	NA
0261026-1713.png	542.7	448	3	Benedicte	NA
0261026-2013.png	665.3	498	1	Benedicte	NA
0261026-2013.png	612.7	440.7	2	Benedicte	NA
0261026-2013.png	560.7	457.3	3	Benedicte	NA
0261026-2313.png	673.3	494.7	1	Benedicte	NA
0261026-2313.png	616.7	442.7	2	Benedicte	NA
0261026-2313.png	565.3	454	3	Benedicte	NA
0261026-2613.png	677.3	492.7	1	Benedicte	NA
0261026-2613.png	621.3	437.3	2	Benedicte	NA
0261026-2613.png	568	446.7	3	Benedicte	NA
0263603-298.png	557	966.7	1	Benedicte	NA
0263603-298.png	605	906	2	Benedicte	NA
0263603-298.png	600.3	854	3	Benedicte	NA
0263603-598.png	430.3	346.3	1	Benedicte	NA
0263603-598.png	408.3	423	2	Benedicte	NA
0263603-598.png	435.7	467	3	Benedicte	NA
0263603-898.png	363.7	273.7	1	Benedicte	NA
0263603-898.png	387.7	347.7	2	Benedicte	NA
0263603-898.png	431	384.3	3	Benedicte	NA
0263603-1198.png	390.3	391.7	1	Benedicte	NA
0263603-1198.png	393	469	2	Benedicte	NA
0263603-1198.png	417	522.3	3	Benedicte	NA
0263603-1498.png	435.3	280	1	Benedicte	NA
0263603-1498.png	448	354.7	2	Benedicte	NA
0263603-1498.png	476.7	415.3	3	Benedicte	NA
0263603-1798.png	430.7	272	1	Benedicte	NA
0263603-1798.png	444.7	348	2	Benedicte	NA
0263603-1798.png	476	411.3	3	Benedicte	NA
0263603-2098.png	452.7	278	1	Benedicte	NA
0263603-2098.png	467.3	355.3	2	Benedicte	NA
0263603-2098.png	494.7	414.7	3	Benedicte	NA
0263603-2398.png	432	257.3	1	Benedicte	NA
0263603-2398.png	470.7	318	2	Benedicte	NA
0263603-2398.png	523.3	376	3	Benedicte	NA
0263603-2698.png	409	237.7	1	Benedicte	NA
0263603-2698.png	472.3	275	2	Benedicte	NA
0263603-2698.png	531	305.7	3	Benedicte	NA
0274882-960.png	654.3	385.7	1	Benedicte	NA
0274882-960.png	620.3	322.3	2	Benedicte	NA
0274882-960.png	573	311.7	3	Benedicte	NA
0274882-1260.png	445.7	421.7	1	Benedicte	NA
0274882-1260.png	459.7	350.3	2	Benedicte	NA
0274882-1260.png	438.3	323	3	Benedicte	NA
0274882-1560.png	556.3	140.3	1	Benedicte	NA
0274882-1560.png	528.3	215.7	2	Benedicte	NA
0274882-1560.png	542.3	271	3	Benedicte	NA
0280989-1380.png	589.7	217	1	Benedicte	NA
0280989-1380.png	546.3	280.3	2	Benedicte	NA
0280989-1380.png	539.7	341	3	Benedicte	NA
0280989-1680.png	585.7	217	1	Benedicte	NA
0280989-1680.png	538.3	278.3	2	Benedicte	NA
0280989-1680.png	538.3	337	3	Benedicte	NA
0301003-566.png	635.3	436	1	Benedicte	NA
0301003-566.png	674	370	2	Benedicte	NA
0301003-566.png	654	326.7	3	Benedicte	NA
0301003-866.png	692.7	445.3	1	Benedicte	NA
0301003-866.png	660.7	384	2	Benedicte	NA
0301003-866.png	600.7	382.7	3	Benedicte	NA
0301003-1166.png	730	416.7	1	Benedicte	NA
0301003-1166.png	662.7	379.3	2	Benedicte	NA
0301003-1166.png	614.7	406.7	3	Benedicte	NA
0301003-1466.png	357	303	1	Benedicte	NA
0301003-1466.png	435	316	2	Benedicte	NA
0301003-1466.png	481	285	3	Benedicte	NA
0301003-1766.png	432.833	160.5	1	Benedicte	NA
0301003-1766.png	505.833	181.167	2	Benedicte	NA
0301003-1766.png	544.5	163.167	3	Benedicte	NA
0301003-2066.png	295.7	385	1	Benedicte	NA
0301003-2066.png	373.7	376.3	2	Benedicte	NA
0301003-2066.png	409.7	336.3	3	Benedicte	NA
0324440-1514.png	377.7	127.7	1	Benedicte	NA
0324440-1514.png	403	192.3	2	Benedicte	NA
0324440-1514.png	445	226.3	3	Benedicte	NA
0324440-1814.png	504.3	166.3	1	Benedicte	NA
0324440-1814.png	465.7	229.7	2	Benedicte	NA
0324440-1814.png	475.7	279	3	Benedicte	NA
0324440-2114.png	483.7	191.7	1	Benedicte	NA
0324440-2114.png	471	267	2	Benedicte	NA
0324440-2114.png	502.3	318.3	3	Benedicte	NA
0324440-2414.png	471	211	1	Benedicte	NA
0324440-2414.png	491.7	281.7	2	Benedicte	NA
0324440-2414.png	537.7	329	3	Benedicte	NA
0324440-2714.png	447.7	771	1	Benedicte	NA
0324440-2714.png	481.7	700.3	2	Benedicte	NA
0324440-2714.png	487.7	639	3	Benedicte	NA
0324440-3014.png	904	558	1	Benedicte	NA
0324440-3014.png	817.3	576	2	Benedicte	NA
0324440-3014.png	773.3	594	3	Benedicte	NA
0336953-934.png	1013	234.3	1	Benedicte	NA
0336953-934.png	963.7	293.7	2	Benedicte	NA
0336953-934.png	959.7	359	3	Benedicte	NA
0336953-1234.png	733.7	870.3	1	Benedicte	NA
0336953-1234.png	721.7	796.3	2	Benedicte	NA
0336953-1234.png	685	743.7	3	Benedicte	NA
0336953-1534.png	913.7	693.7	1	Benedicte	NA
0336953-1534.png	943.7	623	2	Benedicte	NA
0336953-1534.png	944.3	555	3	Benedicte	NA
0351520-2608.png	840	388	1	Benedicte	NA
0351520-2608.png	804	456	2	Benedicte	NA
0351520-2608.png	832	510	3	Benedicte	NA
0351520-2908.png	847.3	456.7	1	Benedicte	NA
0351520-2908.png	771.3	434.7	2	Benedicte	NA
0351520-2908.png	730	475.3	3	Benedicte	NA
0351520-3208.png	906.7	433.3	1	Benedicte	NA
0351520-3208.png	827.3	426.7	2	Benedicte	NA
0351520-3208.png	783.3	470	3	Benedicte	NA
0351520-3508.png	969	395.7	1	Benedicte	NA
0351520-3508.png	891	391	2	Benedicte	NA
0351520-3508.png	836.3	438.3	3	Benedicte	NA
0351520-3808.png	1011	594.3	1	Benedicte	NA
0351520-3808.png	962.3	532.3	2	Benedicte	NA
0351520-3808.png	898.3	510.3	3	Benedicte	NA
0357726-1042.png	802	653.5	1	Benedicte	NA
0357726-1042.png	726	624	2	Benedicte	NA
0357726-1042.png	729	554	3	Benedicte	NA
0357726-1342.png	793.3	634	1	Benedicte	NA
0357726-1342.png	718	609.3	2	Benedicte	NA
0357726-1342.png	724	530.7	3	Benedicte	NA
0358036-916.png	1021.3	544.7	1	Benedicte	NA
0358036-916.png	977.3	470.7	2	Benedicte	NA
0358036-916.png	930.7	430.7	3	Benedicte	NA
0358036-1216.png	1035.7	533	1	Benedicte	NA
0358036-1216.png	976.3	463.7	2	Benedicte	NA
0358036-1216.png	935.7	441	3	Benedicte	NA
0358036-1516.png	1035	536.3	1	Benedicte	NA
0358036-1516.png	974.3	472.3	2	Benedicte	NA
0358036-1516.png	930.3	442.3	3	Benedicte	NA
0358036-1816.png	1017	503	1	Benedicte	NA
0358036-1816.png	938.3	459.7	2	Benedicte	NA
0358036-1816.png	880.3	447	3	Benedicte	NA
0358036-2116.png	997.7	497	1	Benedicte	NA
0358036-2116.png	915	463	2	Benedicte	NA
0358036-2116.png	857	450.3	3	Benedicte	NA
0358036-2416.png	963	511	1	Benedicte	NA
0358036-2416.png	879	517	2	Benedicte	NA
0358036-2416.png	818	524	3	Benedicte	NA
0358036-2716.png	646.3	319	1	Benedicte	NA
0358036-2716.png	615.7	251	2	Benedicte	NA
0358036-2716.png	597.7	235.7	3	Benedicte	NA
0359079-353.png	489.7	596.3	1	Benedicte	NA
0359079-353.png	479.7	674.3	2	Benedicte	NA
0359079-353.png	523.7	704.3	3	Benedicte	NA
0359079-653.png	417.3	486	1	Benedicte	NA
0359079-653.png	438	408	2	Benedicte	NA
0359079-653.png	432	348	3	Benedicte	NA
0359079-953.png	418.7	488	1	Benedicte	NA
0359079-953.png	437.3	408.7	2	Benedicte	NA
0359079-953.png	432.7	362	3	Benedicte	NA
0359079-1253.png	393.7	491	1	Benedicte	NA
0359079-1253.png	419	413	2	Benedicte	NA
0359079-1253.png	423	359.7	3	Benedicte	NA
0359079-1553.png	400.7	470	1	Benedicte	NA
0359079-1553.png	444	402	2	Benedicte	NA
0359079-1553.png	450	347.3	3	Benedicte	NA
0359079-1853.png	659.7	163	1	Benedicte	NA
0359079-1853.png	607.7	226.3	2	Benedicte	NA
0359079-1853.png	584.3	291	3	Benedicte	NA
0364566-479.png	337.7	535	1	Benedicte	NA
0364566-479.png	366.3	457	2	Benedicte	NA
0364566-479.png	395.7	393	3	Benedicte	NA
0364566-779.png	447	801	1	Benedicte	NA
0364566-779.png	474.3	731.7	2	Benedicte	NA
0364566-779.png	472.3	669	3	Benedicte	NA
0364566-1079.png	453.7	803.7	1	Benedicte	NA
0364566-1079.png	481	731.7	2	Benedicte	NA
0364566-1079.png	497	680.3	3	Benedicte	NA
0364566-1379.png	484.3	597.7	1	Benedicte	NA
0364566-1379.png	521.7	663.7	2	Benedicte	NA
0364566-1379.png	557	701	3	Benedicte	NA
0364566-1679.png	454	668	1	Benedicte	NA
0364566-1679.png	522.7	628	2	Benedicte	NA
0364566-1679.png	574.7	580	3	Benedicte	NA
0364566-1979.png	415	759	1	Benedicte	NA
0364566-1979.png	469.7	703.7	2	Benedicte	NA
0364566-1979.png	516.3	642.3	3	Benedicte	NA
0364566-2279.png	352.3	677.7	1	Benedicte	NA
0364566-2279.png	418.3	718.3	2	Benedicte	NA
0364566-2279.png	486.3	747	3	Benedicte	NA
0364566-2579.png	389	767	1	Benedicte	NA
0364566-2579.png	422.3	691.7	2	Benedicte	NA
0364566-2579.png	457	620.3	3	Benedicte	NA
0365879-413.png	545.7	298.3	1	Benedicte	NA
0365879-413.png	622.3	322.3	2	Benedicte	NA
0365879-413.png	672.3	324.3	3	Benedicte	NA
0365879-713.png	550	393.3	1	Benedicte	NA
0365879-713.png	616	358	2	Benedicte	NA
0365879-713.png	658	326	3	Benedicte	NA
0365879-1013.png	433	285.7	1	Benedicte	NA
0365879-1013.png	506.3	321.7	2	Benedicte	NA
0365879-1013.png	566.3	339.7	3	Benedicte	NA
0365879-1313.png	551.3	441.3	1	Benedicte	NA
0365879-1313.png	600	383.3	2	Benedicte	NA
0365879-1313.png	648	315.3	3	Benedicte	NA
0365879-1613.png	428	534	1	Benedicte	NA
0365879-1613.png	459.3	462	2	Benedicte	NA
0365879-1613.png	490.7	410.7	3	Benedicte	NA
0365879-1913.png	411.3	566	1	Benedicte	NA
0365879-1913.png	448.7	497.3	2	Benedicte	NA
0365879-1913.png	485.3	445.3	3	Benedicte	NA
0365879-2213.png	366	594.7	1	Benedicte	NA
0365879-2213.png	424.7	544	2	Benedicte	NA
0365879-2213.png	479.3	503.3	3	Benedicte	NA
0375714-492.png	711.3	587.3	1	Benedicte	NA
0375714-492.png	650.7	545.3	2	Benedicte	NA
0375714-492.png	615.3	544	3	Benedicte	NA
0375714-792.png	710	586.7	1	Benedicte	NA
0375714-792.png	647.3	539.3	2	Benedicte	NA
0375714-792.png	614.7	540.7	3	Benedicte	NA
0375714-1092.png	721.3	558	1	Benedicte	NA
0375714-1092.png	645.3	556.7	2	Benedicte	NA
0375714-1092.png	610	560	3	Benedicte	NA
0375714-1392.png	712.5	554	1	Benedicte	NA
0375714-1392.png	639.5	552.5	2	Benedicte	NA
0375714-1392.png	599	547.5	3	Benedicte	NA
0375714-1692.png	720.7	556	1	Benedicte	NA
0375714-1692.png	644	552	2	Benedicte	NA
0375714-1692.png	601.3	544	3	Benedicte	NA
0378628-658.png	662	305.3	1	Benedicte	NA
0378628-658.png	646	388.7	2	Benedicte	NA
0378628-658.png	666.7	444.7	3	Benedicte	NA
0378628-958.png	791.3	436.7	1	Benedicte	NA
0378628-958.png	872.7	409.3	2	Benedicte	NA
0378628-958.png	908	366	3	Benedicte	NA
0378628-1258.png	584.7	500	1	Benedicte	NA
0378628-1258.png	603.3	581.3	2	Benedicte	NA
0378628-1258.png	641.3	627.3	3	Benedicte	NA
0378628-1558.png	629.3	540	1	Benedicte	NA
0378628-1558.png	664.7	466	2	Benedicte	NA
0378628-1558.png	684.7	412.7	3	Benedicte	NA
0378628-1858.png	600.7	540	1	Benedicte	NA
0378628-1858.png	678	505.3	2	Benedicte	NA
0378628-1858.png	734.7	482.7	3	Benedicte	NA
0378628-2158.png	736	626.7	1	Benedicte	NA
0378628-2158.png	683.3	674.7	2	Benedicte	NA
0378628-2158.png	644.7	707.3	3	Benedicte	NA
0390806-1570.png	915	339	1	Benedicte	NA
0390806-1570.png	850.3	298.3	2	Benedicte	NA
0390806-1570.png	803.7	320.3	3	Benedicte	NA
0390806-1870.png	919	293.7	1	Benedicte	NA
0390806-1870.png	854.3	274.3	2	Benedicte	NA
0390806-1870.png	802.3	299	3	Benedicte	NA
0390806-2170.png	911	294.3	1	Benedicte	NA
0390806-2170.png	853	272.3	2	Benedicte	NA
0390806-2170.png	787	281.7	3	Benedicte	NA
0390806-2470.png	967	237	1	Benedicte	NA
0390806-2470.png	898.3	269.7	2	Benedicte	NA
0390806-2470.png	865	313	3	Benedicte	NA
0390806-2770.png	985	263	1	Benedicte	NA
0390806-2770.png	909	255.7	2	Benedicte	NA
0390806-2770.png	861	271	3	Benedicte	NA
0391423-567.png	648.3	308.3	1	Benedicte	NA
0391423-567.png	568.3	330.3	2	Benedicte	NA
0391423-567.png	549	392.3	3	Benedicte	NA
0391423-867.png	642	296	1	Benedicte	NA
0391423-867.png	561.3	329.3	2	Benedicte	NA
0391423-867.png	545.3	392	3	Benedicte	NA
0391423-1167.png	397.7	267.7	1	Benedicte	NA
0391423-1167.png	454.3	327.7	2	Benedicte	NA
0391423-1167.png	518.3	324.3	3	Benedicte	NA
0391423-1467.png	348	360	1	Benedicte	NA
0391423-1467.png	435.3	374	2	Benedicte	NA
0391423-1467.png	482.7	336.7	3	Benedicte	NA
0391423-1767.png	323.7	375	1	Benedicte	NA
0391423-1767.png	409.7	387.7	2	Benedicte	NA
0391423-1767.png	457.7	356.3	3	Benedicte	NA
0417898-537.png	844.7	468.7	1	Benedicte	NA
0417898-537.png	804.7	400	2	Benedicte	NA
0417898-537.png	758	402	3	Benedicte	NA
0417898-837.png	797.3	656.7	1	Benedicte	NA
0417898-837.png	768.7	582.7	2	Benedicte	NA
0417898-837.png	718	568	3	Benedicte	NA
0417898-1137.png	203	483	1	Benedicte	NA
0417898-1137.png	276.3	456.3	2	Benedicte	NA
0417898-1137.png	293.7	415.7	3	Benedicte	NA
0417898-1437.png	1013.7	501	1	Benedicte	NA
0417898-1437.png	955	450.3	2	Benedicte	NA
0417898-1437.png	905.7	463	3	Benedicte	NA
0417898-1737.png	1031	388.3	1	Benedicte	NA
0417898-1737.png	973	440.3	2	Benedicte	NA
0417898-1737.png	970.3	491	3	Benedicte	NA
0422272-435.png	1025	377	1	Benedicte	NA
0422272-435.png	943.7	369	2	Benedicte	NA
0422272-435.png	884.3	365	3	Benedicte	NA
0422272-735.png	895.7	533	1	Benedicte	NA
0422272-735.png	867.7	454.3	2	Benedicte	NA
0422272-735.png	839	417	3	Benedicte	NA
0422272-1035.png	830.7	337.3	1	Benedicte	NA
0422272-1035.png	775.3	400	2	Benedicte	NA
0422272-1035.png	750.7	432.7	3	Benedicte	NA
0422272-1335.png	836.7	339.3	1	Benedicte	NA
0422272-1335.png	776	394.7	2	Benedicte	NA
0422272-1335.png	736	430	3	Benedicte	NA
0422272-1635.png	831.3	340.7	1	Benedicte	NA
0422272-1635.png	769.3	402.7	2	Benedicte	NA
0422272-1635.png	726.7	444.7	3	Benedicte	NA
0422272-1935.png	833.3	478	1	Benedicte	NA
0422272-1935.png	759.3	511.3	2	Benedicte	NA
0422272-1935.png	702.7	546	3	Benedicte	NA
0424207-676.png	657.7	259.7	1	Benedicte	NA
0424207-676.png	731	266.3	2	Benedicte	NA
0424207-676.png	777	251.7	3	Benedicte	NA
0424207-976.png	871.3	344.7	1	Benedicte	NA
0424207-976.png	800.7	364.7	2	Benedicte	NA
0424207-976.png	768.7	422	3	Benedicte	NA
0424207-1276.png	866	398.7	1	Benedicte	NA
0424207-1276.png	792.7	382.7	2	Benedicte	NA
0424207-1276.png	740	410.7	3	Benedicte	NA
0424207-1576.png	851.3	398.7	1	Benedicte	NA
0424207-1576.png	778.7	386.7	2	Benedicte	NA
0424207-1576.png	722	406.7	3	Benedicte	NA
0426099-2220.png	265	373	1	Benedicte	NA
0426099-2220.png	309.7	435	2	Benedicte	NA
0426099-2220.png	342.3	485	3	Benedicte	NA
0426099-2520.png	800	489.3	1	Benedicte	NA
0426099-2520.png	760	420.7	2	Benedicte	NA
0426099-2520.png	742	381.3	3	Benedicte	NA
0426099-2820.png	776.3	639.7	1	Benedicte	NA
0426099-2820.png	851.7	644.3	2	Benedicte	NA
0426099-2820.png	889.7	642.3	3	Benedicte	NA
0426099-3120.png	415	798.3	1	Benedicte	NA
0426099-3120.png	489.7	776.3	2	Benedicte	NA
0426099-3120.png	563.7	756.3	3	Benedicte	NA
0426099-3420.png	359.7	644.3	1	Benedicte	NA
0426099-3420.png	415	707	2	Benedicte	NA
0426099-3420.png	445	753.7	3	Benedicte	NA
0426099-3720.png	450.7	700	1	Benedicte	NA
0426099-3720.png	422.7	628	2	Benedicte	NA
0426099-3720.png	421.3	550	3	Benedicte	NA
0428889-362.png	1005	326.3	1	Benedicte	NA
0428889-362.png	989	403.7	2	Benedicte	NA
0428889-362.png	1011.7	470.3	3	Benedicte	NA
0428889-662.png	784.3	397.7	1	Benedicte	NA
0428889-662.png	819	335.7	2	Benedicte	NA
0428889-662.png	807.7	287	3	Benedicte	NA
0428889-962.png	754	414.7	1	Benedicte	NA
0428889-962.png	782	346.7	2	Benedicte	NA
0428889-962.png	775.3	302.7	3	Benedicte	NA
0428889-1262.png	603.7	216.3	1	Benedicte	NA
0428889-1262.png	668.3	255.7	2	Benedicte	NA
0428889-1262.png	737.7	285	3	Benedicte	NA
0428889-1562.png	893.3	392.3	1	Benedicte	NA
0428889-1562.png	828.7	355.7	2	Benedicte	NA
0428889-1562.png	761.3	349	3	Benedicte	NA
0429892-1889.png	877	187.7	1	Benedicte	NA
0429892-1889.png	857.7	259.7	2	Benedicte	NA
0429892-1889.png	840.3	322.3	3	Benedicte	NA
0429892-2189.png	770	486.7	1	Benedicte	NA
0429892-2189.png	840.7	500	2	Benedicte	NA
0429892-2189.png	884.7	490.7	3	Benedicte	NA
0429892-2489.png	773.3	478.7	1	Benedicte	NA
0429892-2489.png	836	506	2	Benedicte	NA
0429892-2489.png	884.7	514.7	3	Benedicte	NA
0429892-2789.png	947.7	376.3	1	Benedicte	NA
0429892-2789.png	924.3	443.7	2	Benedicte	NA
0429892-2789.png	899	508.3	3	Benedicte	NA
0429892-3089.png	951.7	371	1	Benedicte	NA
0429892-3089.png	919	437	2	Benedicte	NA
0429892-3089.png	890.3	497.7	3	Benedicte	NA
0429892-3389.png	954.3	687	1	Benedicte	NA
0429892-3389.png	924.3	619	2	Benedicte	NA
0429892-3389.png	875	558.3	3	Benedicte	NA
0432678-2220.png	161	175.3	1	Benedicte	NA
0432678-2220.png	184.3	204	2	Benedicte	NA
0432678-2220.png	203.3	227.3	3	Benedicte	NA
0432678-2520.png	443	228.7	1	Benedicte	NA
0432678-2520.png	424	197.7	2	Benedicte	NA
0432678-2520.png	410	179.7	3	Benedicte	NA
0432678-2820.png	430.7	299.3	1	Benedicte	NA
0432678-2820.png	467.7	300.3	2	Benedicte	NA
0432678-2820.png	492	303.3	3	Benedicte	NA
0432678-3120.png	240.3	373.7	1	Benedicte	NA
0432678-3120.png	280.3	361	2	Benedicte	NA
0432678-3120.png	318.7	353.3	3	Benedicte	NA
0432678-3420.png	212	302	1	Benedicte	NA
0432678-3420.png	238.3	330.7	2	Benedicte	NA
0432678-3420.png	255.3	355	3	Benedicte	NA
0432678-3720.png	259.3	328	1	Benedicte	NA
0432678-3720.png	245.3	293.7	2	Benedicte	NA
0432678-3720.png	242	257	3	Benedicte	NA
0432678-4020.png	163.7	330.3	1	Benedicte	NA
0432678-4020.png	170.7	293	2	Benedicte	NA
0432678-4020.png	188	258	3	Benedicte	NA
0434051-2816.png	434.7	390.7	1	Benedicte	NA
0434051-2816.png	501.3	365.3	2	Benedicte	NA
0434051-2816.png	530	324	3	Benedicte	NA
0434051-3116.png	439.3	380.7	1	Benedicte	NA
0434051-3116.png	507.3	354.7	2	Benedicte	NA
0434051-3116.png	531.3	312	3	Benedicte	NA
0434051-3416.png	448.7	400	1	Benedicte	NA
0434051-3416.png	510	351.3	2	Benedicte	NA
0434051-3416.png	524.7	321.3	3	Benedicte	NA
0434051-3716.png	583.7	185.7	1	Benedicte	NA
0434051-3716.png	576.3	261.7	2	Benedicte	NA
0434051-3716.png	609.7	302.3	3	Benedicte	NA
0434051-4016.png	365.3	336	1	Benedicte	NA
0434051-4016.png	430	354	2	Benedicte	NA
0434051-4016.png	486.7	343.3	3	Benedicte	NA
0434051-4316.png	372.3	282.3	1	Benedicte	NA
0434051-4316.png	439	309.7	2	Benedicte	NA
0434051-4316.png	497	288.3	3	Benedicte	NA
0438241-932.png	1013.7	235	1	Benedicte	NA
0438241-932.png	966.3	292.3	2	Benedicte	NA
0438241-932.png	961.7	361	3	Benedicte	NA
0438241-1232.png	734.3	868.3	1	Benedicte	NA
0438241-1232.png	721.7	795.7	2	Benedicte	NA
0438241-1232.png	687.7	751	3	Benedicte	NA
0438241-1532.png	913	693	1	Benedicte	NA
0438241-1532.png	943.5	622.5	2	Benedicte	NA
0438241-1532.png	941.5	557.5	3	Benedicte	NA
0443623-704.png	509	623.7	1	Benedicte	NA
0443623-704.png	543.7	687.7	2	Benedicte	NA
0443623-704.png	615	697.7	3	Benedicte	NA
0443623-1004.png	585	665	1	Benedicte	NA
0443623-1004.png	517.7	657.7	2	Benedicte	NA
0443623-1004.png	474.3	708.3	3	Benedicte	NA
0443623-1304.png	209.7	535.7	1	Benedicte	NA
0443623-1304.png	285.7	559	2	Benedicte	NA
0443623-1304.png	323	500.3	3	Benedicte	NA
0452378-187.png	459.3	467.3	1	Benedicte	NA
0452378-187.png	482	394	2	Benedicte	NA
0452378-187.png	486.7	348	3	Benedicte	NA
0452378-487.png	636	523.3	1	Benedicte	NA
0452378-487.png	568.7	558.7	2	Benedicte	NA
0452378-487.png	554.7	590	3	Benedicte	NA
0452378-787.png	550.7	456.7	1	Benedicte	NA
0452378-787.png	596.7	521.3	2	Benedicte	NA
0452378-787.png	652.7	543.3	3	Benedicte	NA
0452378-1087.png	692	638.7	1	Benedicte	NA
0452378-1087.png	633.3	584.7	2	Benedicte	NA
0452378-1087.png	592	568.7	3	Benedicte	NA
0452378-1387.png	693.7	294.3	1	Benedicte	NA
0452378-1387.png	764.3	327	2	Benedicte	NA
0452378-1387.png	807.7	341	3	Benedicte	NA
0452378-1687.png	510	377.3	1	Benedicte	NA
0452378-1687.png	590	382	2	Benedicte	NA
0452378-1687.png	650	371.3	3	Benedicte	NA
0452378-1987.png	713	282.3	1	Benedicte	NA
0452378-1987.png	779.7	322.3	2	Benedicte	NA
0452378-1987.png	827	344.3	3	Benedicte	NA
0462226-658.png	757	267	1	Benedicte	NA
0462226-658.png	685	296.3	2	Benedicte	NA
0462226-658.png	651.7	346.3	3	Benedicte	NA
0462226-958.png	965	645	1	Benedicte	NA
0462226-958.png	895	654.3	2	Benedicte	NA
0462226-958.png	839	683	3	Benedicte	NA
0462226-1258.png	947	739	1	Benedicte	NA
0462226-1258.png	882.3	694.3	2	Benedicte	NA
0462226-1258.png	809.7	704.3	3	Benedicte	NA
0462226-1558.png	961.7	567.7	1	Benedicte	NA
0462226-1558.png	885	559.7	2	Benedicte	NA
0462226-1558.png	829	603.7	3	Benedicte	NA
0462226-1858.png	743	229	1	Benedicte	NA
0462226-1858.png	681	278.3	2	Benedicte	NA
0462226-1858.png	657.7	352.3	3	Benedicte	NA
0472476-971.png	844.3	712.3	1	Benedicte	NA
0472476-971.png	873.7	637.7	2	Benedicte	NA
0472476-971.png	831	600.3	3	Benedicte	NA
0472476-1271.png	835.7	641.3	1	Benedicte	NA
0472476-1271.png	870.3	570	2	Benedicte	NA
0472476-1271.png	823.7	536.7	3	Benedicte	NA
0472476-1571.png	861.3	634	1	Benedicte	NA
0472476-1571.png	853.3	560	2	Benedicte	NA
0472476-1571.png	804.7	533.3	3	Benedicte	NA
0472476-1871.png	981	396.3	1	Benedicte	NA
0472476-1871.png	905	412.3	2	Benedicte	NA
0472476-1871.png	867	467.7	3	Benedicte	NA
0472476-2171.png	685	832.3	1	Benedicte	NA
0472476-2171.png	733.7	776.3	2	Benedicte	NA
0472476-2171.png	724.3	724.3	3	Benedicte	NA
0472476-2471.png	544.3	780.3	1	Benedicte	NA
0472476-2471.png	603	726.3	2	Benedicte	NA
0472476-2471.png	607	674.3	3	Benedicte	NA
0495974-116.png	525	850.3	1	Benedicte	NA
0495974-116.png	480.3	791.7	2	Benedicte	NA
0495974-116.png	433	762.3	3	Benedicte	NA
0495974-416.png	478.3	323.7	1	Benedicte	NA
0495974-416.png	535	269	2	Benedicte	NA
0495974-416.png	541	233	3	Benedicte	NA
0495974-716.png	473.7	322.3	1	Benedicte	NA
0495974-716.png	542.3	293.7	2	Benedicte	NA
0495974-716.png	570.3	272.3	3	Benedicte	NA
0495974-1016.png	473	332.3	1	Benedicte	NA
0495974-1016.png	539.7	299.7	2	Benedicte	NA
0495974-1016.png	574.3	267.7	3	Benedicte	NA
0495974-1316.png	313.7	225.7	1	Benedicte	NA
0495974-1316.png	367.7	284.3	2	Benedicte	NA
0495974-1316.png	416.3	325	3	Benedicte	NA
0495974-1616.png	605.7	300.3	1	Benedicte	NA
0495974-1616.png	663.7	353	2	Benedicte	NA
0495974-1616.png	705	372.3	3	Benedicte	NA
